# High resolution species assignment of *Anopheles* mosquitoes using *k*-mer distances on targeted sequences

**DOI:** 10.1101/2022.03.18.484650

**Authors:** Marilou Boddé, Alex Makunin, Diego Ayala, Lemonde Bouafa, Abdoulaye Diabaté, Uwem Friday Ekpo, Mahamadi Kientega, Gilbert Le Goff, Boris K. Makanga, Marc F. Ngangue, Olaitan Olamide Omitola, Nil Rahola, Frederic Tripet, Richard Durbin, Mara K. N. Lawniczak

**Affiliations:** Department of Genetics, University of Cambridge, Downing Street, Cambridge, CB2 3EH, UK; Wellcome Sanger Institute, Hinxton, CB10 1SA, UK; Institut de Recherche pour le Développement, MIVEGEC, Univ. Montpellier, CNRS, IRD, Montpellier, 34394, France; Institut de Recherche en Sciences de la Santé, Direction Régionale de l’Ouest, 399 Avenue de la Liberté, Bobo-Dioulasso, Burkina Faso; Federal University of Agriculture Abeokuta, Alabata 110001, Abeokuta, Ogun State, Nigeria; Institut de Recherche en Ecologie Tropicale, BP13354, Libreville, Gabon; Centre International de Recherches Medicales de Franceville, Franceville, Gabon; Centre for Applied Entomology and Parasitology, Keele University, Newcastle, ST5 5BG, UK

## Abstract

The ANOSPP amplicon panel is a genus-wide targeted sequencing panel to facilitate large-scale monitoring of *Anopheles* species diversity. Combining information from the 62 nuclear amplicons present in the ANOSPP panel allows for a more nuanced species assignment than single gene (e.g. COI) barcoding, which is desirable in the light of permeable species boundaries. Here, we present NNoVAE, a method using Nearest Neighbours (NN) and Variational Autoencoders (VAE), which we apply to *k-*mers resulting from the ANOSPP amplicon sequences in order to hierarchically assign species identity. The NN step assigns a sample to a species-group by comparing the *k*-mers arising from each haplotype’s amplicon sequence to a reference database. The VAE step is required to distinguish between closely related species, and also has sufficient resolution to reveal population structure within species. In tests on independent samples with over 80% amplicon coverage, NNoVAE correctly classifies to species level 98% of samples within the *An. gambiae* complex and 89% of samples outside the complex. We apply NNoVAE to over two thousand new samples from Burkina Faso and Gabon, identifying unexpected species in Gabon. NNoVAE presents an approach that may be of value to other targeted sequencing panels, and is a method that will be used to survey *Anopheles* species diversity and *Plasmodium* transmission patterns through space and time on a large scale, with plans to analyse half a million mosquitoes in the next five years.
