## Supplementary Table 1 for "High resolution species assignment of *Anopheles* mosquitoes using *k*-mer distances on targeted sequences"

s_Sample	targets_amplified	type	source	abbreviation	consensus_label	fine_sgp	intermediate_sgp	coarse_sgp	partner_label	BOLD_best_match	COI_best_match	COI_second_match	ITS2_best_match	ITS2_second_match	barcode_match_level	sgp_match_level	potential_conflict	single_representative
Adem-32	28	amplicon_panel	Makunin et al. (2022)	mrs	Anopheles_demeilloni_c	Anopheles_marshallii_complex	Anopheles_marshallii_group	Myzomyia_Neocellia_series	Anopheles_demeilloni	No_match	Anopheles_sp.	Anopheles_sp.	Anopheles_sp.	Anopheles_theileri	close_sp	fine		False
Abro-33	38	amplicon_panel	Makunin et al. (2022)	mrs	Anopheles_brohieri_c	Anopheles_marshallii_complex	Anopheles_marshallii_group	Myzomyia_Neocellia_series	Anopheles_brohieri	No_match	Anopheles_sp.	Anopheles_sp.	Anopheles_sp.	Anopheles_theileri	close_sp	fine		False
Ahan-615	53	amplicon_panel	Makunin et al. (2022)	mrs	Anopheles_hancocki_c	Anopheles_marshallii_complex	Anopheles_marshallii_group	Myzomyia_Neocellia_series	Anopheles_hancocki	No_match	Anopheles_sp.	Anopheles_sp.	Anopheles_sp.	Anopheles_theileri	close_sp	fine		False
Ahan-6-1	59	amplicon_panel	Makunin et al. (2022)	mrs	Anopheles_hancocki_c	Anopheles_marshallii_complex	Anopheles_marshallii_group	Myzomyia_Neocellia_series	Anopheles_hancocki	No_match	Anopheles_sp.	Anopheles_sp.	Anopheles_sp.	Anopheles_theileri	close_sp	fine		False
Abro-22	62	amplicon_panel	Makunin et al. (2022)	mrs	Anopheles_brohieri_c	Anopheles_marshallii_complex	Anopheles_marshallii_group	Myzomyia_Neocellia_series	Anopheles_brohieri	No_match	Anopheles_sp.	Anopheles_sp.	Anopheles_sp.	Anopheles_theileri	close_sp	fine		False
Adem-34	58	amplicon_panel	Makunin et al. (2022)	mrs	Anopheles_demeilloni_c	Anopheles_marshallii_complex	Anopheles_marshallii_group	Myzomyia_Neocellia_series	Anopheles_demeilloni				Anopheles_sp.	Anopheles_theileri	close_sp	fine		False
Abro-30	59	amplicon_panel	Makunin et al. (2022)	mrs	Anopheles_brohieri_c	Anopheles_marshallii_complex	Anopheles_marshallii_group	Myzomyia_Neocellia_series	Anopheles_brohieri	No_match	Anopheles_sp.	Anopheles_sp.	Anopheles_sp.	Anopheles_theileri	close_sp	fine		False
Abro-21	21	amplicon_panel	Makunin et al. (2022)	mrs	Anopheles_brohieri_c	Anopheles_marshallii_complex	Anopheles_marshallii_group	Myzomyia_Neocellia_series	Anopheles_brohieri				Anopheles_sp.	Anopheles_theileri	close_sp	fine		False
Adem-19	45	amplicon_panel	Makunin et al. (2022)	mrs	Anopheles_demeilloni_c	Anopheles_marshallii_complex	Anopheles_marshallii_group	Myzomyia_Neocellia_series	Anopheles_demeilloni	No_match	Anopheles_sp.	Anopheles_sp.	Anopheles_sp.	Anopheles_theileri	close_sp	fine		False
Amar-3-1	56	amplicon_panel	Makunin et al. (2022)	mr1	Anopheles_marshallii_cp_sp1	Anopheles_marshallii_cp_sp1	Anopheles_marshallii_group	Myzomyia_Neocellia_series	Anopheles_marshallii	2014	Anopheles_sp.	Anopheles_sp.	Anopheles_sp.	Anopheles_theileri	close_sp	intermediate		True
Athe-6-1	61	amplicon_panel	Makunin et al. (2022)	the	Anopheles_theileri	Anopheles_theileri	Anopheles_marshallii_group	Myzomyia_Neocellia_series	Anopheles_theileri	No_match	Anopheles_sp.	Anopheles_theileri	Anopheles_theileri	Anopheles_theileri	exact_match	fine		False
Athe-2	61	amplicon_panel	Makunin et al. (2022)	the	Anopheles_theileri	Anopheles_theileri	Anopheles_marshallii_group	Myzomyia_Neocellia_series	Anopheles_theileri	No_match	Anopheles_sp.	Anopheles_theileri	Anopheles_theileri	Anopheles_theileri	exact_match	fine		False
Athe-6-2	48	amplicon_panel	Makunin et al. (2022)	the	Anopheles_theileri	Anopheles_theileri	Anopheles_marshallii_group	Myzomyia_Neocellia_series	Anopheles_theileri	No_match	Anopheles_sp.	Anopheles_theileri	Anopheles_theileri	Anopheles_theileri	exact_match	fine		False
Athe-1	60	amplicon_panel	Makunin et al. (2022)	the	Anopheles_theileri	Anopheles_theileri	Anopheles_marshallii_group	Myzomyia_Neocellia_series	Anopheles_theileri	No_match	Anopheles_sp.	Anopheles_theileri	Anopheles_theileri	Anopheles_theileri	exact_match	fine		False
Amou-2-3	59	amplicon_panel	Makunin et al. (2022)	mou	Anopheles_moucheti	Anopheles_moucheti	Anopheles_moucheti_group	Myzomyia_Neocellia_series	Anopheles_moucheti	Anopheles_moucheti	Anopheles_funestus	Anopheles_funestus	Anopheles_moucheti	Anopheles_moucheti	exact_match	fine		False
Amou-2-5	59	amplicon_panel	Makunin et al. (2022)	mou	Anopheles_moucheti	Anopheles_moucheti	Anopheles_moucheti_group	Myzomyia_Neocellia_series	Anopheles_moucheti				Anopheles_moucheti	Anopheles_moucheti	exact_match	fine		False
Amou-2-2	60	amplicon_panel	Makunin et al. (2022)	mou	Anopheles_moucheti	Anopheles_moucheti	Anopheles_moucheti_group	Myzomyia_Neocellia_series	Anopheles_moucheti	Anopheles_moucheti	Anopheles_funestus	Anopheles_funestus	Anopheles_moucheti	Anopheles_moucheti	exact_match	fine		False
Amou-2-1	55	amplicon_panel	Makunin et al. (2022)	mou	Anopheles_moucheti	Anopheles_moucheti	Anopheles_moucheti_group	Myzomyia_Neocellia_series	Anopheles_moucheti	Anopheles_moucheti	Anopheles_funestus	Anopheles_funestus	Anopheles_moucheti	Anopheles_moucheti	exact_match	fine		False
Amou-2-4	58	amplicon_panel	Makunin et al. (2022)	mou	Anopheles_moucheti	Anopheles_moucheti	Anopheles_moucheti_group	Myzomyia_Neocellia_series	Anopheles_moucheti	Anopheles_moucheti	Anopheles_funestus	Anopheles_funestus	Anopheles_moucheti	Anopheles_moucheti	exact_match	fine		False
Ajab-B620	59	amplicon_panel	Makunin et al. (2022)	jeb	Anopheles_jebudensis	Anopheles_jebudensis	Anopheles_moucheti_group	Myzomyia_Neocellia_series	Anopheles_jebudensis	No_match	Anopheles_lindesayi	Anopheles_lindesayi	Anopheles_moucheti	Anopheles_moucheti	close_sp	fine	COI	False
Amar-42	59	amplicon_panel	Makunin et al. (2022)	jeb	Anopheles_jebudensis	Anopheles_jebudensis	Anopheles_moucheti_group	Myzomyia_Neocellia_series	Anopheles_marshallii	No_match	Anopheles_sawyeri	Anopheles_sawyeri	Anopheles_moucheti	Anopheles_moucheti	close_sp	fine	COI	False
Adem-15	55	amplicon_panel	Makunin et al. (2022)	my1	Myzomyia_sp1	Myzomyia_sp1	Myzomyia_sp1	Myzomyia_Neocellia_series	Anopheles_demeilloni						no_match	coarse		True
Agab-M192	55	amplicon_panel	Makunin et al. (2022)	gab	Anopheles_gabonensis	Anopheles_gabonensis	Anopheles_gabonensis	Myzomyia_Neocellia_series	Anopheles_gabonensis	No_match	Anopheles_sp.	Anopheles_culicifacies	Anopheles_sp.	Anopheles_sp.	no_match	coarse	COI	True
Afun-3	50	amplicon_panel	Makunin et al. (2022)	fun	Anopheles_funestus	Anopheles_funestus	Anopheles_funestus	Myzomyia_Neocellia_series	Anopheles_funestus	Anopheles_funestus	Anopheles_funestus	Anopheles_funestus	Anopheles_funestus	Anopheles_funestus	exact_match	fine		False
Afun-1	61	amplicon_panel	Makunin et al. (2022)	fun	Anopheles_funestus	Anopheles_funestus	Anopheles_funestus	Myzomyia_Neocellia_series	Anopheles_funestus	No_match	Anopheles_funestus	Anopheles_funestus	Anopheles_funestus	Anopheles_funestus	exact_match	fine		False
anopheles-funestus-fumozchromosomesafunf3	48	reference_genome	Ghurye et al. (2019)	fun	Anopheles_funestus	Anopheles_funestus	Anopheles_funestus	Myzomyia_Neocellia_series	Anopheles_funestus							fine		False
anopheles-funestus-fumozscaffoldsafunf1	50	reference_genome	Neafsey et al. (2015)	fun	Anopheles_funestus	Anopheles_funestus	Anopheles_funestus	Myzomyia_Neocellia_series	Anopheles_funestus							fine		False
Arho-7-3	59	amplicon_panel	Makunin et al. (2022)	rho	Anopheles_rhodesiensis	Anopheles_rhodesiensis	Anopheles_rhodesiensis	Myzomyia_Neocellia_series	Anopheles_rhodesiensis	Anopheles_sp._KHH1	Anopheles_sp.	Anopheles_sp.	Anopheles_sp.	Anopheles_sp.	no_match	fine		False
Arho-7-4	59	amplicon_panel	Makunin et al. (2022)	rho	Anopheles_rhodesiensis	Anopheles_rhodesiensis	Anopheles_rhodesiensis	Myzomyia_Neocellia_series	Anopheles_rhodesiensis	Anopheles_sp._KHH1	Anopheles_sp.	Anopheles_sp.	Anopheles_sp.	Anopheles_sp.	no_match	fine		False
Arho-7-1	60	amplicon_panel	Makunin et al. (2022)	rho	Anopheles_rhodesiensis	Anopheles_rhodesiensis	Anopheles_rhodesiensis	Myzomyia_Neocellia_series	Anopheles_rhodesiensis	Anopheles_sp._KHH1	Anopheles_sp.	Anopheles_sp.	Anopheles_sp.	Anopheles_sp.	no_match	fine		False
VBS00059	57	amplicon_panel	Makunin et al. (2022)	mnA	Anopheles_minimus_A	Anopheles_minimus_A	Anopheles_minimus_A	Myzomyia_Neocellia_series	Anopheles_minimus_A	Anopheles_minimus	Anopheles_minimus	Anopheles_minimus	Anopheles_minimus	Anopheles_minimus	exact_match	fine		False
anopheles-minimus-minimus1scaffoldsaminm1	54	reference_genome	Neafsey et al. (2015)	mnA	Anopheles_minimus_A	Anopheles_minimus_A	Anopheles_minimus_A	Myzomyia_Neocellia_series	Anopheles_minimus_A							fine		False
VBS00061	55	amplicon_panel	Makunin et al. (2022)	mnA	Anopheles_minimus_A	Anopheles_minimus_A	Anopheles_minimus_A	Myzomyia_Neocellia_series	Anopheles_minimus_A	Anopheles_minimus_A	Anopheles_minimus	Anopheles_minimus	Anopheles_minimus	Anopheles_minimus	exact_match	fine		False
anopheles-culicifacies-37scaffoldsacula1	55	reference_genome	Neafsey et al. (2015)	cul	Anopheles_culicifacies	Anopheles_culicifacies	Anopheles_culicifacies	Myzomyia_Neocellia_series	Anopheles_culicifacies							coarse		True
VBS00055	41	amplicon_panel	Makunin et al. (2022)	aco	Anopheles_aconitus	Anopheles_aconitus	Anopheles_aconitus	Myzomyia_Neocellia_series	Anopheles_aconitus	Anopheles_aconitus	Anopheles_aconitus	Anopheles_aconitus	Anopheles_aconitus	Anopheles_aconitus	exact_match	fine		False
VBS00053	31	amplicon_panel	Makunin et al. (2022)	aco	Anopheles_aconitus	Anopheles_aconitus	Anopheles_aconitus	Myzomyia_Neocellia_series	Anopheles_aconitus	Anopheles_aconitus	Anopheles_aconitus	Anopheles_aconitus	Anopheles_aconitus	Anopheles_aconitus	exact_match	fine		False
VBS00114	54	amplicon_panel	Makunin et al. (2022)	ram	Anopheles_rampae	Anopheles_rampae	Anopheles_maculatus_group	Myzomyia_Neocellia_series	Anopheles_rampae	Anopheles_maculatus	Anopheles_maculatus	Anopheles_maculatus	Anopheles_sp.	Anopheles_rampae	exact_match	fine		False
VBS00113	51	amplicon_panel	Makunin et al. (2022)	ram	Anopheles_rampae	Anopheles_rampae	Anopheles_maculatus_group	Myzomyia_Neocellia_series	Anopheles_rampae	Anopheles_sawadwongporni	Anopheles_maculatus	Anopheles_maculatus	Anopheles_rampae	Anopheles_sp.	exact_match	fine		False
VBS00112	57	amplicon_panel	Makunin et al. (2022)	ram	Anopheles_rampae	Anopheles_rampae	Anopheles_maculatus_group	Myzomyia_Neocellia_series	Anopheles_rampae	Anopheles_rampae	Anopheles_maculatus	Anopheles_maculatus	Anopheles_rampae	Anopheles_sp.	exact_match	fine		False
VBS00115	59	amplicon_panel	Makunin et al. (2022)	ram	Anopheles_rampae	Anopheles_rampae	Anopheles_maculatus_group	Myzomyia_Neocellia_series	Anopheles_rampae	Anopheles_rampae	Anopheles_maculatus	Anopheles_maculatus	Anopheles_rampae	Anopheles_sp.	exact_match	fine		False
VBS00108	53	amplicon_panel	Makunin et al. (2022)	mcA	Anopheles_maculatus_A	Anopheles_maculatus_A	Anopheles_maculatus_group	Myzomyia_Neocellia_series	Anopheles_maculatus_A	Anopheles_sawadwongporni	Anopheles_maculatus	Anopheles_maculatus	Anopheles_sawadwongporni	Anopheles_sawadwongporni	exact_match	fine		False
VBS00107	46	amplicon_panel	Makunin et al. (2022)	mcA	Anopheles_maculatus_A	Anopheles_maculatus_A	Anopheles_maculatus_group	Myzomyia_Neocellia_series	Anopheles_maculatus_A	Anopheles_maculatus	Anopheles_maculatus	Anopheles_maculatus	Anopheles_sawadwongporni	Anopheles_sp.	exact_match	fine		False
anopheles-maculatus-maculatus3scaffoldsamacm1	44	reference_genome	Neafsey et al. (2015)	mcB	Anopheles_maculatus_B	Anopheles_maculatus_B	Anopheles_maculatus_group	Myzomyia_Neocellia_series	Anopheles_maculatus_B							intermediate		True
Amac-42	58	amplicon_panel	Makunin et al. (2022)	mac	Anopheles_maculipalpis	Anopheles_maculipalpis	Anopheles_maculipalpis	Myzomyia_Neocellia_series	Anopheles_maculipalpis						no_match	fine		False
Amac-44	56	amplicon_panel	Makunin et al. (2022)	mac	Anopheles_maculipalpis	Anopheles_maculipalpis	Anopheles_maculipalpis	Myzomyia_Neocellia_series	Anopheles_maculipalpis	Anopheles_maculipalpis	Anopheles_maculipalpis	Anopheles_maculipalpis	Anopheles_maculipalpis	Anopheles_maculipalplis	exact_match	fine		False
Amac-50	58	amplicon_panel	Makunin et al. (2022)	mac	Anopheles_maculipalpis	Anopheles_maculipalpis	Anopheles_maculipalpis	Myzomyia_Neocellia_series	Anopheles_maculipalpis	No_match	Anopheles_maculipalpis	Anopheles_maculipalpis	Anopheles_maculipalpis	Anopheles_maculipalpis	exact_match	fine		False
Amac-49	53	amplicon_panel	Makunin et al. (2022)	mac	Anopheles_maculipalpis	Anopheles_maculipalpis	Anopheles_maculipalpis	Myzomyia_Neocellia_series	Anopheles_maculipalpis						no_match	fine		False
VBS00004	56	amplicon_panel	Makunin et al. (2022)	ann	Anopheles_annularis	Anopheles_annularis	Anopheles_annularis	Myzomyia_Neocellia_series	Anopheles_annularis	Anopheles_annularis	Anopheles_annularis	Anopheles_annularis	Anopheles_annularis	Anopheles_annularis	exact_match	fine		False
VBS00003	50	amplicon_panel	Makunin et al. (2022)	ann	Anopheles_annularis	Anopheles_annularis	Anopheles_annularis	Myzomyia_Neocellia_series	Anopheles_annularis	Anopheles_annularis	Anopheles_annularis	Anopheles_annularis	Anopheles_annularis	Anopheles_annularis	exact_match	fine		False
VBS00001	33	amplicon_panel	Makunin et al. (2022)	ann	Anopheles_annularis	Anopheles_annularis	Anopheles_annularis	Myzomyia_Neocellia_series	Anopheles_annularis				Anopheles_annularis	Anopheles_annularis	exact_match	intermediate		False
VBS00002	50	amplicon_panel	Makunin et al. (2022)	ann	Anopheles_annularis	Anopheles_annularis	Anopheles_annularis	Myzomyia_Neocellia_series	Anopheles_annularis	Anopheles_annularis	Anopheles_annularis	Anopheles_annularis	Anopheles_annularis	Anopheles_annularis	exact_match	fine		False
VBS00127	55	amplicon_panel	Makunin et al. (2022)	jam	Anopheles_jamesii	Anopheles_jamesii	Anopheles_jamesii	Myzomyia_Neocellia_series	Anopheles_jamesii	Anopheles_jamesii	Anopheles_subpictus	Anopheles_subpictus	Anopheles_jamesii	Anopheles_pallidus	exact_match	fine		False
VBS00128	52	amplicon_panel	Makunin et al. (2022)	jam	Anopheles_jamesii	Anopheles_jamesii	Anopheles_jamesii	Myzomyia_Neocellia_series	Anopheles_jamesii	Anopheles_jamesii	Anopheles_subpictus	Anopheles_subpictus	Anopheles_jamesii	Anopheles_pallidus	exact_match	fine		False
VBS00125	59	amplicon_panel	Makunin et al. (2022)	jam	Anopheles_jamesii	Anopheles_jamesii	Anopheles_jamesii	Myzomyia_Neocellia_series	Anopheles_jamesii	Anopheles_jamesii	Anopheles_subpictus	Anopheles_subpictus	Anopheles_jamesii	Anopheles_pallidus	exact_match	fine		False
anopheles-stephensi-indianscaffoldsastei2	59	reference_genome	Jiang et al. (2014)	ste	Anopheles_stephensi	Anopheles_stephensi	Anopheles_stephensi	Myzomyia_Neocellia_series	Anopheles_stephensi							fine		False
anopheles-stephensi-sda-500scaffoldsastes1	59	reference_genome	Neafsey et al. (2015)	ste	Anopheles_stephensi	Anopheles_stephensi	Anopheles_stephensi	Myzomyia_Neocellia_series	Anopheles_stephensi							fine		False
anopheles-gambiae-pestchromosomesagamp4	62	reference_genome	Sharakhova et al. (2007)	gmc	Anopheles_gambiae_c	Anopheles_gambiae_coluzzii	Anopheles_gambiae_complex	Pyretophorus_series	Anopheles_gambiae							fine		False
AR0073-C	62	public_wgs	Ag1000G Consortium (2021)	gmc	Anopheles_coluzzii_c	Anopheles_gambiae_coluzzii	Anopheles_gambiae_complex	Pyretophorus_series	Anopheles_coluzzii							fine		False
Acol-570	52	amplicon_panel	Makunin et al. (2022)	gmc	Anopheles_coluzzii_c	Anopheles_gambiae_coluzzii	Anopheles_gambiae_complex	Pyretophorus_series	Anopheles_coluzzii	Anopheles_gambiae	Anopheles_gambiae	Anopheles_gambiae	Anopheles_gambiae	Anopheles_gambiae	close_sp	fine		False
Acol-558	58	amplicon_panel	Makunin et al. (2022)	gmc	Anopheles_coluzzii_c	Anopheles_gambiae_coluzzii	Anopheles_gambiae_complex	Pyretophorus_series	Anopheles_coluzzii	Anopheles_gambiae	Anopheles_gambiae	Anopheles_gambiae	Anopheles_gambiae	Anopheles_gambiae	close_sp	fine		False
AV0292-C	61	public_wgs	Ag1000G Consortium (2021)	gmc	Anopheles_coluzzii_c	Anopheles_gambiae_coluzzii	Anopheles_gambiae_complex	Pyretophorus_series	Anopheles_coluzzii							fine		False
AB0098-Cx	61	public_wgs	Ag1000G Consortium (2021)	gmc	Anopheles_coluzzii_c	Anopheles_gambiae_coluzzii	Anopheles_gambiae_complex	Pyretophorus_series	Anopheles_coluzzii							fine		False
AG0038-C	62	public_wgs	Ag1000G Consortium (2021)	gmc	Anopheles_coluzzii_c	Anopheles_gambiae_coluzzii	Anopheles_gambiae_complex	Pyretophorus_series	Anopheles_coluzzii							fine		False
anopheles-coluzzii-mali-nihscaffoldsacolm1	59	reference_genome	Lawniczak et al. (2010)	gmc	Anopheles_coluzzii_c	Anopheles_gambiae_coluzzii	Anopheles_gambiae_complex	Pyretophorus_series	Anopheles_coluzzii							fine		False
AB0265-C	62	public_wgs	Ag1000G Consortium (2021)	gmc	Anopheles_gambiae_c	Anopheles_gambiae_coluzzii	Anopheles_gambiae_complex	Pyretophorus_series	Anopheles_gambiae							fine		False
anopheles-gambiae-pimperenascaffoldsagams1	62	reference_genome	Lawniczak et al. (2010)	gmc	Anopheles_gambiae_c	Anopheles_gambiae_coluzzii	Anopheles_gambiae_complex	Pyretophorus_series	Anopheles_gambiae							fine		False
BP0081-C	62	public_wgs	Ag1000G Consortium (2021)	gmc	Anopheles_gambiae_c	Anopheles_gambiae_coluzzii	Anopheles_gambiae_complex	Pyretophorus_series	Anopheles_gambiae							fine		False
Agam-30	58	amplicon_panel	Makunin et al. (2022)	gmc	Anopheles_gambiae_c	Anopheles_gambiae_coluzzii	Anopheles_gambiae_complex	Pyretophorus_series	Anopheles_gambiae				Anopheles_gambiae	Anopheles_gambiae	exact_match	fine		False
Agam-32	59	amplicon_panel	Makunin et al. (2022)	gmc	Anopheles_gambiae_c	Anopheles_gambiae_coluzzii	Anopheles_gambiae_complex	Pyretophorus_series	Anopheles_gambiae				Anopheles_gambiae	Anopheles_gambiae	exact_match	fine		False
Agam-37	55	amplicon_panel	Makunin et al. (2022)	gmc	Anopheles_gambiae_c	Anopheles_gambiae_coluzzii	Anopheles_gambiae_complex	Pyretophorus_series	Anopheles_gambiae	Anopheles_gambiae	Anopheles_gambiae	Anopheles_arabiensis	Anopheles_gambiae	Anopheles_gambiae	exact_match	intermediate		False
Amar-5	61	amplicon_panel	Makunin et al. (2022)	gmc	Anopheles_gambiae_c	Anopheles_gambiae_coluzzii	Anopheles_gambiae_complex	Pyretophorus_series	Anopheles_marshallii	Anopheles_gambiae	Anopheles_gambiae	Anopheles_gambiae	Anopheles_gambiae	Anopheles_gambiae	exact_match	fine		False
Agam-38	57	amplicon_panel	Makunin et al. (2022)	gmc	Anopheles_gambiae_c	Anopheles_gambiae_coluzzii	Anopheles_gambiae_complex	Pyretophorus_series	Anopheles_gambiae	Anopheles_gambiae	Anopheles_arabiensis	Anopheles_arabiensis	Anopheles_gambiae	Anopheles_gambiae	exact_match	fine		False
Agam-35	58	amplicon_panel	Makunin et al. (2022)	gmc	Anopheles_gambiae_c	Anopheles_gambiae_coluzzii	Anopheles_gambiae_complex	Pyretophorus_series	Anopheles_gambiae				Anopheles_gambiae	Anopheles_gambiae	exact_match	fine		False
anopheles-arabiensis-sharakhov	60	reference_genome	Zamyatin et al. (2021)	ara	Anopheles_arabiensis	Anopheles_arabiensis	Anopheles_gambiae_complex	Pyretophorus_series	Anopheles_arabiensis							fine		False
anopheles-arabiensis-dongolascaffoldsaarad1	62	reference_genome	Neafsey et al. (2015)	ara	Anopheles_arabiensis	Anopheles_arabiensis	Anopheles_gambiae_complex	Pyretophorus_series	Anopheles_arabiensis							fine		False
AZ0165-C	61	public_wgs	Ag1000G Consortium (2021)	ara	Anopheles_arabiensis	Anopheles_arabiensis	Anopheles_gambiae_complex	Pyretophorus_series	Anopheles_arabiensis							fine		False
AC0049-C	61	public_wgs	Ag1000G Consortium (2021)	ara	Anopheles_arabiensis	Anopheles_arabiensis	Anopheles_gambiae_complex	Pyretophorus_series	Anopheles_arabiensis							fine		False
AB0502-C	62	public_wgs	Ag1000G Consortium (2021)	ara	Anopheles_arabiensis	Anopheles_arabiensis	Anopheles_gambiae_complex	Pyretophorus_series	Anopheles_arabiensis							fine		False
BL0203-C	62	public_wgs	Ag1000G Consortium (2021)	ara	Anopheles_arabiensis	Anopheles_arabiensis	Anopheles_gambiae_complex	Pyretophorus_series	Anopheles_arabiensis							fine		False
Acol-645	45	amplicon_panel	Makunin et al. (2022)	gc1	Anopheles_gambiae_cp_sp1	Anopheles_gambiae_cp_sp1	Anopheles_gambiae_complex	Pyretophorus_series	Anopheles_coluzzii	Anopheles_bwambae	Anopheles_gambiae	Anopheles_gambiae	Anopheles_quadriannulatus	Anopheles_quadriannulatus	close_sp	intermediate		True
AquaSAMN01760638	49	public_wgs	Fontaine et al. (2015)	qua	Anopheles_quadriannulatus	Anopheles_quadriannulatus	Anopheles_gambiae_complex	Pyretophorus_series	Anopheles_quadriannulatus							fine		False
AquaSAMN01760633	56	public_wgs	Fontaine et al. (2015)	qua	Anopheles_quadriannulatus	Anopheles_quadriannulatus	Anopheles_gambiae_complex	Pyretophorus_series	Anopheles_quadriannulatus							fine		False
AquaSAMN01760642	52	public_wgs	Fontaine et al. (2015)	qua	Anopheles_quadriannulatus	Anopheles_quadriannulatus	Anopheles_gambiae_complex	Pyretophorus_series	Anopheles_quadriannulatus							fine		False
AquaSAMN01760639	54	public_wgs	Fontaine et al. (2015)	qua	Anopheles_quadriannulatus	Anopheles_quadriannulatus	Anopheles_gambiae_complex	Pyretophorus_series	Anopheles_quadriannulatus							fine		False
AquaSAMN01760637	52	public_wgs	Fontaine et al. (2015)	qua	Anopheles_quadriannulatus	Anopheles_quadriannulatus	Anopheles_gambiae_complex	Pyretophorus_series	Anopheles_quadriannulatus							fine		False
AquaSAMN01760635	58	public_wgs	Fontaine et al. (2015)	qua	Anopheles_quadriannulatus	Anopheles_quadriannulatus	Anopheles_gambiae_complex	Pyretophorus_series	Anopheles_quadriannulatus							fine		False
AquaSAMN01760641	54	public_wgs	Fontaine et al. (2015)	qua	Anopheles_quadriannulatus	Anopheles_quadriannulatus	Anopheles_gambiae_complex	Pyretophorus_series	Anopheles_quadriannulatus							fine		False
AquaSAMN01760640	50	public_wgs	Fontaine et al. (2015)	qua	Anopheles_quadriannulatus	Anopheles_quadriannulatus	Anopheles_gambiae_complex	Pyretophorus_series	Anopheles_quadriannulatus							fine		False
AquaSAMN01760634	50	public_wgs	Fontaine et al. (2015)	qua	Anopheles_quadriannulatus	Anopheles_quadriannulatus	Anopheles_gambiae_complex	Pyretophorus_series	Anopheles_quadriannulatus							fine		False
AquaSAMN01760636	50	public_wgs	Fontaine et al. (2015)	qua	Anopheles_quadriannulatus	Anopheles_quadriannulatus	Anopheles_gambiae_complex	Pyretophorus_series	Anopheles_quadriannulatus							fine		False
anopheles-quadriannulatus-sangwescaffoldsaquas1	61	reference_genome	Neafsey et al. (2015)	qua	Anopheles_quadriannulatus	Anopheles_quadriannulatus	Anopheles_gambiae_complex	Pyretophorus_series	Anopheles_quadriannulatus							fine		False
anopheles-melas-cm1001059ascaffoldsamelc2	60	reference_genome	Neafsey et al. (2015)	mel	Anopheles_melas	Anopheles_melas	Anopheles_gambiae_complex	Pyretophorus_series	Anopheles_melas							fine		False
AmelSAMN01760621	53	public_wgs	Fontaine et al. (2015)	mel	Anopheles_melas	Anopheles_melas	Anopheles_gambiae_complex	Pyretophorus_series	Anopheles_melas							fine		False
AmelSAMN01760618	50	public_wgs	Fontaine et al. (2015)	mel	Anopheles_melas	Anopheles_melas	Anopheles_gambiae_complex	Pyretophorus_series	Anopheles_melas							fine		False
AmelSAMN01760619	33	public_wgs	Fontaine et al. (2015)	mel	Anopheles_melas	Anopheles_melas	Anopheles_gambiae_complex	Pyretophorus_series	Anopheles_melas							fine		False
AmerSAMN01760624	44	public_wgs	Fontaine et al. (2015)	mer	Anopheles_merus	Anopheles_merus	Anopheles_gambiae_complex	Pyretophorus_series	Anopheles_merus							fine		False
anopheles-merus-mafscaffoldsamerm2	61	reference_genome	Neafsey et al. (2015)	mer	Anopheles_merus	Anopheles_merus	Anopheles_gambiae_complex	Pyretophorus_series	Anopheles_merus							fine		False
AmerSAMN01760627	49	public_wgs	Fontaine et al. (2015)	mer	Anopheles_merus	Anopheles_merus	Anopheles_gambiae_complex	Pyretophorus_series	Anopheles_merus							fine		False
AmerSAMN01760628	52	public_wgs	Fontaine et al. (2015)	mer	Anopheles_merus	Anopheles_merus	Anopheles_gambiae_complex	Pyretophorus_series	Anopheles_merus							fine		False
AmerSAMN01760623	47	public_wgs	Fontaine et al. (2015)	mer	Anopheles_merus	Anopheles_merus	Anopheles_gambiae_complex	Pyretophorus_series	Anopheles_merus							fine		False
AmerSAMN01760630	47	public_wgs	Fontaine et al. (2015)	mer	Anopheles_merus	Anopheles_merus	Anopheles_gambiae_complex	Pyretophorus_series	Anopheles_merus							fine		False
AmerSAMN01760629	43	public_wgs	Fontaine et al. (2015)	mer	Anopheles_merus	Anopheles_merus	Anopheles_gambiae_complex	Pyretophorus_series	Anopheles_merus							fine		False
AmerSAMN01760626	44	public_wgs	Fontaine et al. (2015)	mer	Anopheles_merus	Anopheles_merus	Anopheles_gambiae_complex	Pyretophorus_series	Anopheles_merus							fine		False
AmerSAMN01760632	40	public_wgs	Fontaine et al. (2015)	mer	Anopheles_merus	Anopheles_merus	Anopheles_gambiae_complex	Pyretophorus_series	Anopheles_merus							fine		False
AmerSAMN01760625	41	public_wgs	Fontaine et al. (2015)	mer	Anopheles_merus	Anopheles_merus	Anopheles_gambiae_complex	Pyretophorus_series	Anopheles_merus							fine		False
AmerSAMN01760631	31	public_wgs	Fontaine et al. (2015)	mer	Anopheles_merus	Anopheles_merus	Anopheles_gambiae_complex	Pyretophorus_series	Anopheles_merus							fine		False
anopheles-christyi-achkn1017scaffoldsachra1	49	reference_genome	Neafsey et al. (2015)	chr	Anopheles_christyi	Anopheles_christyi	Anopheles_christyi	Pyretophorus_series	Anopheles_christyi							coarse		True
VBS00146	55	amplicon_panel	Makunin et al. (2022)	sun	Anopheles_sundaicus_c	Anopheles_sundaicus_complex	Anopheles_sundaicus_complex	Pyretophorus_series	Anopheles_sundaicus	Anopheles_epiroticus	Anopheles_epiroticus	Anopheles_punctimacula	Anopheles_epiroticus	Anopheles_sundaicus	exact_match	fine		False
VBS00147	54	amplicon_panel	Makunin et al. (2022)	sun	Anopheles_sundaicus_c	Anopheles_sundaicus_complex	Anopheles_sundaicus_complex	Pyretophorus_series	Anopheles_sundaicus	Anopheles_sundaicus	Anopheles_epiroticus	Anopheles_tessellatus	Anopheles_epiroticus	Anopheles_sundaicus	exact_match	fine		False
VBS00144	45	amplicon_panel	Makunin et al. (2022)	sun	Anopheles_sundaicus_c	Anopheles_sundaicus_complex	Anopheles_sundaicus_complex	Pyretophorus_series	Anopheles_sundaicus	Anopheles_epiroticus	Anopheles_epiroticus	Anopheles_marajoara	Anopheles_epiroticus	Anopheles_sundaicus	exact_match	fine		False
VBS00148	57	amplicon_panel	Makunin et al. (2022)	sun	Anopheles_sundaicus_c	Anopheles_sundaicus_complex	Anopheles_sundaicus_complex	Pyretophorus_series	Anopheles_sundaicus	Anopheles_sundaicus	Anopheles_epiroticus	Anopheles_marajoara	Anopheles_epiroticus	Anopheles_sundaicus	exact_match	fine		False
anopheles-epiroticus-epiroticus2scaffoldsaepie1	53	reference_genome	Neafsey et al. (2015)	sun	Anopheles_epiroticus_c	Anopheles_sundaicus_complex	Anopheles_sundaicus_complex	Pyretophorus_series	Anopheles_epiroticus							fine		False
VBS00154	50	amplicon_panel	Makunin et al. (2022)	vag	Anopheles_vagus	Anopheles_vagus	Anopheles_vagus	Pyretophorus_series	Anopheles_vagus	Anopheles_vagus	Anopheles_vagus	Anopheles_vagus	Anopheles_vagus	Anopheles_vagus	exact_match	fine		False
VBS00157	56	amplicon_panel	Makunin et al. (2022)	vag	Anopheles_vagus	Anopheles_vagus	Anopheles_vagus	Pyretophorus_series	Anopheles_vagus	Anopheles_vagus	Anopheles_vagus	Anopheles_vagus	Anopheles_vagus	Anopheles_vagus	exact_match	fine		False
VBS00158	56	amplicon_panel	Makunin et al. (2022)	vag	Anopheles_vagus	Anopheles_vagus	Anopheles_vagus	Pyretophorus_series	Anopheles_vagus	Anopheles_vagus	Anopheles_vagus	Anopheles_vagus	Anopheles_vagus	Anopheles_vagus	exact_match	fine		False
VBS00156	57	amplicon_panel	Makunin et al. (2022)	vag	Anopheles_vagus	Anopheles_vagus	Anopheles_vagus	Pyretophorus_series	Anopheles_vagus	Anopheles_vagus	Anopheles_vagus	Anopheles_vagus	Anopheles_vagus	Anopheles_vagus	exact_match	fine		False
VBS00050	52	amplicon_panel	Makunin et al. (2022)	drA	Anopheles_dirus_A	Anopheles_dirus_A	Anopheles_dirus_complex	Neomyzomyia_series_I	Anopheles_dirus_A				Anopheles_dirus	Anopheles_dirus	exact_match	fine		False
VBS00048	47	amplicon_panel	Makunin et al. (2022)	drA	Anopheles_dirus_A	Anopheles_dirus_A	Anopheles_dirus_complex	Neomyzomyia_series_I	Anopheles_dirus_A	Anopheles_dirus	Anopheles_dirus	Anopheles_dirus	Anopheles_dirus	Anopheles_dirus	exact_match	fine		False
VBS00049	52	amplicon_panel	Makunin et al. (2022)	drA	Anopheles_dirus_A	Anopheles_dirus_A	Anopheles_dirus_complex	Neomyzomyia_series_I	Anopheles_dirus_A	Anopheles_dirus	Anopheles_dirus	Anopheles_dirus	Anopheles_dirus	Anopheles_dirus	exact_match	fine		False
VBS00051	27	amplicon_panel	Makunin et al. (2022)	drA	Anopheles_dirus_A	Anopheles_dirus_A	Anopheles_dirus_complex	Neomyzomyia_series_I	Anopheles_dirus_A						no_match	fine		False
anopheles-dirus-wrair2scaffoldsadirw1	49	reference_genome	Neafsey et al. (2015)	drA	Anopheles_dirus_A	Anopheles_dirus_A	Anopheles_dirus_complex	Neomyzomyia_series_I	Anopheles_dirus_A							fine		False
VBS00122	51	amplicon_panel	Makunin et al. (2022)	bal	Anopheles_balabacensis	Anopheles_balabacensis	Anopheles_dirus_complex	Neomyzomyia_series_I	Anopheles_balabacensis	Anopheles_introlatus	Anopheles_introlatus	Anopheles_introlatus	Anopheles_sp.	Anopheles_balabacensis	exact_match	intermediate		True
anopheles-cracens-ASM209184v1-scaffolds	42	reference_genome	Lau et al. (2016)	cra	Anopheles_cracens	Anopheles_cracens	Anopheles_dirus_complex	Neomyzomyia_series_I	Anopheles_cracens							intermediate		True
anopheles-koliensis-akwgs3contigsjxxb01	42	reference_genome	Logue et al. (2015)	kol	Anopheles_koliensis	Anopheles_koliensis	Anopheles_punctulatus_group	Neomyzomyia_series_I	Anopheles_koliensis							intermediate		True
anopheles-farauti-far1scaffoldsafarf2	45	reference_genome	Neafsey et al. (2015)	far	Anopheles_farauti	Anopheles_farauti	Anopheles_punctulatus_group	Neomyzomyia_series_I	Anopheles_farauti							intermediate		True
anopheles-punctulatus-apwgs2contigsjxxa01	40	reference_genome	Logue et al. (2015)	pun	Anopheles_punctulatus	Anopheles_punctulatus	Anopheles_punctulatus_group	Neomyzomyia_series_I	Anopheles_punctulatus							intermediate		True
VBS00150	52	amplicon_panel	Makunin et al. (2022)	tes	Anopheles_tessellatus	Anopheles_tessellatus	Anopheles_tessellatus	Neomyzomyia_series_I	Anopheles_tessellatus	Anopheles_tessellatus	Anopheles_tessellatus	Anopheles_tessellatus	Anopheles_tessellatus	Anopheles_tessellatus	exact_match	intermediate		False
VBS00149	50	amplicon_panel	Makunin et al. (2022)	tes	Anopheles_tessellatus	Anopheles_tessellatus	Anopheles_tessellatus	Neomyzomyia_series_I	Anopheles_tessellatus				Anopheles_tessellatus	Anopheles_tessellatus	exact_match	intermediate		False
Apal-257	13	amplicon_panel	Makunin et al. (2022)	cs1	Anopheles_coustani_cp_cl3	Anopheles_coustani_cp_cl3	Anopheles_coustani_complex	Myzorhynchus_series	Anopheles_paludis	Anopheles_coustani	Anopheles_coustani	Anopheles_coustani	Anopheles_junlianensis	Anopheles_yatsushiroensis	close_sp	intermediate	ITS2	True
Azie-77	47	amplicon_panel	Makunin et al. (2022)	cs2	Anopheles_ziemanni_c	Anopheles_coustani_cp_cl2	Anopheles_coustani_complex	Myzorhynchus_series	Anopheles_ziemanni	Anopheles_coustani	Anopheles_coustani	Anopheles_coustani	Anopheles_sp.	Anopheles_cf.	close_sp	fine		False
Azie-1032	41	amplicon_panel	Makunin et al. (2022)	cs2	Anopheles_ziemanni_c	Anopheles_coustani_cp_cl2	Anopheles_coustani_complex	Myzorhynchus_series	Anopheles_ziemanni	Anopheles_coustani	Anopheles_coustani	Anopheles_coustani	Anopheles_sp.	Anopheles_cf.	close_sp	fine		False
Aten-954	45	amplicon_panel	Makunin et al. (2022)	cs2	Anopheles_tenebrosus_c	Anopheles_coustani_cp_cl2	Anopheles_coustani_complex	Myzorhynchus_series	Anopheles_tenebrosus	Anopheles_coustani	Anopheles_coustani	Anopheles_coustani	Anopheles_sp.	Anopheles_sp.	close_sp	fine		False
Aten-79	45	amplicon_panel	Makunin et al. (2022)	cs2	Anopheles_tenebrosus_c	Anopheles_coustani_cp_cl2	Anopheles_coustani_complex	Myzorhynchus_series	Anopheles_tenebrosus	Anopheles_coustani	Anopheles_coustani	Anopheles_coustani	Anopheles_sp.	Anopheles_sp.	close_sp	fine		False
Azie-70	34	amplicon_panel	Makunin et al. (2022)	cs2	Anopheles_ziemanni_c	Anopheles_coustani_cp_cl2	Anopheles_coustani_complex	Myzorhynchus_series	Anopheles_ziemanni	Anopheles_coustani	Anopheles_coustani	Anopheles_coustani	Anopheles_cf.	Anopheles_sp.	close_sp	fine		False
Aten-333	48	amplicon_panel	Makunin et al. (2022)	cs2	Anopheles_tenebrosus_c	Anopheles_coustani_cp_cl2	Anopheles_coustani_complex	Myzorhynchus_series	Anopheles_tenebrosus	Anopheles_coustani	Anopheles_ziemanni	Anopheles_coustani	Anopheles_cf.	Anopheles_sp.	close_sp	fine		False
Acou-80	45	amplicon_panel	Makunin et al. (2022)	cs2	Anopheles_coustani_c	Anopheles_coustani_cp_cl2	Anopheles_coustani_complex	Myzorhynchus_series	Anopheles_coustani	Anopheles_coustani	Anopheles_coustani	Anopheles_cf.	Anopheles_sp.	Anopheles_cf.	exact_match	fine		False
Apal-81	33	amplicon_panel	Makunin et al. (2022)	cs2	Anopheles_paludis_c	Anopheles_coustani_cp_cl2	Anopheles_coustani_complex	Myzorhynchus_series	Anopheles_paludis	Anopheles_coustani	Anopheles_coustani	Anopheles_coustani	Anopheles_sp.	Anopheles_sp.	close_sp	fine		False
Acou-71	44	amplicon_panel	Makunin et al. (2022)	cs2	Anopheles_coustani_c	Anopheles_coustani_cp_cl2	Anopheles_coustani_complex	Myzorhynchus_series	Anopheles_coustani	Anopheles_coustani	Anopheles_coustani	Anopheles_cf.	Anopheles_sp.	Anopheles_sp.	exact_match	fine		False
Azie-1055	30	amplicon_panel	Makunin et al. (2022)	cs2	Anopheles_ziemanni_c	Anopheles_coustani_cp_cl2	Anopheles_coustani_complex	Myzorhynchus_series	Anopheles_ziemanni	Anopheles_coustani	Anopheles_coustani	Anopheles_coustani	Anopheles_sp.	Anopheles_sp.	close_sp	fine		False
Acou-962	48	amplicon_panel	Makunin et al. (2022)	cs3	Anopheles_coustani_c	Anopheles_coustani_cp_cl1	Anopheles_coustani_complex	Myzorhynchus_series	Anopheles_coustani	Anopheles_coustani	Anopheles_coustani	Anopheles_cf.	Anopheles_coustani	Anopheles_coustani	exact_match	fine		False
Aten-191	47	amplicon_panel	Makunin et al. (2022)	cs3	Anopheles_tenebrosus_c	Anopheles_coustani_cp_cl1	Anopheles_coustani_complex	Myzorhynchus_series	Anopheles_tenebrosus	Anopheles_coustani	Anopheles_coustani	Anopheles_coustani	Anopheles_coustani	Anopheles_coustani	close_sp	fine		False
Acou-959	52	amplicon_panel	Makunin et al. (2022)	cs3	Anopheles_coustani_c	Anopheles_coustani_cp_cl1	Anopheles_coustani_complex	Myzorhynchus_series	Anopheles_coustani	Anopheles_coustani	Anopheles_coustani	Anopheles_cf.	Anopheles_coustani	Anopheles_coustani	exact_match	fine		False
Aten-185	46	amplicon_panel	Makunin et al. (2022)	cs3	Anopheles_tenebrosus_c	Anopheles_coustani_cp_cl1	Anopheles_coustani_complex	Myzorhynchus_series	Anopheles_tenebrosus	Anopheles_coustani	Anopheles_cf.	Anopheles_coustani	Anopheles_coustani	Anopheles_coustani	close_sp	fine		False
Azie-334	45	amplicon_panel	Makunin et al. (2022)	cs3	Anopheles_ziemanni_c	Anopheles_coustani_cp_cl1	Anopheles_coustani_complex	Myzorhynchus_series	Anopheles_ziemanni	Anopheles_coustani	Anopheles_coustani	Anopheles_cf.	Anopheles_coustani	Anopheles_coustani	close_sp	fine		False
Acou-956	25	amplicon_panel	Makunin et al. (2022)	cs3	Anopheles_coustani_c	Anopheles_coustani_cp_cl1	Anopheles_coustani_complex	Myzorhynchus_series	Anopheles_coustani	2015	Anopheles_cf.	Anopheles_coustani	Anopheles_coustani	Anopheles_coustani	exact_match	fine		False
VBS00086	40	amplicon_panel	Makunin et al. (2022)	hy1	Anopheles_hyrcanus_gp_sp1	Anopheles_hyrcanus_gp_sp1	Anopheles_hyrcanus_gp_sp1	Myzorhynchus_series	Anopheles_hyrcanus	Anopheles_nitidus	Anopheles_nitidus	Anopheles_nitidus	Anopheles_hyrcanus	Anopheles_nitidus	exact_match	fine		False
VBS00085	42	amplicon_panel	Makunin et al. (2022)	hy1	Anopheles_hyrcanus_gp_sp1	Anopheles_hyrcanus_gp_sp1	Anopheles_hyrcanus_gp_sp1	Myzorhynchus_series	Anopheles_hyrcanus	Anopheles_nitidus	Anopheles_nitidus	Anopheles_nitidus	Anopheles_hyrcanus	Anopheles_nitidus	exact_match	fine		False
VBS00082	46	amplicon_panel	Makunin et al. (2022)	hy2	Anopheles_hyrcanus_gp_sp2	Anopheles_hyrcanus_gp_sp2	Anopheles_sinensis_group	Myzorhynchus_series	Anopheles_hyrcanus	Anopheles_crawfordi	Anopheles_crawfordi	Anopheles_crawfordi	Anopheles_sinensis	Anopheles_sinensis	close_sp	fine		False
VBS00083	50	amplicon_panel	Makunin et al. (2022)	hy2	Anopheles_hyrcanus_gp_sp2	Anopheles_hyrcanus_gp_sp2	Anopheles_sinensis_group	Myzorhynchus_series	Anopheles_hyrcanus	Anopheles_crawfordi	Anopheles_crawfordi	Anopheles_crawfordi	Anopheles_sinensis	Anopheles_sinensis	close_sp	fine		False
anopheles-sinensis-sinensisscaffoldsasins2	37	reference_genome	Neafsey et al. (2015)	sin	Anopheles_sinensis	Anopheles_sinensis	Anopheles_sinensis_group	Myzorhynchus_series	Anopheles_sinensis							intermediate		False
anopheles-sinensis-chinascaffoldsasinc2	40	reference_genome	Zhou et al. (2014)	sin	Anopheles_sinensis	Anopheles_sinensis	Anopheles_sinensis_group	Myzorhynchus_series	Anopheles_sinensis							intermediate		False
VBS00024	41	amplicon_panel	Makunin et al. (2022)	bar	Anopheles_barbirostris	Anopheles_barbirostris	Anopheles_barbirostris	Myzorhynchus_series	Anopheles_barbirostris	Anopheles_barbirostris	Anopheles_barbirostris	Anopheles_dissidens			exact_match	fine		False
VBS00022	44	amplicon_panel	Makunin et al. (2022)	bar	Anopheles_barbirostris	Anopheles_barbirostris	Anopheles_barbirostris	Myzorhynchus_series	Anopheles_barbirostris	Anopheles_dissidens	Anopheles_dissidens	Anopheles_barbirostris	Anopheles_barbirostris	Anopheles_barbirostris	exact_match	fine		False
VBS00021	46	amplicon_panel	Makunin et al. (2022)	bar	Anopheles_barbirostris	Anopheles_barbirostris	Anopheles_barbirostris	Myzorhynchus_series	Anopheles_barbirostris				Anopheles_barbirostris	Anopheles_barbirostris	exact_match	fine		False
VBS00023	46	amplicon_panel	Makunin et al. (2022)	bar	Anopheles_barbirostris	Anopheles_barbirostris	Anopheles_barbirostris	Myzorhynchus_series	Anopheles_barbirostris	Anopheles_dissidens	Anopheles_dissidens	Anopheles_dissidens	Anopheles_barbirostris	Anopheles_barbirostris	exact_match	fine		False
VBS00025	41	amplicon_panel	Makunin et al. (2022)	bar	Anopheles_barbirostris	Anopheles_barbirostris	Anopheles_barbirostris	Myzorhynchus_series	Anopheles_barbirostris	Anopheles_barbirostris	Anopheles_barbirostris	Anopheles_barbirostris			exact_match	fine		False
anopheles-atroparvus-ebrochromosomesaatre3	34	reference_genome	Neafsey et al. (2015)	atr	Anopheles_atroparvus	Anopheles_atroparvus	Anopheles_atroparvus	Myzorhynchus_series	Anopheles_atroparvus							coarse		True
Aimp-M0030	46	amplicon_panel	Makunin et al. (2022)	imp	Anopheles_implexus	Anopheles_implexus	Anopheles_implexus	Christya_series	Anopheles_implexus	Anopheles_implexus	Anopheles_implexus	Anopheles_aff.	Aedes_rubrithorax	Aedes_ashworthi	exact_match	fine		False
Aimp-M0001	48	amplicon_panel	Makunin et al. (2022)	imp	Anopheles_implexus	Anopheles_implexus	Anopheles_implexus	Christya_series	Anopheles_implexus						no_match	fine		False
Aimp-M1449	48	amplicon_panel	Makunin et al. (2022)	imp	Anopheles_implexus	Anopheles_implexus	Anopheles_implexus	Christya_series	Anopheles_implexus						no_match	fine		False
Anil-233	45	amplicon_panel	Makunin et al. (2022)	ni3	Anopheles_nili_gp_sp3	Anopheles_nili_gp_sp3	Anopheles_nili_group	Neomyzomyia_series_II	Anopheles_nili	Anopheles_nili	Anopheles_nili	Anopheles_coustani	Anopheles_nili	Anopheles_nili	exact_match	fine		False
Anil-238	46	amplicon_panel	Makunin et al. (2022)	ni3	Anopheles_nili_gp_sp3	Anopheles_nili_gp_sp3	Anopheles_nili_group	Neomyzomyia_series_II	Anopheles_nili	Anopheles_nili	Anopheles_nili	Anopheles_coustani	Anopheles_nili	Anopheles_nili	exact_match	fine		False
Anil-236	47	amplicon_panel	Makunin et al. (2022)	ni3	Anopheles_nili_gp_sp3	Anopheles_nili_gp_sp3	Anopheles_nili_group	Neomyzomyia_series_II	Anopheles_nili	Anopheles_nili	Anopheles_nili	Anopheles_coustani	Anopheles_nili	Anopheles_nili	exact_match	fine		False
Anil-237	39	amplicon_panel	Makunin et al. (2022)	ni2	Anopheles_nili_gp_sp2	Anopheles_nili_gp_sp2	Anopheles_nili_group	Neomyzomyia_series_II	Anopheles_nili	No_match	Anopheles_nili	Anopheles_coustani	Anopheles_nili	Anopheles_nili	exact_match	fine		False
Anil-239	47	amplicon_panel	Makunin et al. (2022)	ni2	Anopheles_nili_gp_sp2	Anopheles_nili_gp_sp2	Anopheles_nili_group	Neomyzomyia_series_II	Anopheles_nili	Anopheles_nili	Anopheles_nili	Anopheles_coustani	Anopheles_nili	Anopheles_nili	exact_match	fine		False
Anils-7	26	amplicon_panel	Makunin et al. (2022)	ni1	Anopheles_nili_gp_sp1	Anopheles_nili_gp_sp1	Anopheles_nili_group	Neomyzomyia_series_II	Anopheles_nili_ss	No_match	Anopheles_nili	Anopheles_latens	Anopheles_nili	Anopheles_nili	exact_match	intermediate		True
Acar-192	51	amplicon_panel	Makunin et al. (2022)	car	Anopheles_carnevalei	Anopheles_carnevalei	Anopheles_nili_group	Neomyzomyia_series_II	Anopheles_carnevalei	Anopheles_carnevalei	Anopheles_nili	Anopheles_coustani	Anopheles_carnevalei	Anopheles_nili	exact_match	fine		False
Acar-191	49	amplicon_panel	Makunin et al. (2022)	car	Anopheles_carnevalei	Anopheles_carnevalei	Anopheles_nili_group	Neomyzomyia_series_II	Anopheles_carnevalei	Anopheles_carnevalei	Anopheles_darlingi	Anopheles_darlingi	Anopheles_carnevalei	Anopheles_nili	exact_match	fine	COI	False
Acar-194	49	amplicon_panel	Makunin et al. (2022)	car	Anopheles_carnevalei	Anopheles_carnevalei	Anopheles_nili_group	Neomyzomyia_series_II	Anopheles_carnevalei	Anopheles_carnevalei	Anopheles_nili	Anopheles_coustani	Anopheles_carnevalei	Anopheles_nili	exact_match	fine		False
Acar-193	48	amplicon_panel	Makunin et al. (2022)	car	Anopheles_carnevalei	Anopheles_carnevalei	Anopheles_nili_group	Neomyzomyia_series_II	Anopheles_carnevalei	Anopheles_carnevalei	Anopheles_nili	Anopheles_coustani	Anopheles_carnevalei	Anopheles_nili	exact_match	fine		False
Acar-195	46	amplicon_panel	Makunin et al. (2022)	car	Anopheles_carnevalei	Anopheles_carnevalei	Anopheles_nili_group	Neomyzomyia_series_II	Anopheles_carnevalei	Anopheles_carnevalei	Anopheles_nili	Anopheles_coustani	Anopheles_carnevalei	Anopheles_nili	exact_match	fine		False
Avin-B0009	52	amplicon_panel	Makunin et al. (2022)	vin	Anopheles_vinckei	Anopheles_vinckei	Anopheles_vinckei	Neomyzomyia_series_III	Anopheles_vinckei	No_match	Anopheles_sp.	Anopheles_maculatus			no_match	fine	COI	False
Avin-B0004	52	amplicon_panel	Makunin et al. (2022)	vin	Anopheles_vinckei	Anopheles_vinckei	Anopheles_vinckei	Neomyzomyia_series_III	Anopheles_vinckei	No_match	Anopheles_sp.	Anopheles_maculatus			no_match	fine	COI	False
Avin-M0012	50	amplicon_panel	Makunin et al. (2022)	vin	Anopheles_vinckei	Anopheles_vinckei	Anopheles_vinckei	Neomyzomyia_series_III	Anopheles_vinckei	No_match	Anopheles_sp.	Anopheles_maculatus	Anopheles_varuna	Anopheles_varuna	no_match	fine	COI	False
Avin-M0004	50	amplicon_panel	Makunin et al. (2022)	vin	Anopheles_vinckei	Anopheles_vinckei	Anopheles_vinckei	Neomyzomyia_series_III	Anopheles_vinckei	No_match	Anopheles_sp.	Anopheles_maculatus			no_match	fine	COI	False
Avin-M0009	52	amplicon_panel	Makunin et al. (2022)	vin	Anopheles_vinckei	Anopheles_vinckei	Anopheles_vinckei	Neomyzomyia_series_III	Anopheles_vinckei	No_match	Anopheles_gambiae	Anopheles_gambiae			no_match	fine	COI	False
Adur-97-3	45	amplicon_panel	Makunin et al. (2022)	dur	Anopheles_dureni	Anopheles_dureni	Anopheles_dureni	Neomyzomyia_series_III	Anopheles_dureni	No_match	Anopheles_sp.	Anopheles_aff.	Anopheles_minimus	Anopheles_aconitus	no_match	fine	ITS2	False
Adur-97-5	29	amplicon_panel	Makunin et al. (2022)	dur	Anopheles_dureni	Anopheles_dureni	Anopheles_dureni	Neomyzomyia_series_III	Anopheles_dureni	No_match	Anopheles_sp.	Anopheles_aff.			no_match	fine		False
Adur-97-4	38	amplicon_panel	Makunin et al. (2022)	dur	Anopheles_dureni	Anopheles_dureni	Anopheles_dureni	Neomyzomyia_series_III	Anopheles_dureni	No_match	Anopheles_sp.	Anopheles_aff.	Anopheles_leesoni	Anopheles_pullus	no_match	fine	ITS2	False
Adur-97-6	42	amplicon_panel	Makunin et al. (2022)	dur	Anopheles_dureni	Anopheles_dureni	Anopheles_dureni	Neomyzomyia_series_III	Anopheles_dureni	No_match	Anopheles_sp.	Anopheles_aff.			no_match	fine		False
anopheles-aquasalis-A_aquasalis_v1	33	reference_genome	Martinez-Villegas et al. (2014)	aqu	Anopheles_aquasalis	Anopheles_aquasalis	Anopheles_aquasalis	Nyssorhynchus_subgenus	Anopheles_aquasalis							coarse		True
Aory-SP141	14	amplicon_panel	Makunin et al. (2022)	ory	Anopheles_oryzalimnetes	Anopheles_oryzalimnetes	Anopheles_oryzalimnetes	Nyssorhynchus_subgenus	Anopheles_oryzalimnetes						no_match	coarse		True
anopheles-darlingi-coariscaffoldsadarc3	34	reference_genome	Marinotti et al. (2013)	dar	Anopheles_darlingi	Anopheles_darlingi	Anopheles_darlingi	Nyssorhynchus_subgenus	Anopheles_darlingi							coarse		True
anopheles-albimanus-steclachromosomesaalbs2	38	reference_genome	Neafsey et al. (2015)	alb	Anopheles_albimanus	Anopheles_albimanus	Anopheles_albimanus	Nyssorhynchus_subgenus	Anopheles_albimanus							coarse		True
Acru-RS32	26	amplicon_panel	Makunin et al. (2022)	cru	Anopheles_cruzii	Anopheles_cruzii	Kerteszia_subgenus	Kerteszia_subgenus	Anopheles_cruzii						no_match	intermediate		True
Abel-SP24	16	amplicon_panel	Makunin et al. (2022)	bel	Anopheles_bellator	Anopheles_bellator	Kerteszia_subgenus	Kerteszia_subgenus	Anopheles_bellator						no_match	intermediate		True
