## Supplementary Table 2 for "High resolution species assignment of *Anopheles* mosquitoes using *k*-mer distances on targeted sequences"

	Myzomyia_Neocellia_series	Pyretophorus_series	Neomyzomyia_series_I	Myzorhynchus_series	Christya_series	Neomyzomyia_series_II	Neomyzomyia_series_III	Nyssorhynchus_subgenus	Kerteszia_subgenus
Adem-32	1.0	0.0	0.0	0.0	0.0	0.0	0.0	0.0	0.0
Abro-33	1.0	0.0	0.0	0.0	0.0	0.0	0.0	0.0	0.0
Ahan-615	1.0	0.0	0.0	0.0	0.0	0.0	0.0	0.0	0.0
Ahan-6-1	1.0	0.0	0.0	0.0	0.0	0.0	0.0	0.0	0.0
Abro-22	1.0	0.0	0.0	0.0	0.0	0.0	0.0	0.0	0.0
Adem-34	1.0	0.0	0.0	0.0	0.0	0.0	0.0	0.0	0.0
Abro-30	1.0	0.0	0.0	0.0	0.0	0.0	0.0	0.0	0.0
Abro-21	1.0	0.0	0.0	0.0	0.0	0.0	0.0	0.0	0.0
Adem-19	1.0	0.0	0.0	0.0	0.0	0.0	0.0	0.0	0.0
Amar-3-1	1.0	0.0	0.0	0.0	0.0	0.0	0.0	0.0	0.0
Athe-6-1	0.9929742388758782	0.0	0.0	0.00702576112412178	0.0	0.0	0.0	0.0	0.0
Athe-2	0.9929742388758782	0.0	0.0	0.00702576112412178	0.0	0.0	0.0	0.0	0.0
Athe-6-2	1.0	0.0	0.0	0.0	0.0	0.0	0.0	0.0	0.0
Athe-1	0.9928571428571428	0.0	0.0	0.0071428571428571435	0.0	0.0	0.0	0.0	0.0
Amou-2-3	1.0	0.0	0.0	0.0	0.0	0.0	0.0	0.0	0.0
Amou-2-5	1.0	0.0	0.0	0.0	0.0	0.0	0.0	0.0	0.0
Amou-2-2	1.0	0.0	0.0	0.0	0.0	0.0	0.0	0.0	0.0
Amou-2-1	1.0	0.0	0.0	0.0	0.0	0.0	0.0	0.0	0.0
Amou-2-4	1.0	0.0	0.0	0.0	0.0	0.0	0.0	0.0	0.0
Ajab-B620	1.0	0.0	0.0	0.0	0.0	0.0	0.0	0.0	0.0
Amar-42	1.0	0.0	0.0	0.0	0.0	0.0	0.0	0.0	0.0
Adem-15	0.9668054528279412	0.0	0.006352583334025879	0.0008958771368498035	0.007764268519364964	0.01818181818181818	0.0	0.0	0.0
Agab-M192	0.9395327255552138	0.01818181818181818	0.03362531060675315	0.0008958771368498035	0.007764268519364964	0.0	0.0	0.0	0.0
Afun-3	1.0	0.0	0.0	0.0	0.0	0.0	0.0	0.0	0.0
Afun-1	1.0	0.0	0.0	0.0	0.0	0.0	0.0	0.0	0.0
anopheles-funestus-fumozchromosomesafunf3	1.0	0.0	0.0	0.0	0.0	0.0	0.0	0.0	0.0
anopheles-funestus-fumozscaffoldsafunf1	1.0	0.0	0.0	0.0	0.0	0.0	0.0	0.0	0.0
Arho-7-3	0.980225988700565	0.019774011299435026	0.0	0.0	0.0	0.0	0.0	0.0	0.0
Arho-7-4	1.0	0.0	0.0	0.0	0.0	0.0	0.0	0.0	0.0
Arho-7-1	1.0	0.0	0.0	0.0	0.0	0.0	0.0	0.0	0.0
VBS00059	0.9847147691420765	0.0	0.0064678915384342025	0.0009121385502920029	0.007905200769197358	0.0	0.0	0.0	0.0
anopheles-minimus-minimus1scaffoldsaminm1	0.9838655896499696	0.0	0.0068272188461249925	0.0009628129141971142	0.008344378589708322	0.0	0.0	0.0	0.0
VBS00061	0.9841589425654248	0.0	0.006703087594377264	0.0009453072248480758	0.008192662615349991	0.0	0.0	0.0	0.0
anopheles-culicifacies-37scaffoldsacula1	0.9158380203182668	0.04446444644464447	0.031037387580873918	0.0008958771368498035	0.007764268519364964	0.0	0.0	0.0	0.0
VBS00055	0.975609756097561	0.024390243902439025	0.0	0.0	0.0	0.0	0.0	0.0	0.0
VBS00053	1.0	0.0	0.0	0.0	0.0	0.0	0.0	0.0	0.0
VBS00114	1.0	0.0	0.0	0.0	0.0	0.0	0.0	0.0	0.0
VBS00113	1.0	0.0	0.0	0.0	0.0	0.0	0.0	0.0	0.0
VBS00112	1.0	0.0	0.0	0.0	0.0	0.0	0.0	0.0	0.0
VBS00115	1.0	0.0	0.0	0.0	0.0	0.0	0.0	0.0	0.0
VBS00108	1.0	0.0	0.0	0.0	0.0	0.0	0.0	0.0	0.0
VBS00107	1.0	0.0	0.0	0.0	0.0	0.0	0.0	0.0	0.0
anopheles-maculatus-maculatus3scaffoldsamacm1	0.9772727272727272	0.022727272727272728	0.0	0.0	0.0	0.0	0.0	0.0	0.0
Amac-42	1.0	0.0	0.0	0.0	0.0	0.0	0.0	0.0	0.0
Amac-44	1.0	0.0	0.0	0.0	0.0	0.0	0.0	0.0	0.0
Amac-50	1.0	0.0	0.0	0.0	0.0	0.0	0.0	0.0	0.0
Amac-49	1.0	0.0	0.0	0.0	0.0	0.0	0.0	0.0	0.0
VBS00004	1.0	0.0	0.0	0.0	0.0	0.0	0.0	0.0	0.0
VBS00003	1.0	0.0	0.0	0.0	0.0	0.0	0.0	0.0	0.0
VBS00001	1.0	0.0	0.0	0.0	0.0	0.0	0.0	0.0	0.0
VBS00002	1.0	0.0	0.0	0.0	0.0	0.0	0.0	0.0	0.0
VBS00127	1.0	0.0	0.0	0.0	0.0	0.0	0.0	0.0	0.0
VBS00128	0.9946131580726092	0.0	0.0022794231663823853	0.00032145711320777224	0.0027859616478006924	0.0	0.0	0.0	0.0
VBS00125	1.0	0.0	0.0	0.0	0.0	0.0	0.0	0.0	0.0
anopheles-stephensi-indianscaffoldsastei2	1.0	0.0	0.0	0.0	0.0	0.0	0.0	0.0	0.0
anopheles-stephensi-sda-500scaffoldsastes1	1.0	0.0	0.0	0.0	0.0	0.0	0.0	0.0	0.0
anopheles-gambiae-pestchromosomesagamp4	0.0029868535839637604	0.9897290673317488	0.0	0.0	0.0	0.0	0.0072840790842872	0.0	0.0
AR0073-C	0.0014262824683535292	0.9949894881409656	0.0	0.0	0.0	0.0	0.003584229390681004	0.0	0.0
Acol-570	0.00030391951372877804	0.991011216962698	0.0	0.0	0.0	0.0	0.008684863523573201	0.0	0.0
Acol-558	0.0015246467765158414	0.9984753532234842	0.0	0.0	0.0	0.0	0.0	0.0	0.0
AV0292-C	0.0002590789297360075	0.9960979338207192	0.0	0.0	0.0	0.0	0.0036429872495446266	0.0	0.0
AB0098-Cx	0.0014496641481626033	0.9949073486022928	0.0	0.0	0.0	0.0	0.0036429872495446275	0.0	0.0
AG0038-C	0.0002549002373209106	0.996160870371998	0.0	0.0	0.0	0.0	0.003584229390681004	0.0	0.0
anopheles-coluzzii-mali-nihscaffoldsacolm1	0.0031387274950127647	0.989206816518109	0.0	0.0	0.0	0.0	0.007654455986878075	0.0	0.0
AB0265-C	0.0002549002373209106	0.9962711543532498	0.0	0.0	0.0	0.0	0.0034739454094292804	0.0	0.0
anopheles-gambiae-pimperenascaffoldsagams1	0.0002549002373209106	0.9924610206783918	0.0	0.0	0.0	0.0	0.0072840790842872	0.0	0.0
BP0081-C	0.0002549002373209106	0.996160870371998	0.0	0.0	0.0	0.0	0.003584229390681004	0.0	0.0
Agam-30	0.0002724795640326976	0.991941091070005	0.0	0.0	0.0	0.0	0.00778642936596218	0.0	0.0
Agam-32	0.00026786126633722814	0.9920776827467848	0.0	0.0	0.0	0.0	0.007654455986878075	0.0	0.0
Agam-37	0.00028091248123214026	0.995678683478364	0.0	0.0	0.0	0.0	0.0040404040404040395	0.0	0.0
Amar-5	0.0002590789297360075	0.992568789922723	0.0	0.0	0.0	0.0	0.007172131147540985	0.0	0.0
Agam-38	0.0002772599072613414	0.991925469137573	0.0	0.0	0.0	0.0	0.0077972709551656924	0.0	0.0
Agam-35	0.0002724795640326976	0.9920646851869253	0.0	0.0	0.0	0.0	0.007662835249042145	0.0	0.0
anopheles-arabiensis-sharakhov	0.0002633969118982744	0.9997366030881016	0.0	0.0	0.0	0.0	0.0	0.0	0.0
anopheles-arabiensis-dongolascaffoldsaarad1	0.0002549002373209106	0.9997450997626792	0.0	0.0	0.0	0.0	0.0	0.0	0.0
AZ0165-C	0.0002590789297360075	0.9923374308534474	0.0	0.0	0.0	0.0	0.007403490216816498	0.0	0.0
AC0049-C	0.0002590789297360075	0.9923374308534474	0.0	0.0	0.0	0.0	0.007403490216816498	0.0	0.0
AB0502-C	0.0002549002373209106	0.9997450997626792	0.0	0.0	0.0	0.0	0.0	0.0	0.0
BL0203-C	0.0002549002373209106	0.9924610206783918	0.0	0.0	0.0	0.0	0.0072840790842872	0.0	0.0
Acol-645	0.0	0.9901234567901236	0.0	0.0	0.0	0.0	0.009876543209876543	0.0	0.0
AquaSAMN01760638	0.00032252683089584617	0.9996774731691042	0.0	0.0	0.0	0.0	0.0	0.0	0.0
AquaSAMN01760633	0.00028221097703386535	0.9916532728939338	0.0	0.0	0.0	0.0	0.008064516129032258	0.0	0.0
AquaSAMN01760642	0.00030391951372877804	0.9996960804862712	0.0	0.0	0.0	0.0	0.0	0.0	0.0
AquaSAMN01760639	0.000292663235442527	0.9997073367645576	0.0	0.0	0.0	0.0	0.0	0.0	0.0
AquaSAMN01760637	0.00030391951372877804	0.991011216962698	0.0	0.0	0.0	0.0	0.008684863523573201	0.0	0.0
AquaSAMN01760635	0.0002724795640326976	0.9920646851869253	0.0	0.0	0.0	0.0	0.007662835249042145	0.0	0.0
AquaSAMN01760641	0.000292663235442527	0.9955921104271088	0.0	0.0	0.0	0.0	0.004115226337448559	0.0	0.0
AquaSAMN01760640	0.0006991345315871786	0.9952149109371142	0.004085954531298661	0.0	0.0	0.0	0.0	0.0	0.0
AquaSAMN01760634	0.0003160762942779292	0.9952394792612776	0.0	0.0	0.0	0.0	0.004444444444444445	0.0	0.0
AquaSAMN01760636	0.0003160762942779292	0.990651665641206	0.0	0.0	0.0	0.0	0.009032258064516128	0.0	0.0
anopheles-quadriannulatus-sangwescaffoldsaquas1	0.0002590789297360075	0.992568789922723	0.0	0.0	0.0	0.0	0.007172131147540985	0.0	0.0
anopheles-melas-cm1001059ascaffoldsamelc2	0.0	1.0	0.0	0.0	0.0	0.0	0.0	0.0	0.0
AmelSAMN01760621	0.0	1.0	0.0	0.0	0.0	0.0	0.0	0.0	0.0
AmelSAMN01760618	0.0	1.0	0.0	0.0	0.0	0.0	0.0	0.0	0.0
AmelSAMN01760619	0.0	1.0	0.0	0.0	0.0	0.0	0.0	0.0	0.0
AmerSAMN01760624	0.00035917760713401035	0.999640822392866	0.0	0.0	0.0	0.0	0.0	0.0	0.0
anopheles-merus-mafscaffoldsamerm2	0.0002590789297360075	0.999740921070264	0.0	0.0	0.0	0.0	0.0	0.0	0.0
AmerSAMN01760627	0.00032252683089584617	0.9996774731691042	0.0	0.0	0.0	0.0	0.0	0.0	0.0
AmerSAMN01760628	0.00030391951372877804	0.9996960804862712	0.0	0.0	0.0	0.0	0.0	0.0	0.0
AmerSAMN01760623	0.000336251376891414	0.9996637486231086	0.0	0.0	0.0	0.0	0.0	0.0	0.0
AmerSAMN01760630	0.000336251376891414	0.9996637486231086	0.0	0.0	0.0	0.0	0.0	0.0	0.0
AmerSAMN01760629	0.0003675305747417781	0.9996324694252582	0.0	0.0	0.0	0.0	0.0	0.0	0.0
AmerSAMN01760626	0.00035917760713401035	0.999640822392866	0.0	0.0	0.0	0.0	0.0	0.0	0.0
AmerSAMN01760632	0.00039509536784741153	0.9996049046321526	0.0	0.0	0.0	0.0	0.0	0.0	0.0
AmerSAMN01760625	0.00038545889546088923	0.9996145411045392	0.0	0.0	0.0	0.0	0.0	0.0	0.0
AmerSAMN01760631	0.0005098004746418212	0.999490199525358	0.0	0.0	0.0	0.0	0.0	0.0	0.0
anopheles-christyi-achkn1017scaffoldsachra1	0.3920899248768475	0.5058692587966219	0.08163265306122447	0.0	0.0	0.020408163265306117	0.0	0.0	0.0
VBS00146	0.0030668127053669228	0.9969331872946332	0.0	0.0	0.0	0.0	0.0	0.0	0.0
VBS00147	0.003123605533244088	0.996876394466756	0.0	0.0	0.0	0.0	0.0	0.0	0.0
VBS00144	0.0	1.0	0.0	0.0	0.0	0.0	0.0	0.0	0.0
VBS00148	0.0029592052420207146	0.9970407947579794	0.0	0.0	0.0	0.0	0.0	0.0	0.0
anopheles-epiroticus-epiroticus2scaffoldsaepie1	0.0031825414867015234	0.9968174585132984	0.0	0.0	0.0	0.0	0.0	0.0	0.0
VBS00154	0.002962962962962964	0.997037037037037	0.0	0.0	0.0	0.0	0.0	0.0	0.0
VBS00157	0.0030120481927710845	0.9969879518072291	0.0	0.0	0.0	0.0	0.0	0.0	0.0
VBS00158	0.0030120481927710845	0.9969879518072291	0.0	0.0	0.0	0.0	0.0	0.0	0.0
VBS00156	0.0029592052420207146	0.9822670182113497	0.014773776546629732	0.0	0.0	0.0	0.0	0.0	0.0
VBS00050	0.0	0.0	1.0	0.0	0.0	0.0	0.0	0.0	0.0
VBS00048	0.0	0.0	1.0	0.0	0.0	0.0	0.0	0.0	0.0
VBS00049	0.0	0.0	1.0	0.0	0.0	0.0	0.0	0.0	0.0
VBS00051	0.0	0.0	1.0	0.0	0.0	0.0	0.0	0.0	0.0
anopheles-dirus-wrair2scaffoldsadirw1	0.0	0.0	1.0	0.0	0.0	0.0	0.0	0.0	0.0
VBS00122	0.0196078431372549	0.0	0.9803921568627452	0.0	0.0	0.0	0.0	0.0	0.0
anopheles-cracens-ASM209184v1-scaffolds	0.0	0.0	1.0	0.0	0.0	0.0	0.0	0.0	0.0
anopheles-koliensis-akwgs3contigsjxxb01	0.0	0.0	0.9761904761904762	0.0	0.023809523809523808	0.0	0.0	0.0	0.0
anopheles-farauti-far1scaffoldsafarf2	0.0	0.0	0.9829059829059829	0.0	0.0	0.0	0.0	0.017094017094017096	0.0
anopheles-punctulatus-apwgs2contigsjxxa01	0.0	0.0	0.975	0.0	0.025	0.0	0.0	0.0	0.0
VBS00150	0.04027972027972029	0.009615384615384616	0.9450349650349652	0.0005244755244755247	0.004545454545454546	0.0	0.0	0.0	0.0
VBS00149	0.004406779661016949	0.0	0.906638418079096	0.07793785310734462	0.011016949152542373	0.0	0.0	0.0	0.0
Apal-257	0.0	0.0	0.04072398190045249	0.9592760180995475	0.0	0.0	0.0	0.0	0.0
Azie-77	0.0	0.0	0.0	1.0	0.0	0.0	0.0	0.0	0.0
Azie-1032	0.0	0.0	0.0	1.0	0.0	0.0	0.0	0.0	0.0
Aten-954	0.0	0.0	0.0	1.0	0.0	0.0	0.0	0.0	0.0
Aten-79	0.0	0.0	0.0	1.0	0.0	0.0	0.0	0.0	0.0
Azie-70	0.0	0.0	0.0	1.0	0.0	0.0	0.0	0.0	0.0
Aten-333	0.0	0.0	0.0	1.0	0.0	0.0	0.0	0.0	0.0
Acou-80	0.0	0.0	0.0	1.0	0.0	0.0	0.0	0.0	0.0
Apal-81	0.0	0.0	0.0	1.0	0.0	0.0	0.0	0.0	0.0
Acou-71	0.0	0.0	0.0	1.0	0.0	0.0	0.0	0.0	0.0
Azie-1055	0.0	0.0	0.0	1.0	0.0	0.0	0.0	0.0	0.0
Acou-962	0.0	0.0	0.0	1.0	0.0	0.0	0.0	0.0	0.0
Aten-191	0.0	0.0	0.0	1.0	0.0	0.0	0.0	0.0	0.0
Acou-959	0.0	0.0	0.0	1.0	0.0	0.0	0.0	0.0	0.0
Aten-185	0.0	0.0	0.0	1.0	0.0	0.0	0.0	0.0	0.0
Azie-334	0.011111111111111113	0.0	0.0	0.9888888888888888	0.0	0.0	0.0	0.0	0.0
Acou-956	0.0	0.0	0.0	1.0	0.0	0.0	0.0	0.0	0.0
VBS00086	0.0	0.0	0.0	1.0	0.0	0.0	0.0	0.0	0.0
VBS00085	0.0	0.0	0.0	1.0	0.0	0.0	0.0	0.0	0.0
VBS00082	0.0	0.0	0.06927140949867136	0.9307285905013286	0.0	0.0	0.0	0.0	0.0
VBS00083	0.0018032786885245906	0.0	0.06967235959573807	0.9240161649944258	0.004508196721311476	0.0	0.0	0.0	0.0
anopheles-sinensis-sinensisscaffoldsasins2	0.0	0.0	0.0	1.0	0.0	0.0	0.0	0.0	0.0
anopheles-sinensis-chinascaffoldsasinc2	0.0	0.0	0.0	1.0	0.0	0.0	0.0	0.0	0.0
VBS00024	0.0	0.0	0.0	1.0	0.0	0.0	0.0	0.0	0.0
VBS00022	0.0	0.0	0.0	1.0	0.0	0.0	0.0	0.0	0.0
VBS00021	0.0	0.0	0.0	1.0	0.0	0.0	0.0	0.0	0.0
VBS00023	0.0	0.0	0.0	1.0	0.0	0.0	0.0	0.0	0.0
VBS00025	0.0	0.0	0.0	1.0	0.0	0.0	0.0	0.0	0.0
anopheles-atroparvus-ebrochromosomesaatre3	0.029411764705882356	0.029411764705882356	0.04201680672268908	0.7840701497990501	0.026854219948849102	0.0	0.05882352941176471	0.0	0.029411764705882356
Aimp-M0030	0.0	0.0	0.0	0.021739130434782608	0.9782608695652174	0.0	0.0	0.0	0.0
Aimp-M0001	0.003124453766823982	0.0	0.00639092815941269	0.0009012847404299949	0.96875	0.02083333333333333	0.0	0.0	0.0
Aimp-M1449	0.0	0.0	0.0	0.02083333333333333	0.9791666666666666	0.0	0.0	0.0	0.0
Anil-233	0.0	0.0	0.0	0.0	0.0	1.0	0.0	0.0	0.0
Anil-238	0.0	0.0	0.0	0.0	0.0	1.0	0.0	0.0	0.0
Anil-236	0.0	0.0	0.0	0.0	0.0	1.0	0.0	0.0	0.0
Anil-237	0.0	0.0	0.0	0.0	0.0	1.0	0.0	0.0	0.0
Anil-239	0.0	0.0	0.02127659574468085	0.02127659574468085	0.0	0.9574468085106383	0.0	0.0	0.0
Anils-7	0.0	0.0	0.0	0.0	0.0	1.0	0.0	0.0	0.0
Acar-192	0.0	0.0	0.0	0.0	0.0	1.0	0.0	0.0	0.0
Acar-191	0.0	0.0	0.0	0.020408163265306117	0.0	0.979591836734694	0.0	0.0	0.0
Acar-194	0.0	0.0	0.020408163265306117	0.0	0.0	0.979591836734694	0.0	0.0	0.0
Acar-193	0.0	0.0	0.0	0.0	0.0	1.0	0.0	0.0	0.0
Acar-195	0.0	0.0	0.0	0.0	0.0	1.0	0.0	0.0	0.0
Avin-B0009	0.019230769230769232	0.0	0.019230769230769232	0.0	0.0	0.0	0.9615384615384616	0.0	0.0
Avin-B0004	0.019230769230769232	0.0	0.0	0.0	0.0	0.0	0.9807692307692308	0.0	0.0
Avin-M0012	0.0	0.0	0.02	0.0	0.0	0.0	0.98	0.0	0.0
Avin-M0004	0.0	0.0	0.0	0.0	0.0	0.0	1.0	0.0	0.0
Avin-M0009	0.038461538461538464	0.019230769230769232	0.0	0.0	0.0	0.0	0.9423076923076924	0.0	0.0
Adur-97-3	0.0	0.0	0.022222222222222227	0.0	0.0	0.0	0.9777777777777776	0.0	0.0
Adur-97-5	0.0	0.0	0.0	0.0	0.0	0.0	1.0	0.0	0.0
Adur-97-4	0.0	0.0	0.0	0.0	0.0	0.0	1.0	0.0	0.0
Adur-97-6	0.0	0.0	0.0	0.023809523809523808	0.0	0.0	0.9761904761904762	0.0	0.0
anopheles-aquasalis-A_aquasalis_v1	0.00455744782921564	0.025745582473814668	0.0	0.0	0.0	0.0	0.0	0.9696969696969696	0.0
Aory-SP141	0.0	0.07142857142857142	0.0	0.07142857142857142	0.0	0.0	0.0	0.7857142857142857	0.07142857142857142
anopheles-darlingi-coariscaffoldsadarc3	0.029411764705882342	0.0	0.0070871722182849015	0.029411764705882342	0.0	0.008906213087644695	0.0	0.9251830852823056	0.0
anopheles-albimanus-steclachromosomesaalbs2	0.0	0.02631578947368421	0.05263157894736842	0.0	0.0	0.0	0.0	0.9210526315789472	0.0
Acru-RS32	0.07692307692307693	0.014993481095176009	0.0	0.19230769230769232	0.0	0.038461538461538464	0.0	0.13885267275097785	0.5384615384615384
Abel-SP24	0.0625	0.0	0.0	0.0	0.0	0.0	0.0	0.0625	0.875
