## Supplementary Table 3 for "High resolution species assignment of *Anopheles* mosquitoes using *k*-mer distances on targeted sequences"

	Anopheles_marshallii_group	Anopheles_moucheti_group	Myzomyia_sp1	Anopheles_gabonensis	Anopheles_funestus	Anopheles_rhodesiensis	Anopheles_minimus_A	Anopheles_culicifacies	Anopheles_aconitus	Anopheles_maculatus_group	Anopheles_maculipalpis	Anopheles_annularis	Anopheles_jamesii	Anopheles_stephensi	Anopheles_gambiae_complex	Anopheles_christyi	Anopheles_sundaicus_complex	Anopheles_vagus	Anopheles_dirus_complex	Anopheles_punctulatus_group	Anopheles_tessellatus	Anopheles_coustani_complex	Anopheles_hyrcanus_gp_sp1	Anopheles_sinensis_group	Anopheles_barbirostris	Anopheles_atroparvus	Anopheles_implexus	Anopheles_nili_group	Anopheles_vinckei	Anopheles_dureni	Anopheles_aquasalis	Anopheles_oryzalimnetes	Anopheles_darlingi	Anopheles_albimanus	Kerteszia_subgenus
Adem-32	0.9298220143855574	0.025898078529657483	0.015098722415795587	0.0	0.01132404181184669	0.0	0.0	0.0	0.0	0.0	0.0	0.008928571428571428	0.008928571428571428	0.0	0.0	0.0	0.0	0.0	0.0	0.0	0.0	0.0	0.0	0.0	0.0	0.0	0.0	0.0	0.0	0.0	0.0	0.0	0.0	0.0	0.0
Abro-33	0.9067386587993304	0.024622960911049558	0.016665540616625004	0.0	0.012499155462468754	0.0110803324099723	0.0055401662049861505	0.0	0.0	0.0055401662049861505	0.0	0.010734072022160666	0.006578947368421054	0.0	0.0	0.0	0.0	0.0	0.0	0.0	0.0	0.0	0.0	0.0	0.0	0.0	0.0	0.0	0.0	0.0	0.0	0.0	0.0	0.0	0.0
Ahan-615	0.9070658506982288	0.027377799845525762	0.01902434987607076	0.00926845415425356	0.008961658633468162	0.007944389275074478	0.003972194637537239	0.0	0.0	0.003972194637537239	0.0	0.007696127110228402	0.0047169811320754715	0.0	0.0	0.0	0.0	0.0	0.0	0.0	0.0	0.0	0.0	0.0	0.0	0.0	0.0	0.0	0.0	0.0	0.0	0.0	0.0	0.0	0.0
Ahan-6-1	0.9069487111520996	0.034161686793985145	0.01708967022765678	0.008325899494498959	0.008050303518200214	0.007136485280999108	0.003568242640499554	0.0	0.0	0.003568242640499554	0.0	0.006913470115967887	0.004237288135593221	0.0	0.0	0.0	0.0	0.0	0.0	0.0	0.0	0.0	0.0	0.0	0.0	0.0	0.0	0.0	0.0	0.0	0.0	0.0	0.0	0.0	0.0
Abro-22	0.9114511928705464	0.0325087019491149	0.0162627507005121	0.007923033389926431	0.00766077270280343	0.006791171477079797	0.0033955857385398985	0.0	0.0	0.0033955857385398985	0.0	0.006578947368421053	0.00403225806451613	0.0	0.0	0.0	0.0	0.0	0.0	0.0	0.0	0.0	0.0	0.0	0.0	0.0	0.0	0.0	0.0	0.0	0.0	0.0	0.0	0.0	0.0
Adem-34	0.9062031759422964	0.033891884037341495	0.01738431971434052	0.008469449485783426	0.008189101854720908	0.007259528130671506	0.003629764065335753	0.0	0.0	0.003629764065335753	0.0	0.007032667876588023	0.004310344827586208	0.0	0.0	0.0	0.0	0.0	0.0	0.0	0.0	0.0	0.0	0.0	0.0	0.0	0.0	0.0	0.0	0.0	0.0	0.0	0.0	0.0	0.0
Abro-30	0.9069487111520996	0.034161686793985145	0.01708967022765678	0.008325899494498959	0.008050303518200214	0.007136485280999108	0.003568242640499554	0.0	0.0	0.003568242640499554	0.0	0.006913470115967887	0.004237288135593221	0.0	0.0	0.0	0.0	0.0	0.0	0.0	0.0	0.0	0.0	0.0	0.0	0.0	0.0	0.0	0.0	0.0	0.0	0.0	0.0	0.0	0.0
Abro-21	0.9064293525140766	0.034530771372876634	0.02013162988772745	0.0	0.015098722415795587	0.0	0.0	0.0	0.0	0.0	0.0	0.011904761904761904	0.011904761904761904	0.0	0.0	0.0	0.0	0.0	0.0	0.0	0.0	0.0	0.0	0.0	0.0	0.0	0.0	0.0	0.0	0.0	0.0	0.0	0.0	0.0	0.0
Adem-19	0.8908099738399317	0.0319792145782684	0.02240645652070556	0.010916179337231971	0.01055484239052917	0.009356725146198829	0.004678362573099414	0.0	0.0	0.004678362573099414	0.0	0.00906432748538012	0.005555555555555557	0.0	0.0	0.0	0.0	0.0	0.0	0.0	0.0	0.0	0.0	0.0	0.0	0.0	0.0	0.0	0.0	0.0	0.0	0.0	0.0	0.0	0.0
Amar-3-1	0.8497381408703831	0.061888022752960827	0.010455827067669171	0.008771929824561405	0.011748120300751879	0.0075187969924812035	0.01268796992481203	0.02168367346938776	0.0	0.003759398496240601	0.0	0.007283834586466166	0.004464285714285714	0.0	0.0	0.0	0.0	0.0	0.0	0.0	0.0	0.0	0.0	0.0	0.0	0.0	0.0	0.0	0.0	0.0	0.0	0.0	0.0	0.0	0.0
Athe-6-1	0.9364632733573294	0.01792681304109284	0.0034512510785159613	0.0039299348753649216	0.01004000313750098	0.006902502157031924	0.0034512510785159613	0.0	0.0	0.0034512510785159613	0.0	0.006686798964624676	0.004098360655737704	0.0	0.0	0.0	0.0	0.0	0.0	0.0	0.0	0.003598560575769692	0.0	0.0	0.0	0.0	0.0	0.0	0.0	0.0	0.0	0.0	0.0	0.0	0.0
Athe-2	0.924595315825702	0.029794770572720387	0.003451251078515962	0.0039299348753649216	0.010040003137500982	0.006902502157031924	0.003451251078515962	0.0	0.0	0.003451251078515962	0.0	0.006686798964624678	0.004098360655737704	0.0	0.0	0.0	0.0	0.0	0.0	0.0	0.0	0.003598560575769693	0.0	0.0	0.0	0.0	0.0	0.0	0.0	0.0	0.0	0.0	0.0	0.0	0.0
Athe-6-2	0.93629423430444	0.011492551852295887	0.0043859649122807015	0.006643887623386485	0.003289473684210526	0.015415817447947887	0.0043859649122807015	0.0	0.0	0.0043859649122807015	0.0	0.00849780701754386	0.005208333333333333	0.0	0.0	0.0	0.0	0.0	0.0	0.0	0.0	0.0	0.0	0.0	0.0	0.0	0.0	0.0	0.0	0.0	0.0	0.0	0.0	0.0	0.0
Athe-1	0.9354043279132848	0.018225593258444386	0.003508771929824561	0.0039954337899543385	0.010207336523125995	0.007017543859649122	0.003508771929824561	0.0	0.0	0.003508771929824561	0.0	0.006798245614035086	0.0041666666666666675	0.0	0.0	0.0	0.0	0.0	0.0	0.0	0.0	0.003658536585365854	0.0	0.0	0.0	0.0	0.0	0.0	0.0	0.0	0.0	0.0	0.0	0.0	0.0
Amou-2-3	0.02003339744064937	0.9292077502839952	0.009845706545082105	0.0	0.01192117427621442	0.003568242640499554	0.007263922518159807	0.009685230024213077	0.0	0.0	0.0	0.004237288135593221	0.004237288135593221	0.0	0.0	0.0	0.0	0.0	0.0	0.0	0.0	0.0	0.0	0.0	0.0	0.0	0.0	0.0	0.0	0.0	0.0	0.0	0.0	0.0	0.0
Amou-2-5	0.02003339744064937	0.9511646069866144	0.009845706545082102	0.0	0.006913470115967886	0.0035682426404995532	0.0	0.0	0.0	0.0	0.0	0.00423728813559322	0.00423728813559322	0.0	0.0	0.0	0.0	0.0	0.0	0.0	0.0	0.0	0.0	0.0	0.0	0.0	0.0	0.0	0.0	0.0	0.0	0.0	0.0	0.0	0.0
Amou-2-2	0.019699507483305213	0.947054287779262	0.0096816114359974	0.0	0.011722488038277513	0.003508771929824561	0.0	0.0	0.0	0.0	0.0	0.004166666666666668	0.004166666666666668	0.0	0.0	0.0	0.0	0.0	0.0	0.0	0.0	0.0	0.0	0.0	0.0	0.0	0.0	0.0	0.0	0.0	0.0	0.0	0.0	0.0	0.0
Amou-2-1	0.013087010455431508	0.9560163033847244	0.01056175793017898	0.0	0.007416267942583731	0.0038277511961722493	0.0	0.0	0.0	0.0	0.0	0.004545454545454545	0.004545454545454545	0.0	0.0	0.0	0.0	0.0	0.0	0.0	0.0	0.0	0.0	0.0	0.0	0.0	0.0	0.0	0.0	0.0	0.0	0.0	0.0	0.0	0.0
Amou-2-4	0.019434361766485175	0.9512670565302144	0.010015460106204205	0.0	0.007032667876588021	0.003629764065335753	0.0	0.0	0.0	0.0	0.0	0.004310344827586206	0.004310344827586206	0.0	0.0	0.0	0.0	0.0	0.0	0.0	0.0	0.0	0.0	0.0	0.0	0.0	0.0	0.0	0.0	0.0	0.0	0.0	0.0	0.0	0.0
Ajab-B620	0.05557198709265195	0.9111238986905442	0.009845706545082102	0.008739406779661016	0.002676181980374665	0.0035682426404995532	0.0	0.0	0.0	0.0	0.0	0.00423728813559322	0.00423728813559322	0.0	0.0	0.0	0.0	0.0	0.0	0.0	0.0	0.0	0.0	0.0	0.0	0.0	0.0	0.0	0.0	0.0	0.0	0.0	0.0	0.0	0.0
Amar-42	0.05135019561229417	0.8979194919443895	0.009845706545082102	0.013453740599393872	0.002676181980374665	0.0035682426404995532	0.006355932203389831	0.006355932203389831	0.0	0.0	0.0	0.00423728813559322	0.00423728813559322	0.0	0.0	0.0	0.0	0.0	0.0	0.0	0.0	0.0	0.0	0.0	0.0	0.0	0.0	0.0	0.0	0.0	0.0	0.0	0.0	0.0	0.0
Adem-15	0.19198588736321548	0.15746127071419336	0.0	0.08156008029825065	0.11948717948717948	0.11572498439775325	0.0647767928044004	0.1318181818181818	0.028260869565217388	0.023590597045974614	0.00909090909090909	0.021052631578947368	0.019120234604105567	0.00909090909090909	0.0	0.0	0.0	0.0	0.0	0.0	0.006334310850439883	0.0	0.0	0.0010557184750733136	0.0	0.0	0.001407624633431085	0.01818181818181818	0.0	0.0	0.0	0.0	0.0	0.0	0.0
Agab-M192	0.201151227094746	0.10483027538242262	0.14829767247677694	0.0	0.12012096681461723	0.07143717880559985	0.11409168081494055	0.06545454545454546	0.049090909090909095	0.058373205741626785	0.0	0.002870813397129186	0.00093841642228739	0.00909090909090909	0.0	0.0	0.0	0.01818181818181818	0.027272727272727268	0.0	0.006334310850439883	0.0	0.0	0.0010557184750733136	0.0	0.0	0.001407624633431085	0.0	0.0	0.0	0.0	0.0	0.0	0.0	0.0
Afun-3	0.00985272459499264	0.004285714285714286	0.017945508100147275	0.0	0.9536303387334316	0.009285714285714286	0.005	0.0	0.0	0.0	0.0	0.0	0.0	0.0	0.0	0.0	0.0	0.0	0.0	0.0	0.0	0.0	0.0	0.0	0.0	0.0	0.0	0.0	0.0	0.0	0.0	0.0	0.0	0.0	0.0
Afun-1	0.027317057521414136	0.02284934208415717	0.0076112412177985955	0.0	0.8752927400468384	0.04643781585110317	0.004098360655737704	0.0	0.0	0.007996801279488205	0.0	0.008396641343462616	0.0	0.0	0.0	0.0	0.0	0.0	0.0	0.0	0.0	0.0	0.0	0.0	0.0	0.0	0.0	0.0	0.0	0.0	0.0	0.0	0.0	0.0	0.0
anopheles-funestus-fumozchromosomesafunf3	0.009271191294387174	0.015972222222222224	0.01770117411225659	0.0034722222222222225	0.939694301260023	0.008680555555555556	0.005208333333333335	0.0	0.0	0.0	0.0	0.0	0.0	0.0	0.0	0.0	0.0	0.0	0.0	0.0	0.0	0.0	0.0	0.0	0.0	0.0	0.0	0.0	0.0	0.0	0.0	0.0	0.0	0.0	0.0
anopheles-funestus-fumozscaffoldsafunf1	0.00985272459499264	0.016285714285714292	0.017945508100147275	0.0	0.9416303387334316	0.009285714285714286	0.005	0.0	0.0	0.0	0.0	0.0	0.0	0.0	0.0	0.0	0.0	0.0	0.0	0.0	0.0	0.0	0.0	0.0	0.0	0.0	0.0	0.0	0.0	0.0	0.0	0.0	0.0	0.0	0.0
Arho-7-3	0.0071364852809991065	0.0035682426404995532	0.01119536128456735	0.0	0.006913470115967886	0.915893547427892	0.016845078798691644	0.003389830508474577	0.00903954802259887	0.0035682426404995532	0.0	0.002676181980374665	0.0	0.0	0.019774011299435026	0.0	0.0	0.0	0.0	0.0	0.0	0.0	0.0	0.0	0.0	0.0	0.0	0.0	0.0	0.0	0.0	0.0	0.0	0.0	0.0
Arho-7-4	0.0071364852809991065	0.0035682426404995532	0.01119536128456735	0.0	0.006913470115967886	0.918718406184954	0.016845078798691644	0.020338983050847456	0.00903954802259887	0.0035682426404995532	0.0	0.002676181980374665	0.0	0.0	0.0	0.0	0.0	0.0	0.0	0.0	0.0	0.0	0.0	0.0	0.0	0.0	0.0	0.0	0.0	0.0	0.0	0.0	0.0	0.0	0.0
Arho-7-1	0.007017543859649122	0.003508771929824561	0.01100877192982456	0.0	0.006798245614035086	0.9200730994152048	0.016564327485380115	0.0033333333333333327	0.008888888888888889	0.003508771929824561	0.0	0.002631578947368421	0.016666666666666666	0.0	0.0	0.0	0.0	0.0	0.0	0.0	0.0	0.0	0.0	0.0	0.0	0.0	0.0	0.0	0.0	0.0	0.0	0.0	0.0	0.0	0.0
VBS00059	0.003693444136657433	0.0011695906432748536	0.007894736842105262	0.005012531328320801	0.0043859649122807015	0.017436134195136958	0.8931711707111581	0.025480367585630742	0.025898078529657472	0.003693444136657433	0.0	0.002770083102493075	0.0009054895302773061	0.0	0.0	0.0	0.0	0.0	0.0	0.0	0.006112054329371816	0.0	0.0	0.0010186757215619694	0.0	0.0	0.0013582342954159589	0.0	0.0	0.0	0.0	0.0	0.0	0.0	0.0
anopheles-minimus-minimus1scaffoldsaminm1	0.0	0.0	0.008333333333333333	0.005291005291005291	0.0046296296296296285	0.014506172839506172	0.889510439779257	0.05529100529100529	0.01252204585537919	0.0	0.0	0.0	0.0009557945041816008	0.0	0.0	0.0	0.0	0.0	0.0	0.0	0.0064516129032258064	0.0	0.0	0.001075268817204301	0.0	0.0	0.0014336917562724016	0.0	0.0	0.0	0.0	0.0	0.0	0.0	0.0
VBS00061	0.0038277511961722493	0.0015810276679841895	0.00818181818181818	0.005194805194805196	0.004545454545454545	0.01807017543859649	0.8857291737567814	0.02898927159796725	0.018354978354978357	0.01291866028708134	0.0	0.002870813397129186	0.00093841642228739	0.0	0.0	0.0	0.0	0.0	0.0	0.0	0.006334310850439883	0.0	0.0	0.0010557184750733136	0.0	0.0	0.001407624633431085	0.0	0.0	0.0	0.0	0.0	0.0	0.0	0.0
anopheles-culicifacies-37scaffoldsacula1	0.03769425019425019	0.05319097956307259	0.07727272727272727	0.061818181818181814	0.026573426573426567	0.05909090909090909	0.32219392726969626	0.0	0.2278787878787879	0.054545454545454536	0.0	0.0	0.00093841642228739	0.0	0.01818181818181818	0.0	0.012500000000000002	0.01818181818181818	0.01818181818181818	0.002959830866807611	0.006334310850439883	0.0	0.0	0.0010557184750733136	0.0	0.0	0.001407624633431085	0.0	0.0	0.0	0.0	0.0	0.0	0.0	0.0
VBS00055	0.03918598192193103	0.021208907741251323	0.03536585365853658	0.006097560975609756	0.006097560975609756	0.019105691056910568	0.18373983739837402	0.1335075493612079	0.506910569105691	0.0	0.0	0.006097560975609756	0.018292682926829267	0.0	0.0	0.0	0.013937282229965157	0.010452961672473868	0.0	0.0	0.0	0.0	0.0	0.0	0.0	0.0	0.0	0.0	0.0	0.0	0.0	0.0	0.0	0.0	0.0
VBS00053	0.0	0.03225806451612904	0.006451612903225807	0.04301075268817205	0.0	0.017204301075268817	0.15698924731182798	0.04946236559139785	0.6623655913978495	0.0	0.0	0.03225806451612904	0.0	0.0	0.0	0.0	0.0	0.0	0.0	0.0	0.0	0.0	0.0	0.0	0.0	0.0	0.0	0.0	0.0	0.0	0.0	0.0	0.0	0.0	0.0
VBS00114	0.0	0.0	0.0	0.0	0.0013227513227513227	0.0	0.0023148148148148147	0.0	0.0	0.984457671957672	0.0	0.003968253968253968	0.0	0.007936507936507936	0.0	0.0	0.0	0.0	0.0	0.0	0.0	0.0	0.0	0.0	0.0	0.0	0.0	0.0	0.0	0.0	0.0	0.0	0.0	0.0	0.0
VBS00113	0.0	0.0	0.0	0.0	0.002941176470588236	0.0	0.0024509803921568627	0.0	0.0	0.98578431372549	0.0	0.008823529411764706	0.0	0.0	0.0	0.0	0.0	0.0	0.0	0.0	0.0	0.0	0.0	0.0	0.0	0.0	0.0	0.0	0.0	0.0	0.0	0.0	0.0	0.0	0.0
VBS00112	0.005123650086314183	0.0	0.0	0.0	0.0010011441647597254	0.003693444136657433	0.005886426592797784	0.0	0.0	0.9710030224302174	0.0	0.00577351559677225	0.0	0.0075187969924812035	0.0	0.0	0.0	0.0	0.0	0.0	0.0	0.0	0.0	0.0	0.0	0.0	0.0	0.0	0.0	0.0	0.0	0.0	0.0	0.0	0.0
VBS00115	0.003568242640499554	0.0	0.0021186440677966106	0.0	0.003329297820823245	0.005686886708296164	0.009453365051045694	0.016949152542372885	0.0	0.9453223454115516	0.0	0.006308143239454569	0.0	0.007263922518159807	0.0	0.0	0.0	0.0	0.0	0.0	0.0	0.0	0.0	0.0	0.0	0.0	0.0	0.0	0.0	0.0	0.0	0.0	0.0	0.0	0.0
VBS00108	0.0	0.0	0.0	0.0	0.0028301886792452837	0.0	0.005390835579514824	0.0	0.0	0.983288409703504	0.0	0.00849056603773585	0.0	0.0	0.0	0.0	0.0	0.0	0.0	0.0	0.0	0.0	0.0	0.0	0.0	0.0	0.0	0.0	0.0	0.0	0.0	0.0	0.0	0.0	0.0
VBS00107	0.0	0.0	0.0	0.0	0.003260869565217392	0.0	0.006211180124223602	0.0	0.0	0.9807453416149068	0.0	0.009782608695652176	0.0	0.0	0.0	0.0	0.0	0.0	0.0	0.0	0.0	0.0	0.0	0.0	0.0	0.0	0.0	0.0	0.0	0.0	0.0	0.0	0.0	0.0	0.0
anopheles-maculatus-maculatus3scaffoldsamacm1	0.004784688995215311	0.0	0.0	0.0	0.0034090909090909102	0.004784688995215311	0.009835194045720362	0.0	0.0	0.9406432748538012	0.0	0.01381578947368421	0.0	0.0	0.022727272727272728	0.0	0.0	0.0	0.0	0.0	0.0	0.0	0.0	0.0	0.0	0.0	0.0	0.0	0.0	0.0	0.0	0.0	0.0	0.0	0.0
Amac-42	0.0	0.0	0.005747126436781609	0.0	0.0	0.0	0.0	0.0	0.0	0.0	0.9885057471264368	0.0	0.0	0.005747126436781609	0.0	0.0	0.0	0.0	0.0	0.0	0.0	0.0	0.0	0.0	0.0	0.0	0.0	0.0	0.0	0.0	0.0	0.0	0.0	0.0	0.0
Amac-44	0.0	0.0	0.005952380952380952	0.0	0.0	0.0	0.0	0.0	0.0	0.0	0.9880952380952379	0.0	0.0	0.005952380952380952	0.0	0.0	0.0	0.0	0.0	0.0	0.0	0.0	0.0	0.0	0.0	0.0	0.0	0.0	0.0	0.0	0.0	0.0	0.0	0.0	0.0
Amac-50	0.0	0.0	0.005747126436781609	0.0	0.0	0.0	0.0	0.0	0.0	0.0	0.9885057471264368	0.0	0.0	0.005747126436781609	0.0	0.0	0.0	0.0	0.0	0.0	0.0	0.0	0.0	0.0	0.0	0.0	0.0	0.0	0.0	0.0	0.0	0.0	0.0	0.0	0.0
Amac-49	0.0	0.0	0.006289308176100628	0.0	0.0	0.0	0.0	0.0	0.0	0.0	0.9874213836477986	0.0	0.0	0.006289308176100628	0.0	0.0	0.0	0.0	0.0	0.0	0.0	0.0	0.0	0.0	0.0	0.0	0.0	0.0	0.0	0.0	0.0	0.0	0.0	0.0	0.0
VBS00004	0.008035714285714287	0.004464285714285715	0.0	0.0	0.0027372262773722638	0.0035714285714285718	0.0035714285714285718	0.0	0.0	0.029249217935349323	0.01785714285714286	0.9081921272158499	0.004464285714285715	0.01785714285714286	0.0	0.0	0.0	0.0	0.0	0.0	0.0	0.0	0.0	0.0	0.0	0.0	0.0	0.0	0.0	0.0	0.0	0.0	0.0	0.0	0.0
VBS00003	0.009285714285714288	0.005000000000000001	0.0	0.0	0.003065693430656935	0.004285714285714287	0.004285714285714287	0.0	0.0	0.013044838373305528	0.020000000000000004	0.9360323253388948	0.005000000000000001	0.0	0.0	0.0	0.0	0.0	0.0	0.0	0.0	0.0	0.0	0.0	0.0	0.0	0.0	0.0	0.0	0.0	0.0	0.0	0.0	0.0	0.0
VBS00001	0.01406926406926407	0.007575757575757577	0.0	0.0	0.0038567493112947656	0.006493506493506494	0.006493506493506494	0.0	0.0	0.01751279024006297	0.0	0.93642266824085	0.007575757575757577	0.0	0.0	0.0	0.0	0.0	0.0	0.0	0.0	0.0	0.0	0.0	0.0	0.0	0.0	0.0	0.0	0.0	0.0	0.0	0.0	0.0	0.0
VBS00002	0.009285714285714288	0.005000000000000001	0.0	0.0	0.003065693430656935	0.004285714285714287	0.004285714285714287	0.0	0.0	0.013044838373305528	0.0	0.9560323253388948	0.005000000000000001	0.0	0.0	0.0	0.0	0.0	0.0	0.0	0.0	0.0	0.0	0.0	0.0	0.0	0.0	0.0	0.0	0.0	0.0	0.0	0.0	0.0	0.0
VBS00127	0.008373205741626795	0.004545454545454545	0.0	0.0	0.0	0.0038277511961722493	0.0038277511961722493	0.0	0.0	0.0038277511961722493	0.0	0.007416267942583731	0.968181818181818	0.0	0.0	0.0	0.0	0.0	0.0	0.0	0.0	0.0	0.0	0.0	0.0	0.0	0.0	0.0	0.0	0.0	0.0	0.0	0.0	0.0	0.0
VBS00128	0.004807692307692307	0.004807692307692307	0.0	0.0	0.0	0.009615384615384614	0.003139717425431711	0.0	0.0	0.0	0.0	0.004807692307692307	0.9695512820512819	0.0	0.0	0.0	0.0	0.0	0.0	0.0	0.0023547880690737827	0.0	0.0	0.0003924646781789639	0.0	0.0	0.0005232862375719519	0.0	0.0	0.0	0.0	0.0	0.0	0.0	0.0
VBS00125	0.00423728813559322	0.00423728813559322	0.0	0.0	0.0	0.01694915254237288	0.0	0.0	0.01016949152542373	0.01694915254237288	0.03389830508474576	0.011016949152542373	0.9025423728813561	0.0	0.0	0.0	0.0	0.0	0.0	0.0	0.0	0.0	0.0	0.0	0.0	0.0	0.0	0.0	0.0	0.0	0.0	0.0	0.0	0.0	0.0
anopheles-stephensi-indianscaffoldsastei2	0.0	0.0	0.005649717514124294	0.0	0.0	0.0	0.0	0.0	0.0	0.002991026919242274	0.02259887005649717	0.008474576271186442	0.0	0.9602858092389498	0.0	0.0	0.0	0.0	0.0	0.0	0.0	0.0	0.0	0.0	0.0	0.0	0.0	0.0	0.0	0.0	0.0	0.0	0.0	0.0	0.0
anopheles-stephensi-sda-500scaffoldsastes1	0.0	0.0	0.02259887005649717	0.0	0.0	0.0	0.0	0.0	0.0	0.019940179461615158	0.005649717514124294	0.008474576271186442	0.0	0.9433366566965771	0.0	0.0	0.0	0.0	0.0	0.0	0.0	0.0	0.0	0.0	0.0	0.0	0.0	0.0	0.0	0.0	0.0	0.0	0.0	0.0	0.0
anopheles-gambiae-pestchromosomesagamp4	0.0	0.0	0.0	0.0	0.0	0.014558475112297518	0.0	0.0	0.0	0.0	0.0	0.0	0.0	0.0	0.9761673313393154	0.0	0.0	0.0	0.0	0.0	0.0	0.0	0.0	0.0	0.0	0.0	0.0	0.0	0.0092741935483871	0.0	0.0	0.0	0.0	0.0	0.0
AR0073-C	0.0	0.0	0.0	0.0	0.0	0.008253249270571911	0.0	0.0	0.0	0.0	0.0	0.0	0.0	0.0	0.9871669020635578	0.0	0.0	0.0	0.0	0.0	0.0	0.0	0.0	0.0	0.0	0.0	0.0	0.0	0.004579848665870171	0.0	0.0	0.0	0.0	0.0	0.0
Acol-570	0.0	0.0	0.0	0.0	0.0	0.0030165912518853697	0.0	0.0	0.0	0.0	0.0	0.0	0.0	0.0	0.9859257164404224	0.0	0.0	0.0	0.0	0.0	0.0	0.0	0.0	0.0	0.0	0.0	0.0	0.0	0.011057692307692308	0.0	0.0	0.0	0.0	0.0	0.0
Acol-558	0.0	0.0	0.0	0.0	0.0	0.008822438875438942	0.0	0.0	0.0	0.0	0.0	0.0	0.0	0.0	0.9911775611245612	0.0	0.0	0.0	0.0	0.0	0.0	0.0	0.0	0.0	0.0	0.0	0.0	0.0	0.0	0.0	0.0	0.0	0.0	0.0	0.0
AV0292-C	0.0	0.0	0.0	0.0	0.0	0.0025715204114432656	0.0	0.0	0.0	0.0	0.0	0.0	0.0	0.0	0.9927735514363608	0.0	0.0	0.0	0.0	0.0	0.0	0.0	0.0	0.0	0.0	0.0	0.0	0.0	0.004654928152195911	0.0	0.0	0.0	0.0	0.0	0.0
AB0098-Cx	0.0	0.0	0.0	0.0	0.0	0.008388548438941944	0.0	0.0	0.0	0.0	0.0	0.0	0.0	0.0	0.986956523408862	0.0	0.0	0.0	0.0	0.0	0.0	0.0	0.0	0.0	0.0	0.0	0.0	0.0	0.004654928152195911	0.0	0.0	0.0	0.0	0.0	0.0
AG0038-C	0.0	0.0	0.0	0.0	0.0	0.002530044275774826	0.0	0.0	0.0	0.0	0.0	0.0	0.0	0.0	0.9928901070583549	0.0	0.0	0.0	0.0	0.0	0.0	0.0	0.0	0.0	0.0	0.0	0.0	0.0	0.004579848665870171	0.0	0.0	0.0	0.0	0.0	0.0
anopheles-coluzzii-mali-nihscaffoldsacolm1	0.0	0.0	0.0	0.0	0.0	0.015298736558685529	0.0	0.0	0.0	0.0	0.0	0.0	0.0	0.0	0.97495550072945	0.0	0.0	0.0	0.0	0.0	0.0	0.0	0.0	0.0	0.0	0.0	0.0	0.0	0.00974576271186441	0.0	0.0	0.0	0.0	0.0	0.0
AB0265-C	0.0	0.0	0.0	0.0	0.0	0.002530044275774826	0.0	0.0	0.0	0.0	0.0	0.0	0.0	0.0	0.9930004648575328	0.0	0.0	0.0	0.0	0.0	0.0	0.0	0.0	0.0	0.0	0.0	0.0	0.0	0.0044694908666925775	0.0	0.0	0.0	0.0	0.0	0.0
anopheles-gambiae-pimperenascaffoldsagams1	0.0	0.0	0.0	0.0	0.0	0.002530044275774826	0.0	0.0	0.0	0.0	0.0	0.0	0.0	0.0	0.988195762175838	0.0	0.0	0.0	0.0	0.0	0.0	0.0	0.0	0.0	0.0	0.0	0.0	0.0	0.009274193548387098	0.0	0.0	0.0	0.0	0.0	0.0
BP0081-C	0.0	0.0	0.0	0.0	0.0	0.002530044275774826	0.0	0.0	0.0	0.0	0.0	0.0	0.0	0.0	0.9928901070583549	0.0	0.0	0.0	0.0	0.0	0.0	0.0	0.0	0.0	0.0	0.0	0.0	0.0	0.004579848665870171	0.0	0.0	0.0	0.0	0.0	0.0
Agam-30	0.0	0.0	0.0	0.0	0.0	0.0027045300878972283	0.0	0.0	0.0	0.0	0.0	0.0	0.0	0.0	0.9873816768086544	0.0	0.0	0.0	0.0	0.0	0.0	0.0	0.0	0.0	0.0	0.0	0.0	0.0	0.009913793103448277	0.0	0.0	0.0	0.0	0.0	0.0
Agam-32	0.0	0.0	0.0	0.0	0.0	0.0026586905948820204	0.0	0.0	0.0	0.0	0.0	0.0	0.0	0.0	0.9875955466932536	0.0	0.0	0.0	0.0	0.0	0.0	0.0	0.0	0.0	0.0	0.0	0.0	0.0	0.009745762711864408	0.0	0.0	0.0	0.0	0.0	0.0
Agam-37	0.0	0.0	0.0	0.0	0.0	0.0027972027972027968	0.0	0.0	0.0	0.0	0.0	0.0	0.0	0.0	0.9920400587067254	0.0	0.0	0.0	0.0	0.0	0.0	0.0	0.0	0.0	0.0	0.0	0.0	0.0	0.0051627384960718295	0.0	0.0	0.0	0.0	0.0	0.0
Amar-5	0.0	0.0	0.0	0.0	0.0	0.0025715204114432656	0.0	0.0	0.0	0.0	0.0	0.0	0.0	0.0	0.9882321581171452	0.0	0.0	0.0	0.0	0.0	0.0	0.0	0.0	0.0	0.0	0.0	0.0	0.0	0.009196321471411436	0.0	0.0	0.0	0.0	0.0	0.0
Agam-38	0.0	0.0	0.0	0.0	0.0	0.0027519779841761265	0.0	0.0	0.0	0.0	0.0	0.0	0.0	0.0	0.9872848424620012	0.0	0.0	0.0	0.0	0.0	0.0	0.0	0.0	0.0	0.0	0.0	0.0	0.0	0.009963179553822829	0.0	0.0	0.0	0.0	0.0	0.0
Agam-35	0.0	0.0	0.0	0.0	0.0	0.0027045300878972283	0.0	0.0	0.0	0.0	0.0	0.0	0.0	0.0	0.9875040693161046	0.0	0.0	0.0	0.0	0.0	0.0	0.0	0.0	0.0	0.0	0.0	0.0	0.0	0.009791400595998295	0.0	0.0	0.0	0.0	0.0	0.0
anopheles-arabiensis-sharakhov	0.0	0.0	0.0	0.0	0.0	0.00261437908496732	0.0	0.0	0.0	0.0	0.0	0.0	0.0	0.0	0.9973856209150328	0.0	0.0	0.0	0.0	0.0	0.0	0.0	0.0	0.0	0.0	0.0	0.0	0.0	0.0	0.0	0.0	0.0	0.0	0.0	0.0
anopheles-arabiensis-dongolascaffoldsaarad1	0.0	0.0	0.0	0.0	0.0	0.002530044275774826	0.0	0.0	0.0	0.0	0.0	0.0	0.0	0.0	0.9974699557242253	0.0	0.0	0.0	0.0	0.0	0.0	0.0	0.0	0.0	0.0	0.0	0.0	0.0	0.0	0.0	0.0	0.0	0.0	0.0	0.0
AZ0165-C	0.0	0.0	0.0	0.0	0.0	0.0025715204114432656	0.0	0.0	0.0	0.0	0.0	0.0	0.0	0.0	0.98800225008036	0.0	0.0	0.0	0.0	0.0	0.0	0.0	0.0	0.0	0.0	0.0	0.0	0.0	0.009426229508196722	0.0	0.0	0.0	0.0	0.0	0.0
AC0049-C	0.0	0.0	0.0	0.0	0.0	0.0025715204114432656	0.0	0.0	0.0	0.0	0.0	0.0	0.0	0.0	0.98800225008036	0.0	0.0	0.0	0.0	0.0	0.0	0.0	0.0	0.0	0.0	0.0	0.0	0.0	0.009426229508196722	0.0	0.0	0.0	0.0	0.0	0.0
AB0502-C	0.0	0.0	0.0	0.0	0.0	0.002530044275774826	0.0	0.0	0.0	0.0	0.0	0.0	0.0	0.0	0.9974699557242253	0.0	0.0	0.0	0.0	0.0	0.0	0.0	0.0	0.0	0.0	0.0	0.0	0.0	0.0	0.0	0.0	0.0	0.0	0.0	0.0
BL0203-C	0.0	0.0	0.0	0.0	0.0	0.002530044275774826	0.0	0.0	0.0	0.0	0.0	0.0	0.0	0.0	0.988195762175838	0.0	0.0	0.0	0.0	0.0	0.0	0.0	0.0	0.0	0.0	0.0	0.0	0.0	0.009274193548387098	0.0	0.0	0.0	0.0	0.0	0.0
Acol-645	0.0	0.0	0.0	0.0	0.0	0.0	0.0	0.0	0.0	0.0	0.0	0.0	0.0	0.0	0.987379972565158	0.0	0.0	0.0	0.0	0.0	0.0	0.0	0.0	0.0	0.0	0.0	0.0	0.0	0.01262002743484225	0.0	0.0	0.0	0.0	0.0	0.0
AquaSAMN01760638	0.0	0.0	0.0	0.0	0.0	0.0032012805122048817	0.0	0.0	0.0	0.0	0.0	0.0	0.0	0.0	0.9967987194877952	0.0	0.0	0.0	0.0	0.0	0.0	0.0	0.0	0.0	0.0	0.0	0.0	0.0	0.0	0.0	0.0	0.0	0.0	0.0	0.0
AquaSAMN01760633	0.0	0.0	0.0	0.0	0.0	0.0028011204481792717	0.0	0.0	0.0	0.0	0.0	0.0	0.0	0.0	0.9869310224089636	0.0	0.0	0.0	0.0	0.0	0.0	0.0	0.0	0.0	0.0	0.0	0.0	0.0	0.010267857142857145	0.0	0.0	0.0	0.0	0.0	0.0
AquaSAMN01760642	0.0	0.0	0.0	0.0	0.0	0.0030165912518853697	0.0	0.0	0.0	0.0	0.0	0.0	0.0	0.0	0.9969834087481146	0.0	0.0	0.0	0.0	0.0	0.0	0.0	0.0	0.0	0.0	0.0	0.0	0.0	0.0	0.0	0.0	0.0	0.0	0.0	0.0
AquaSAMN01760639	0.0	0.0	0.0	0.0	0.0	0.002904865649963689	0.0	0.0	0.0	0.0	0.0	0.0	0.0	0.0	0.9970951343500364	0.0	0.0	0.0	0.0	0.0	0.0	0.0	0.0	0.0	0.0	0.0	0.0	0.0	0.0	0.0	0.0	0.0	0.0	0.0	0.0
AquaSAMN01760637	0.0	0.0	0.0	0.0	0.0	0.0030165912518853697	0.0	0.0	0.0	0.0	0.0	0.0	0.0	0.0	0.9859257164404224	0.0	0.0	0.0	0.0	0.0	0.0	0.0	0.0	0.0	0.0	0.0	0.0	0.0	0.011057692307692308	0.0	0.0	0.0	0.0	0.0	0.0
AquaSAMN01760635	0.0	0.0	0.0	0.0	0.0	0.0027045300878972283	0.0	0.0	0.0	0.0	0.0	0.0	0.0	0.0	0.9875040693161046	0.0	0.0	0.0	0.0	0.0	0.0	0.0	0.0	0.0	0.0	0.0	0.0	0.0	0.009791400595998295	0.0	0.0	0.0	0.0	0.0	0.0
AquaSAMN01760641	0.0	0.0	0.0	0.0	0.0	0.002904865649963689	0.0	0.0	0.0	0.0	0.0	0.0	0.0	0.0	0.9918367895855188	0.0	0.0	0.0	0.0	0.0	0.0	0.0	0.0	0.0	0.0	0.0	0.0	0.0	0.005258344764517604	0.0	0.0	0.0	0.0	0.0	0.0
AquaSAMN01760640	0.0	0.0	0.0	0.0	0.0	0.003137254901960784	0.0	0.0	0.0	0.0033913043478260864	0.0	0.0	0.0	0.0	0.990080136402387	0.0	0.0	0.0	0.0033913043478260864	0.0	0.0	0.0	0.0	0.0	0.0	0.0	0.0	0.0	0.0	0.0	0.0	0.0	0.0	0.0	0.0
AquaSAMN01760634	0.0	0.0	0.0	0.0	0.0	0.003137254901960784	0.0	0.0	0.0	0.0	0.0	0.0	0.0	0.0	0.9911837327523604	0.0	0.0	0.0	0.0	0.0	0.0	0.0	0.0	0.0	0.0	0.0	0.0	0.0	0.005679012345679012	0.0	0.0	0.0	0.0	0.0	0.0
AquaSAMN01760636	0.0	0.0	0.0	0.0	0.0	0.003137254901960784	0.0	0.0	0.0	0.0	0.0	0.0	0.0	0.0	0.9853627450980392	0.0	0.0	0.0	0.0	0.0	0.0	0.0	0.0	0.0	0.0	0.0	0.0	0.0	0.011500000000000002	0.0	0.0	0.0	0.0	0.0	0.0
anopheles-quadriannulatus-sangwescaffoldsaquas1	0.0	0.0	0.0	0.0	0.0	0.0025715204114432656	0.0	0.0	0.0	0.0	0.0	0.0	0.0	0.0	0.9882321581171452	0.0	0.0	0.0	0.0	0.0	0.0	0.0	0.0	0.0	0.0	0.0	0.0	0.0	0.009196321471411436	0.0	0.0	0.0	0.0	0.0	0.0
anopheles-melas-cm1001059ascaffoldsamelc2	0.0	0.0	0.0	0.0	0.0	0.0	0.0	0.0	0.0	0.0	0.0	0.0	0.0	0.0	1.0	0.0	0.0	0.0	0.0	0.0	0.0	0.0	0.0	0.0	0.0	0.0	0.0	0.0	0.0	0.0	0.0	0.0	0.0	0.0	0.0
AmelSAMN01760621	0.0	0.0	0.0	0.0	0.0	0.0	0.0	0.0	0.0	0.0	0.0	0.0	0.0	0.0	1.0	0.0	0.0	0.0	0.0	0.0	0.0	0.0	0.0	0.0	0.0	0.0	0.0	0.0	0.0	0.0	0.0	0.0	0.0	0.0	0.0
AmelSAMN01760618	0.0	0.0	0.0	0.0	0.0	0.0	0.0	0.0	0.0	0.0	0.0	0.0	0.0	0.0	1.0	0.0	0.0	0.0	0.0	0.0	0.0	0.0	0.0	0.0	0.0	0.0	0.0	0.0	0.0	0.0	0.0	0.0	0.0	0.0	0.0
AmelSAMN01760619	0.0	0.0	0.0	0.0	0.0	0.0	0.0	0.0	0.0	0.0	0.0	0.0	0.0	0.0	1.0	0.0	0.0	0.0	0.0	0.0	0.0	0.0	0.0	0.0	0.0	0.0	0.0	0.0	0.0	0.0	0.0	0.0	0.0	0.0	0.0
AmerSAMN01760624	0.0	0.0	0.0	0.0	0.0	0.0035650623885918	0.0	0.0	0.0	0.0	0.0	0.0	0.0	0.0	0.9964349376114082	0.0	0.0	0.0	0.0	0.0	0.0	0.0	0.0	0.0	0.0	0.0	0.0	0.0	0.0	0.0	0.0	0.0	0.0	0.0	0.0
anopheles-merus-mafscaffoldsamerm2	0.0	0.0	0.0	0.0	0.0	0.0025715204114432656	0.0	0.0	0.0	0.0	0.0	0.0	0.0	0.0	0.9974284795885568	0.0	0.0	0.0	0.0	0.0	0.0	0.0	0.0	0.0	0.0	0.0	0.0	0.0	0.0	0.0	0.0	0.0	0.0	0.0	0.0
AmerSAMN01760627	0.0	0.0	0.0	0.0	0.0	0.0032012805122048817	0.0	0.0	0.0	0.0	0.0	0.0	0.0	0.0	0.9967987194877952	0.0	0.0	0.0	0.0	0.0	0.0	0.0	0.0	0.0	0.0	0.0	0.0	0.0	0.0	0.0	0.0	0.0	0.0	0.0	0.0
AmerSAMN01760628	0.0	0.0	0.0	0.0	0.0	0.0030165912518853697	0.0	0.0	0.0	0.0	0.0	0.0	0.0	0.0	0.9969834087481146	0.0	0.0	0.0	0.0	0.0	0.0	0.0	0.0	0.0	0.0	0.0	0.0	0.0	0.0	0.0	0.0	0.0	0.0	0.0	0.0
AmerSAMN01760623	0.0	0.0	0.0	0.0	0.0	0.003337505214851898	0.0	0.0	0.0	0.0	0.0	0.0	0.0	0.0	0.996662494785148	0.0	0.0	0.0	0.0	0.0	0.0	0.0	0.0	0.0	0.0	0.0	0.0	0.0	0.0	0.0	0.0	0.0	0.0	0.0	0.0
AmerSAMN01760630	0.0	0.0	0.0	0.0	0.0	0.003337505214851898	0.0	0.0	0.0	0.0	0.0	0.0	0.0	0.0	0.996662494785148	0.0	0.0	0.0	0.0	0.0	0.0	0.0	0.0	0.0	0.0	0.0	0.0	0.0	0.0	0.0	0.0	0.0	0.0	0.0	0.0
AmerSAMN01760629	0.0	0.0	0.0	0.0	0.0	0.0036479708162334705	0.0	0.0	0.0	0.0	0.0	0.0	0.0	0.0	0.9963520291837664	0.0	0.0	0.0	0.0	0.0	0.0	0.0	0.0	0.0	0.0	0.0	0.0	0.0	0.0	0.0	0.0	0.0	0.0	0.0	0.0
AmerSAMN01760626	0.0	0.0	0.0	0.0	0.0	0.0035650623885918	0.0	0.0	0.0	0.0	0.0	0.0	0.0	0.0	0.9964349376114082	0.0	0.0	0.0	0.0	0.0	0.0	0.0	0.0	0.0	0.0	0.0	0.0	0.0	0.0	0.0	0.0	0.0	0.0	0.0	0.0
AmerSAMN01760632	0.0	0.0	0.0	0.0	0.0	0.0039215686274509795	0.0	0.0	0.0	0.0	0.0	0.0	0.0	0.0	0.996078431372549	0.0	0.0	0.0	0.0	0.0	0.0	0.0	0.0	0.0	0.0	0.0	0.0	0.0	0.0	0.0	0.0	0.0	0.0	0.0	0.0
AmerSAMN01760625	0.0	0.0	0.0	0.0	0.0	0.0038259206121472977	0.0	0.0	0.0	0.0	0.0	0.0	0.0	0.0	0.9961740793878529	0.0	0.0	0.0	0.0	0.0	0.0	0.0	0.0	0.0	0.0	0.0	0.0	0.0	0.0	0.0	0.0	0.0	0.0	0.0	0.0
AmerSAMN01760631	0.0	0.0	0.0	0.0	0.0	0.005060088551549652	0.0	0.0	0.0	0.0	0.0	0.0	0.0	0.0	0.9949399114484504	0.0	0.0	0.0	0.0	0.0	0.0	0.0	0.0	0.0	0.0	0.0	0.0	0.0	0.0	0.0	0.0	0.0	0.0	0.0	0.0
anopheles-christyi-achkn1017scaffoldsachra1	0.08673469387755102	0.04591836734693878	0.040816326530612235	0.0	0.014332450537466897	0.05761665688639672	0.0	0.040816326530612235	0.020408163265306117	0.061224489795918366	0.0	0.005102040816326529	0.03231292517006803	0.0	0.2069624572019867	0.0	0.12244897959183673	0.16326530612244894	0.040816326530612235	0.020408163265306117	0.020408163265306117	0.0	0.0	0.0	0.0	0.0	0.0	0.020408163265306117	0.0	0.0	0.0	0.0	0.0	0.0	0.0
VBS00146	0.0	0.0	0.0	0.0	0.0	0.0	0.0	0.0	0.006611570247933882	0.0	0.0	0.0	0.0	0.0	0.0	0.0	0.9670428056791692	0.0263456240728968	0.0	0.0	0.0	0.0	0.0	0.0	0.0	0.0	0.0	0.0	0.0	0.0	0.0	0.0	0.0	0.0	0.0
VBS00147	0.0	0.0	0.0	0.0	0.0	0.0	0.0	0.0	0.006734006734006735	0.0	0.0	0.0	0.0	0.0	0.0	0.0	0.9600492100492098	0.033216783216783216	0.0	0.0	0.0	0.0	0.0	0.0	0.0	0.0	0.0	0.0	0.0	0.0	0.0	0.0	0.0	0.0	0.0
VBS00144	0.0	0.0	0.0	0.0	0.0	0.0	0.0	0.0	0.0	0.0	0.0	0.0	0.0	0.0	0.0	0.0	0.9738603988603988	0.026139601139601145	0.0	0.0	0.0	0.0	0.0	0.0	0.0	0.0	0.0	0.0	0.0	0.0	0.0	0.0	0.0	0.0	0.0
VBS00148	0.0	0.0	0.0	0.0	0.0	0.0	0.0	0.0	0.006379585326953748	0.0	0.0	0.0	0.0	0.0	0.0	0.0	0.9463256042203412	0.047294810452705185	0.0	0.0	0.0	0.0	0.0	0.0	0.0	0.0	0.0	0.0	0.0	0.0	0.0	0.0	0.0	0.0	0.0
anopheles-epiroticus-epiroticus2scaffoldsaepie1	0.0	0.0	0.0	0.0	0.0	0.0	0.0	0.0	0.00686106346483705	0.0	0.0	0.0	0.0	0.0	0.018867924528301886	0.0	0.9215595725029688	0.05271143950389233	0.0	0.0	0.0	0.0	0.0	0.0	0.0	0.0	0.0	0.0	0.0	0.0	0.0	0.0	0.0	0.0	0.0
VBS00154	0.0	0.0	0.0	0.0	0.0	0.0	0.0	0.0	0.006666666666666665	0.0	0.0	0.0	0.0	0.0	0.0	0.0	0.05037209302325581	0.9429612403100776	0.0	0.0	0.0	0.0	0.0	0.0	0.0	0.0	0.0	0.0	0.0	0.0	0.0	0.0	0.0	0.0	0.0
VBS00157	0.0	0.0	0.0	0.0	0.0	0.0	0.0	0.0	0.00669642857142857	0.0	0.0	0.0	0.0	0.0	0.0	0.0	0.03332735578375113	0.9599762156448204	0.0	0.0	0.0	0.0	0.0	0.0	0.0	0.0	0.0	0.0	0.0	0.0	0.0	0.0	0.0	0.0	0.0
VBS00158	0.0	0.0	0.0	0.0	0.0	0.0	0.0	0.0	0.006696428571428571	0.0	0.0	0.0	0.0	0.0	0.0	0.0	0.05654164149803685	0.9367619299305346	0.0	0.0	0.0	0.0	0.0	0.0	0.0	0.0	0.0	0.0	0.0	0.0	0.0	0.0	0.0	0.0	0.0
VBS00156	0.0	0.0	0.0	0.0	0.0	0.0	0.0	0.0	0.006578947368421053	0.0	0.0	0.0	0.0	0.0	0.0	0.0	0.04769834568596179	0.9374667729930888	0.0	0.008255933952528379	0.0	0.0	0.0	0.0	0.0	0.0	0.0	0.0	0.0	0.0	0.0	0.0	0.0	0.0	0.0
VBS00050	0.0	0.0	0.0	0.0	0.0	0.0	0.0	0.0	0.0	0.0	0.0	0.0	0.0	0.0	0.0	0.0	0.0	0.0	1.0	0.0	0.0	0.0	0.0	0.0	0.0	0.0	0.0	0.0	0.0	0.0	0.0	0.0	0.0	0.0	0.0
VBS00048	0.0	0.0	0.0	0.0	0.0	0.0	0.0	0.0	0.0	0.0	0.0	0.0	0.0	0.0	0.0	0.0	0.0	0.0	1.0	0.0	0.0	0.0	0.0	0.0	0.0	0.0	0.0	0.0	0.0	0.0	0.0	0.0	0.0	0.0	0.0
VBS00049	0.0	0.0	0.0	0.0	0.0	0.0	0.0	0.0	0.0	0.0	0.0	0.0	0.0	0.0	0.0	0.0	0.0	0.0	1.0	0.0	0.0	0.0	0.0	0.0	0.0	0.0	0.0	0.0	0.0	0.0	0.0	0.0	0.0	0.0	0.0
VBS00051	0.0	0.0	0.0	0.0	0.0	0.0	0.0	0.0	0.0	0.0	0.0	0.0	0.0	0.0	0.0	0.0	0.0	0.0	1.0	0.0	0.0	0.0	0.0	0.0	0.0	0.0	0.0	0.0	0.0	0.0	0.0	0.0	0.0	0.0	0.0
anopheles-dirus-wrair2scaffoldsadirw1	0.0	0.0	0.0	0.0	0.0	0.0	0.0	0.0	0.0	0.0	0.0	0.0	0.0	0.0	0.0	0.0	0.0	0.0	0.9918367346938776	0.00816326530612245	0.0	0.0	0.0	0.0	0.0	0.0	0.0	0.0	0.0	0.0	0.0	0.0	0.0	0.0	0.0
VBS00122	0.0	0.0	0.0	0.0	0.0	0.0	0.0	0.0	0.0	0.0	0.0	0.0	0.0	0.0196078431372549	0.0	0.0	0.0	0.0	0.9803921568627452	0.0	0.0	0.0	0.0	0.0	0.0	0.0	0.0	0.0	0.0	0.0	0.0	0.0	0.0	0.0	0.0
anopheles-cracens-ASM209184v1-scaffolds	0.0	0.0	0.0	0.0	0.0	0.0	0.0	0.0	0.0	0.0	0.0	0.0	0.0	0.0	0.0	0.0	0.0	0.0	0.9904761904761904	0.009523809523809523	0.0	0.0	0.0	0.0	0.0	0.0	0.0	0.0	0.0	0.0	0.0	0.0	0.0	0.0	0.0
anopheles-koliensis-akwgs3contigsjxxb01	0.0	0.0	0.0	0.0	0.0	0.0	0.0	0.0	0.0	0.0	0.0	0.0	0.0	0.0	0.0	0.0	0.0	0.0	0.015873015873015876	0.9603174603174603	0.0	0.0	0.0	0.0	0.0	0.0	0.02380952380952381	0.0	0.0	0.0	0.0	0.0	0.0	0.0	0.0
anopheles-farauti-far1scaffoldsafarf2	0.0	0.0	0.0	0.0	0.0	0.0	0.0	0.0	0.0	0.0	0.0	0.0	0.0	0.0	0.0	0.0	0.0	0.0	0.08148148148148149	0.9037037037037038	0.0	0.0	0.0	0.0	0.0	0.0	0.0	0.0	0.0	0.0	0.0	0.0	0.0	0.014814814814814815	0.0
anopheles-punctulatus-apwgs2contigsjxxa01	0.0	0.0	0.0	0.0	0.0	0.0	0.0	0.0	0.0	0.0	0.0	0.0	0.0	0.0	0.0	0.0	0.0	0.0	0.0375	0.9375	0.0	0.0	0.0	0.0	0.0	0.0	0.025	0.0	0.0	0.0	0.0	0.0	0.0	0.0	0.0
VBS00150	0.004048582995951417	0.0	0.0	0.019230769230769232	0.0	0.004048582995951417	0.008050361564203974	0.0	0.0	0.004048582995951417	0.0	0.003036437246963563	0.00044464206313917285	0.0	0.009615384615384616	0.0	0.0	0.0	0.030769230769230767	0.007692307692307694	0.9078479324144064	0.0	0.0	0.0005002223210315696	0.0	0.0	0.0006669630947087594	0.0	0.0	0.0	0.0	0.0	0.0	0.0	0.0
VBS00149	0.0	0.0	0.0	0.0	0.0	0.0	0.010510948905109488	0.0	0.0	0.0	0.0	0.0	0.001167883211678832	0.0	0.0	0.0	0.0	0.0	0.020000000000000004	0.0	0.8885888077858881	0.0	0.0	0.07798053527980535	0.0	0.0	0.0017518248175182485	0.0	0.0	0.0	0.0	0.0	0.0	0.0	0.0
Apal-257	0.0	0.0	0.0	0.0	0.0	0.0	0.0	0.0	0.0	0.0	0.0	0.0	0.0	0.0	0.0	0.0	0.0	0.0	0.0	0.0	0.038461538461538464	0.8236929922135706	0.059681697612732086	0.07816377171215881	0.0	0.0	0.0	0.0	0.0	0.0	0.0	0.0	0.0	0.0	0.0
Azie-77	0.0	0.0	0.0	0.0	0.0	0.0	0.0	0.0	0.0	0.0	0.0	0.0	0.0	0.0	0.0	0.0	0.0	0.0	0.0	0.0	0.0	0.9612978867262238	0.016507703595011004	0.02219440967876512	0.0	0.0	0.0	0.0	0.0	0.0	0.0	0.0	0.0	0.0	0.0
Azie-1032	0.0	0.0	0.0	0.0	0.0	0.0	0.0	0.0	0.0	0.0	0.0	0.0	0.0	0.0	0.0	0.0	0.0	0.0	0.0	0.0	0.0	0.9556341628325004	0.01892346509671993	0.02544237207077953	0.0	0.0	0.0	0.0	0.0	0.0	0.0	0.0	0.0	0.0	0.0
Aten-954	0.0	0.0	0.0	0.0	0.0	0.0	0.0	0.0	0.0	0.0	0.0	0.0	0.0	0.0	0.0	0.0	0.0	0.0	0.0	0.0	0.0	0.9595777928029448	0.017241379310344827	0.02318082788671024	0.0	0.0	0.0	0.0	0.0	0.0	0.0	0.0	0.0	0.0	0.0
Aten-79	0.0	0.0	0.0	0.0	0.0	0.0	0.0	0.0	0.0	0.0	0.0	0.0	0.0	0.0	0.0	0.0	0.0	0.0	0.0	0.0	0.0	0.959772085456254	0.01724137931034483	0.0229865352334012	0.0	0.0	0.0	0.0	0.0	0.0	0.0	0.0	0.0	0.0	0.0
Azie-70	0.0	0.0	0.0	0.0	0.0	0.0	0.0	0.0	0.0	0.0	0.0	0.0	0.0	0.0	0.0	0.0	0.0	0.0	0.0	0.0	0.0	0.9614942528735632	0.022819472616632863	0.015686274509803925	0.0	0.0	0.0	0.0	0.0	0.0	0.0	0.0	0.0	0.0	0.0
Aten-333	0.0	0.0	0.0	0.0	0.0	0.0	0.0	0.0	0.0	0.0	0.0	0.0	0.0	0.0	0.0	0.0	0.0	0.0	0.0	0.0	0.0	0.9497285588622136	0.018589166237776632	0.03168227490000975	0.0	0.0	0.0	0.0	0.0	0.0	0.0	0.0	0.0	0.0	0.0
Acou-80	0.0	0.0	0.0	0.0	0.0	0.0	0.0	0.0	0.0	0.0	0.0	0.0	0.0	0.0	0.0	0.0	0.0	0.0	0.0	0.0	0.0	0.9595777928029448	0.017241379310344827	0.02318082788671024	0.0	0.0	0.0	0.0	0.0	0.0	0.0	0.0	0.0	0.0	0.0
Apal-81	0.0	0.0	0.0	0.0	0.0	0.0	0.0	0.0	0.0	0.0	0.0	0.0	0.0	0.0	0.0	0.0	0.0	0.0	0.0	0.0	0.0	0.944878808367652	0.023510971786833857	0.03161021984551396	0.0	0.0	0.0	0.0	0.0	0.0	0.0	0.0	0.0	0.0	0.0
Acou-71	0.0	0.0	0.0	0.0	0.0	0.0	0.0	0.0	0.0	0.0	0.0	0.0	0.0	0.0	0.0	0.0	0.0	0.0	0.0	0.0	0.0	0.9361546499477534	0.017633228840125394	0.04621212121212122	0.0	0.0	0.0	0.0	0.0	0.0	0.0	0.0	0.0	0.0	0.0
Azie-1055	0.0	0.0	0.0	0.0	0.0	0.0	0.0	0.0	0.0	0.0	0.0	0.0	0.0	0.0	0.0	0.0	0.0	0.0	0.0	0.0	0.0	0.9393666892044176	0.02586206896551724	0.03477124183006535	0.0	0.0	0.0	0.0	0.0	0.0	0.0	0.0	0.0	0.0	0.0
Acou-962	0.0	0.0	0.0	0.0	0.0	0.0	0.0	0.0	0.0	0.0	0.0	0.0	0.0	0.0	0.0	0.0	0.0	0.0	0.0	0.0	0.0	0.9596276229790162	0.010416666666666666	0.02995571035431717	0.0	0.0	0.0	0.0	0.0	0.0	0.0	0.0	0.0	0.0	0.0
Aten-191	0.0	0.0	0.0	0.0	0.0	0.0	0.0	0.0	0.0	0.0	0.0	0.0	0.0	0.0	0.0	0.0	0.0	0.0	0.0	0.0	0.0	0.9671672924488944	0.010638297872340424	0.02219440967876512	0.0	0.0	0.0	0.0	0.0	0.0	0.0	0.0	0.0	0.0	0.0
Acou-959	0.0	0.0	0.0	0.0	0.0	0.0	0.0	0.0	0.0	0.0	0.0	0.0	0.0	0.0	0.0	0.0	0.0	0.0	0.0	0.0	0.0	0.9318627450980392	0.022435897435897436	0.04570135746606335	0.0	0.0	0.0	0.0	0.0	0.0	0.0	0.0	0.0	0.0	0.0
Aten-185	0.0	0.0	0.0	0.0	0.0	0.0	0.0	0.0	0.0	0.0	0.0	0.0	0.0	0.0	0.0	0.0	0.0	0.0	0.0	0.0	0.0	0.9549737515143356	0.013768115942028987	0.031258132543635304	0.0	0.0	0.0	0.0	0.0	0.0	0.0	0.0	0.0	0.0	0.0
Azie-334	0.011111111111111113	0.0	0.0	0.0	0.0	0.0	0.0	0.0	0.0	0.0	0.0	0.0	0.0	0.0	0.0	0.0	0.0	0.0	0.0	0.0	0.0	0.9547912425443766	0.011111111111111113	0.0229865352334012	0.0	0.0	0.0	0.0	0.0	0.0	0.0	0.0	0.0	0.0	0.0
Acou-956	0.0	0.0	0.0	0.0	0.0	0.0	0.0	0.0	0.0	0.0	0.0	0.0	0.0	0.0	0.0	0.0	0.0	0.0	0.0	0.0	0.0	0.9586666666666668	0.02	0.021333333333333333	0.0	0.0	0.0	0.0	0.0	0.0	0.0	0.0	0.0	0.0	0.0
VBS00086	0.0	0.0	0.0	0.0	0.0	0.0	0.0	0.0	0.0	0.0	0.0	0.0	0.0	0.0	0.0	0.0	0.0	0.0	0.0	0.0	0.0	0.0765625	0.915625	0.0078125	0.0	0.0	0.0	0.0	0.0	0.0	0.0	0.0	0.0	0.0	0.0
VBS00085	0.0	0.0	0.0	0.0	0.0	0.0	0.0	0.0	0.0	0.0	0.0	0.0	0.0	0.0	0.0	0.0	0.0	0.0	0.0	0.0	0.0	0.07886904761904763	0.8839285714285714	0.03720238095238095	0.0	0.0	0.0	0.0	0.0	0.0	0.0	0.0	0.0	0.0	0.0
VBS00082	0.0	0.0	0.0	0.0	0.0	0.0	0.0	0.0	0.0	0.0	0.0	0.0	0.0	0.0	0.0	0.0	0.0	0.0	0.0	0.0	0.059472049689440976	0.018342391304347824	0.0	0.9221855590062112	0.0	0.0	0.0	0.0	0.0	0.0	0.0	0.0	0.0	0.0	0.0
VBS00083	0.0	0.0	0.0	0.0	0.0	0.0	0.004931506849315068	0.0	0.0	0.0	0.0	0.0	0.0005479452054794519	0.0	0.0	0.0	0.0	0.0	0.0	0.0	0.06284148727984344	0.07077212918660286	0.0	0.86008501367054	0.0	0.0	0.0008219178082191778	0.0	0.0	0.0	0.0	0.0	0.0	0.0	0.0
anopheles-sinensis-sinensisscaffoldsasins2	0.0	0.0	0.0	0.0	0.0	0.0	0.0	0.0	0.0	0.0	0.0	0.0	0.0	0.0	0.0	0.0	0.0	0.0	0.0	0.0	0.0	0.08818269908386188	0.06209930861093652	0.8497179923052016	0.0	0.0	0.0	0.0	0.0	0.0	0.0	0.0	0.0	0.0	0.0
anopheles-sinensis-chinascaffoldsasinc2	0.0	0.0	0.0	0.0	0.0	0.0	0.0	0.0	0.0	0.0	0.0	0.0	0.0	0.0	0.0	0.0	0.0	0.0	0.0	0.0	0.0	0.1340689966525722	0.032441860465116275	0.8084891428823116	0.024999999999999998	0.0	0.0	0.0	0.0	0.0	0.0	0.0	0.0	0.0	0.0
VBS00024	0.0	0.0	0.0	0.0	0.0	0.0	0.0	0.0	0.0	0.0	0.0	0.0	0.0	0.0	0.0	0.0	0.0	0.0	0.0	0.0	0.0	0.0	0.0	0.0	1.0	0.0	0.0	0.0	0.0	0.0	0.0	0.0	0.0	0.0	0.0
VBS00022	0.0	0.0	0.0	0.0	0.0	0.0	0.0	0.0	0.0	0.0	0.0	0.0	0.0	0.0	0.0	0.0	0.0	0.0	0.0	0.0	0.0	0.0	0.0	0.0	1.0	0.0	0.0	0.0	0.0	0.0	0.0	0.0	0.0	0.0	0.0
VBS00021	0.0	0.0	0.0	0.0	0.0	0.0	0.0	0.0	0.0	0.0	0.0	0.0	0.0	0.0	0.0	0.0	0.0	0.0	0.0	0.0	0.0	0.0	0.021739130434782608	0.0	0.9782608695652174	0.0	0.0	0.0	0.0	0.0	0.0	0.0	0.0	0.0	0.0
VBS00023	0.0	0.0	0.0	0.0	0.0	0.0	0.0	0.0	0.0	0.0	0.0	0.0	0.0	0.0	0.0	0.0	0.0	0.0	0.0	0.0	0.0	0.021739130434782608	0.0	0.021739130434782608	0.9565217391304348	0.0	0.0	0.0	0.0	0.0	0.0	0.0	0.0	0.0	0.0
VBS00025	0.0	0.0	0.0	0.0	0.0	0.0	0.0	0.0	0.0	0.0	0.0	0.0	0.0	0.0	0.0	0.0	0.0	0.0	0.0	0.0	0.0	0.0	0.0	0.024390243902439025	0.975609756097561	0.0	0.0	0.0	0.0	0.0	0.0	0.0	0.0	0.0	0.0
anopheles-atroparvus-ebrochromosomesaatre3	0.0	0.0	0.0	0.0	0.0	0.0	0.029411764705882356	0.0	0.0	0.0	0.0	0.0	0.0	0.0	0.0	0.0	0.029411764705882356	0.0	0.029411764705882356	0.0	0.011764705882352941	0.214606896780638	0.12422598150341894	0.12979457269633518	0.3235294117647059	0.0	0.0196078431372549	0.0	0.029411764705882356	0.029411764705882356	0.0	0.0	0.0	0.0	0.029411764705882356
Aimp-M0030	0.0	0.0	0.0	0.0	0.0	0.0	0.0	0.0	0.0	0.0	0.0	0.0	0.0	0.0	0.0	0.0	0.0	0.0	0.0	0.0	0.0	0.0	0.0	0.0	0.021739130434782608	0.0	0.9782608695652174	0.0	0.0	0.0	0.0	0.0	0.0	0.0	0.0
Aimp-M0001	0.0	0.0	0.0	0.0	0.0	0.0	0.005244755244755244	0.0	0.0	0.0	0.0	0.0	0.0005827505827505826	0.0	0.0	0.0	0.0	0.0	0.0	0.0	0.003933566433566433	0.0	0.0	0.0006555944055944055	0.0	0.0	0.96875	0.02083333333333333	0.0	0.0	0.0	0.0	0.0	0.0	0.0
Aimp-M1449	0.0	0.0	0.0	0.0	0.0	0.0	0.0	0.0	0.0	0.0	0.0	0.0	0.0	0.0	0.0	0.0	0.0	0.0	0.0	0.0	0.0	0.0	0.0	0.0	0.0	0.02083333333333333	0.9791666666666666	0.0	0.0	0.0	0.0	0.0	0.0	0.0	0.0
Anil-233	0.0	0.0	0.0	0.0	0.0	0.0	0.0	0.0	0.0	0.0	0.0	0.0	0.0	0.0	0.0	0.0	0.0	0.0	0.0	0.0	0.0	0.0	0.0	0.0	0.0	0.0	0.0	1.0	0.0	0.0	0.0	0.0	0.0	0.0	0.0
Anil-238	0.0	0.0	0.0	0.0	0.0	0.0	0.0	0.0	0.0	0.0	0.0	0.0	0.0	0.0	0.0	0.0	0.0	0.0	0.0	0.0	0.0	0.0	0.0	0.0	0.0	0.0	0.0	1.0	0.0	0.0	0.0	0.0	0.0	0.0	0.0
Anil-236	0.0	0.0	0.0	0.0	0.0	0.0	0.0	0.0	0.0	0.0	0.0	0.0	0.0	0.0	0.0	0.0	0.0	0.0	0.0	0.0	0.0	0.0	0.0	0.0	0.0	0.0	0.0	1.0	0.0	0.0	0.0	0.0	0.0	0.0	0.0
Anil-237	0.0	0.0	0.0	0.0	0.0	0.0	0.0	0.0	0.0	0.0	0.0	0.0	0.0	0.0	0.0	0.0	0.0	0.0	0.0	0.0	0.0	0.0	0.0	0.0	0.0	0.0	0.0	1.0	0.0	0.0	0.0	0.0	0.0	0.0	0.0
Anil-239	0.0	0.0	0.0	0.0	0.0	0.0	0.0	0.0	0.0	0.0	0.0	0.0	0.0	0.0	0.0	0.0	0.0	0.0	0.0	0.02127659574468085	0.0	0.009118541033434652	0.0	0.012158054711246202	0.0	0.0	0.0	0.9574468085106383	0.0	0.0	0.0	0.0	0.0	0.0	0.0
Anils-7	0.0	0.0	0.0	0.0	0.0	0.0	0.0	0.0	0.0	0.0	0.0	0.0	0.0	0.0	0.0	0.0	0.0	0.0	0.0	0.0	0.0	0.0	0.0	0.0	0.0	0.0	0.0	1.0	0.0	0.0	0.0	0.0	0.0	0.0	0.0
Acar-192	0.0	0.0	0.0	0.0	0.0	0.0	0.0	0.0	0.0	0.0	0.0	0.0	0.0	0.0	0.0	0.0	0.0	0.0	0.0	0.0	0.0	0.0	0.0	0.0	0.0	0.0	0.0	1.0	0.0	0.0	0.0	0.0	0.0	0.0	0.0
Acar-191	0.0	0.0	0.0	0.0	0.0	0.0	0.0	0.0	0.0	0.0	0.0	0.0	0.0	0.0	0.0	0.0	0.0	0.0	0.0	0.0	0.0	0.0	0.0	0.0	0.020408163265306117	0.0	0.0	0.979591836734694	0.0	0.0	0.0	0.0	0.0	0.0	0.0
Acar-194	0.0	0.0	0.0	0.0	0.0	0.0	0.0	0.0	0.0	0.0	0.0	0.0	0.0	0.0	0.0	0.0	0.0	0.0	0.0	0.0	0.020408163265306117	0.0	0.0	0.0	0.0	0.0	0.0	0.979591836734694	0.0	0.0	0.0	0.0	0.0	0.0	0.0
Acar-193	0.0	0.0	0.0	0.0	0.0	0.0	0.0	0.0	0.0	0.0	0.0	0.0	0.0	0.0	0.0	0.0	0.0	0.0	0.0	0.0	0.0	0.0	0.0	0.0	0.0	0.0	0.0	1.0	0.0	0.0	0.0	0.0	0.0	0.0	0.0
Acar-195	0.0	0.0	0.0	0.0	0.0	0.0	0.0	0.0	0.0	0.0	0.0	0.0	0.0	0.0	0.0	0.0	0.0	0.0	0.0	0.0	0.0	0.0	0.0	0.0	0.0	0.0	0.0	1.0	0.0	0.0	0.0	0.0	0.0	0.0	0.0
Avin-B0009	0.0	0.0	0.0	0.0	0.0	0.0	0.0	0.019230769230769232	0.0	0.0	0.0	0.0	0.0	0.0	0.0	0.0	0.0	0.0	0.019230769230769232	0.0	0.0	0.0	0.0	0.0	0.0	0.0	0.0	0.0	0.9615384615384616	0.0	0.0	0.0	0.0	0.0	0.0
Avin-B0004	0.0	0.0	0.0	0.019230769230769232	0.0	0.0	0.0	0.0	0.0	0.0	0.0	0.0	0.0	0.0	0.0	0.0	0.0	0.0	0.0	0.0	0.0	0.0	0.0	0.0	0.0	0.0	0.0	0.0	0.9807692307692308	0.0	0.0	0.0	0.0	0.0	0.0
Avin-M0012	0.0	0.0	0.0	0.0	0.0	0.0	0.0	0.0	0.0	0.0	0.0	0.0	0.0	0.0	0.0	0.0	0.0	0.0	0.0	0.02	0.0	0.0	0.0	0.0	0.0	0.0	0.0	0.0	0.98	0.0	0.0	0.0	0.0	0.0	0.0
Avin-M0004	0.0	0.0	0.0	0.0	0.0	0.0	0.0	0.0	0.0	0.0	0.0	0.0	0.0	0.0	0.0	0.0	0.0	0.0	0.0	0.0	0.0	0.0	0.0	0.0	0.0	0.0	0.0	0.0	1.0	0.0	0.0	0.0	0.0	0.0	0.0
Avin-M0009	0.0	0.0	0.0	0.0	0.0	0.0	0.019230769230769232	0.0	0.0	0.0	0.019230769230769232	0.0	0.0	0.0	0.019230769230769232	0.0	0.0	0.0	0.0	0.0	0.0	0.0	0.0	0.0	0.0	0.0	0.0	0.0	0.9423076923076924	0.0	0.0	0.0	0.0	0.0	0.0
Adur-97-3	0.0	0.0	0.0	0.0	0.0	0.0	0.0	0.0	0.0	0.0	0.0	0.0	0.0	0.0	0.0	0.0	0.0	0.0	0.0	0.022222222222222227	0.0	0.0	0.0	0.0	0.0	0.0	0.0	0.0	0.022222222222222227	0.9555555555555556	0.0	0.0	0.0	0.0	0.0
Adur-97-5	0.0	0.0	0.0	0.0	0.0	0.0	0.0	0.0	0.0	0.0	0.0	0.0	0.0	0.0	0.0	0.0	0.0	0.0	0.0	0.0	0.0	0.0	0.0	0.0	0.0	0.0	0.0	0.0	0.0	1.0	0.0	0.0	0.0	0.0	0.0
Adur-97-4	0.0	0.0	0.0	0.0	0.0	0.0	0.0	0.0	0.0	0.0	0.0	0.0	0.0	0.0	0.0	0.0	0.0	0.0	0.0	0.0	0.0	0.0	0.0	0.0	0.0	0.0	0.0	0.0	0.0	1.0	0.0	0.0	0.0	0.0	0.0
Adur-97-6	0.0	0.0	0.0	0.0	0.0	0.0	0.0	0.0	0.0	0.0	0.0	0.0	0.0	0.0	0.0	0.0	0.0	0.0	0.0	0.0	0.0	0.0	0.0	0.0	0.0	0.023809523809523808	0.0	0.0	0.0	0.9761904761904762	0.0	0.0	0.0	0.0	0.0
anopheles-aquasalis-A_aquasalis_v1	0.0	0.0	0.0	0.0	0.0	0.0	0.0	0.0	0.011019283746556474	0.0	0.0	0.0	0.0	0.0	0.0	0.0	0.011019283746556474	0.008264462809917356	0.0	0.0	0.0	0.0	0.0	0.0	0.0	0.0	0.0	0.0	0.0	0.0	0.0	0.16666666666666666	0.42424242424242425	0.3787878787878788	0.0
Aory-SP141	0.0	0.0	0.0	0.0	0.0	0.0	0.0	0.0	0.0	0.0	0.0	0.0	0.0	0.0	0.07142857142857142	0.0	0.0	0.0	0.0	0.0	0.0	0.0	0.07142857142857142	0.0	0.0	0.0	0.0	0.0	0.0	0.0	0.32142857142857145	0.0	0.21428571428571427	0.25	0.07142857142857142
anopheles-darlingi-coariscaffoldsadarc3	0.0	0.0	0.0	0.0	0.0	0.0	0.0	0.0	0.0	0.029411764705882356	0.0	0.0	0.0	0.0	0.0	0.0	0.0	0.0	0.014347202295552369	0.0	0.0	0.029411764705882356	0.0	0.0	0.0	0.0	0.0	0.005242246992605673	0.0	0.0	0.4611613876319759	0.053921568627450976	0.0	0.4065040650406505	0.0
anopheles-albimanus-steclachromosomesaalbs2	0.0	0.0	0.0	0.0	0.0	0.0	0.0	0.0	0.0	0.0	0.0	0.0	0.0	0.0	0.0	0.02631578947368421	0.0	0.0	0.0	0.05263157894736842	0.0	0.0	0.0	0.0	0.0	0.0	0.0	0.0	0.0	0.0	0.42105263157894735	0.17105263157894735	0.32894736842105265	0.0	0.0
Acru-RS32	0.010683760683760684	0.038461538461538464	0.0	0.0	0.027777777777777776	0.0	0.0	0.0	0.0	0.0	0.0	0.0	0.0	0.0	0.007560815253122946	0.0	0.0	0.0	0.0	0.0	0.0	0.038461538461538464	0.0	0.038461538461538464	0.07692307692307693	0.038461538461538464	0.0	0.038461538461538464	0.0	0.0	0.0	0.030900723208415512	0.07692307692307693	0.038461538461538464	0.5384615384615384
Abel-SP24	0.0	0.0625	0.0	0.0	0.0	0.0	0.0	0.0	0.0	0.0	0.0	0.0	0.0	0.0	0.0	0.0	0.0	0.0	0.0	0.0	0.0	0.0	0.0	0.0	0.0	0.0	0.0	0.0	0.0	0.0	0.0	0.0	0.0625	0.0	0.875
