## Supplementary Table 6 for "High resolution species assignment of *Anopheles* mosquitoes using *k*-mer distances on targeted sequences"

sample_id	type	source	species	country	mean1	mean2	mean3	sd1	sd2	sd3	contributor	location	year	month	latitude	longitude	sex_call	sample_set	aim_species	taxon
AR0079-C	public_wgs	Ag1000G Consortium (2021)	Anopheles_coluzzii	Angola	-63.37961600000001	26.260396999999998	-33.521572	-49.887142	-25.693089	-22.420696	Joao Pinto	Luanda	2009.0	4.0	-8.884	13.302	F	AG1000G-AO	coluzzii	coluzzii
AC0050-Cx	public_wgs	Ag1000G Consortium (2021)	Anopheles_arabiensis	Uganda	-80.21066	-75.38818	32.406075	-38.98249000000001	-52.056667	-25.36685	Martin Donnelly	Nagongera	2012.0	10.0	0.77	34.025999999999996	F	AG1000G-UG	arabiensis	arabiensis
AN0043-C	public_wgs	Ag1000G Consortium (2021)	Anopheles_gambiae	Cameroon	-96.86261	-25.552738	-7.408364999999999	-47.71541	-39.758633	-24.682156	Nora Besansky	Gado Badzere	2009.0	9.0	5.747000000000001	14.442	F	AG1000G-CM-A	gambiae	gambiae
AC0089-Cx	public_wgs	Ag1000G Consortium (2021)	Anopheles_gambiae	Uganda	-75.95179	-17.974503	-6.3656154	-39.25388	-32.354378000000004	-19.478794	Martin Donnelly	Nagongera	2012.0	10.0	0.77	34.025999999999996	F	AG1000G-UG	gambiae	gambiae
AC0095-C	public_wgs	Ag1000G Consortium (2021)	Anopheles_gambiae	Uganda	-97.27645	-39.481636	2.9853432	-44.79626	-42.547962	-23.502188	Martin Donnelly	Nagongera	2012.0	10.0	0.77	34.025999999999996	F	AG1000G-UG	gambiae	gambiae
BL0243-C	public_wgs	Ag1000G Consortium (2021)	Anopheles_arabiensis	Tanzania	-78.26868	-68.589874	28.515085	-37.035984	-47.72568	-23.408064000000003	Bilali Kabula	Muleba	2015.0	6.0	-1.962	31.651	F	AG1000G-TZ	arabiensis	arabiensis
AV0191-C	public_wgs	Ag1000G Consortium (2021)	Anopheles_gambiae	Guinea	-79.591736	-26.002079000000002	-1.5932594999999998	-38.973576	-34.727924	-19.898773000000002	Ken Vernick	Koundara	2012.0	10.0	8.48	-9.53	F	AG1000G-GN-B	gambiae	gambiae
AZ0165-C	public_wgs	Ag1000G Consortium (2021)	Anopheles_arabiensis	Malawi	-87.43512	-75.79997	30.940946999999998	-40.773872	-52.19978	-26.18453	Martin Donnelly	Chikhwawa	2015.0	5.0	-15.933	34.755	F	AG1000G-MW	arabiensis	arabiensis
AN0440-C	public_wgs	Ag1000G Consortium (2021)	Anopheles_gambiae	Cameroon	-98.97385	-8.719586999999999	-19.767633	-53.68644000000001	-38.04755	-27.173265	Nora Besansky	Ahala	2005.0	-1.0	3.805	11.507	F	AG1000G-CM-B	gambiae	gambiae
VBS02112-4431STDY6772826	public_wgs	Ag1000G Consortium (2021)	Anopheles_gambiae	Mali	-94.73408	-18.055239	-12.167069999999999	-48.857079999999996	-38.04182	-24.70751	Nora Besansky	Kela	2004.0	8.0	11.88	-8.45	F	AG1000G-ML-B	gambiae	gambiae
AN0093-C	public_wgs	Ag1000G Consortium (2021)	Anopheles_gambiae	Cameroon	-93.757355	-25.727992999999998	-6.2250385	-46.592094	-39.440907	-23.52816	Nora Besansky	Gado Badzere	2009.0	9.0	5.747000000000001	14.442	F	AG1000G-CM-A	gambiae	gambiae
BL0052-C	public_wgs	Ag1000G Consortium (2021)	Anopheles_gambiae	Tanzania	-75.353195	-29.969322	2.6723022000000003	-36.482224	-34.494328	-18.18737	Bilali Kabula	Muleba	2015.0	6.0	-1.962	31.651	M	AG1000G-TZ	gambiae	gambiae
BL0293-C	public_wgs	Ag1000G Consortium (2021)	Anopheles_arabiensis	Tanzania	-78.94141	-77.43096	33.841553000000005	-38.804520000000004	-53.468815	-25.741259	David Weetman	Moshi	2012.0	8.0	-3.4819999999999998	37.308	F	AG1000G-TZ	arabiensis	arabiensis
BL0081-C	public_wgs	Ag1000G Consortium (2021)	Anopheles_arabiensis	Tanzania	-87.80655	-78.55861	32.727515999999994	-41.27343	-53.81874499999999	-27.110970000000002	Bilali Kabula	Muleba	2015.0	3.0	-1.962	31.651	F	AG1000G-TZ	arabiensis	arabiensis
AC0233-C	public_wgs	Ag1000G Consortium (2021)	Anopheles_gambiae	Uganda	-75.09241999999998	-22.34914	-2.9233985000000002	-37.808693	-32.910484000000004	-18.994747	Martin Donnelly	Kihihi	2012.0	10.0	-0.7509999999999999	29.701	F	AG1000G-UG	gambiae	gambiae
AC0195-C	public_wgs	Ag1000G Consortium (2021)	Anopheles_gambiae	Uganda	-73.11105	-26.052067	0.26419549999999997	-35.72888	-32.777874	-18.105427	Martin Donnelly	Nagongera	2012.0	10.0	0.77	34.025999999999996	F	AG1000G-UG	gambiae	gambiae
AV0078-C	public_wgs	Ag1000G Consortium (2021)	Anopheles_gambiae	Guinea	-77.36481500000002	-14.459181	-9.362617	-40.741898	-31.862709000000002	-20.56922	Ken Vernick	Koraboh	2012.0	10.0	9.28	-10.03	F	AG1000G-GN-B	gambiae	gambiae
BL0301-C	public_wgs	Ag1000G Consortium (2021)	Anopheles_arabiensis	Tanzania	-77.42278	-70.75808	29.988203000000002	-37.425137	-49.09202	-23.800789	David Weetman	Tarime	2012.0	8.0	-1.431	34.199	F	AG1000G-TZ	arabiensis	arabiensis
AC0161-C	public_wgs	Ag1000G Consortium (2021)	Anopheles_gambiae	Uganda	-103.13869	-28.61050800000001	-7.071113	-50.15834	-42.383778	-26.162855	Martin Donnelly	Nagongera	2012.0	10.0	0.77	34.025999999999996	F	AG1000G-UG	gambiae	gambiae
AC0142-C	public_wgs	Ag1000G Consortium (2021)	Anopheles_gambiae	Uganda	-76.8815	-15.190063	-8.645605999999999	-40.461143	-32.19725	-20.074755	Martin Donnelly	Nagongera	2012.0	10.0	0.77	34.025999999999996	F	AG1000G-UG	gambiae	gambiae
BQ0053-C	public_wgs	Ag1000G Consortium (2021)	Anopheles_gambiae	Mozambique	-101.24496500000001	-46.425323	7.019246000000001	-45.75137700000001	-45.350136	-23.860526999999998	Joao Pinto	Furvela	2004.0	2.0	-23.715999999999998	35.299	F	AG1000G-MZ	gambiae	gambiae
AC0105-C	public_wgs	Ag1000G Consortium (2021)	Anopheles_gambiae	Uganda	-76.66022	-24.996616	-1.4603423	-37.85459	-33.80751	-19.146439	Martin Donnelly	Nagongera	2012.0	10.0	0.77	34.025999999999996	F	AG1000G-UG	gambiae	gambiae
AN0236-Cx	public_wgs	Ag1000G Consortium (2021)	Anopheles_gambiae	Cameroon	-95.72532	-21.839005	-9.959067	-48.008183	-38.547090000000004	-24.803291	Nora Besansky	Daiguene	2009.0	9.0	4.777	13.844000000000001	M	AG1000G-CM-A	gambiae	gambiae
AC0017-C	public_wgs	Ag1000G Consortium (2021)	Anopheles_arabiensis	Uganda	-87.1543	-77.03868	31.933360999999998	-41.03455	-52.92349599999999	-26.581152000000003	Martin Donnelly	Nagongera	2012.0	10.0	0.77	34.025999999999996	F	AG1000G-UG	arabiensis	arabiensis
BP0007-C	public_wgs	Ag1000G Consortium (2021)	Anopheles_gambiae	Democratic Republic of Congo	-87.05844	-32.930766999999996	1.2056395	-41.288242	-38.36097	-21.268206	David Weetman	Gbadolite	2015.0	7.0	4.283	21.017	F	AG1000G-CD	gambiae	gambiae
AB0403-C	public_wgs	Ag1000G Consortium (2021)	Anopheles_coluzzii	Burkina Faso	-91.05617	1.8451966	-24.301952	-53.636382999999995	-35.15961	-25.824575	Austin Burt	Bana	2014.0	7.0	11.232999999999999	-4.4719999999999995	F	AG1000G-BF-B	coluzzii	coluzzii
BP0081-C	public_wgs	Ag1000G Consortium (2021)	Anopheles_gambiae	Democratic Republic of Congo	-98.02557	-18.007893	-13.093167	-50.570834999999995	-39.234425	-25.551614999999998	David Weetman	Gbadolite	2015.0	7.0	4.283	21.017	F	AG1000G-CD	gambiae	gambiae
AB0265-C	public_wgs	Ag1000G Consortium (2021)	Anopheles_gambiae	Burkina Faso	-101.029526	-22.281578	-11.16817	-50.923756	-40.71172	-25.986885	Austin Burt	Pala	2012.0	7.0	11.15	-4.235	F	AG1000G-BF-A	gambiae	gambiae
AG0038-C	public_wgs	Ag1000G Consortium (2021)	Anopheles_coluzzii	Gambia, The	-69.82004	9.836803	-23.368510999999998	-46.08818	-28.055212	-21.411375	Charles Godfray	Wali Kunda	2012.0	10.0	13.567	-14.917	F	AG1000G-GM-C	coluzzii	gcx2
AN0286-Cx	public_wgs	Ag1000G Consortium (2021)	Anopheles_gambiae	Cameroon	-78.19963	-19.423376	-6.197914	-39.843224	-32.989388	-20.220943	Nora Besansky	Daiguene	2009.0	9.0	4.777	13.844000000000001	F	AG1000G-CM-A	gambiae	gambiae
AN0070-C	public_wgs	Ag1000G Consortium (2021)	Anopheles_gambiae	Cameroon	-86.85974	-23.19045	-6.2199019999999985	-43.093758	-36.00064000000001	-22.344719	Nora Besansky	Zembe Borongo	2009.0	9.0	5.747000000000001	14.442	F	AG1000G-CM-A	gambiae	gambiae
AG0096-C	public_wgs	Ag1000G Consortium (2021)	Anopheles_gambiae	Gambia, The	-85.347015	-4.257676	-18.653038000000002	-48.45297	-33.75843	-23.86336	Martin Donnelly	Njabakunda	2011.0	8.0	13.55	-15.9	F	AG1000G-GM-A	gambiae	gcx1
BL0194-C	public_wgs	Ag1000G Consortium (2021)	Anopheles_arabiensis	Tanzania	-82.57656999999998	-80.50695	34.881479999999996	-40.486404	-55.472965	-26.749252000000002	Bilali Kabula	Muleba	2015.0	6.0	-1.962	31.651	F	AG1000G-TZ	arabiensis	arabiensis
BL0236-C	public_wgs	Ag1000G Consortium (2021)	Anopheles_arabiensis	Tanzania	-84.38595600000002	-77.96144	33.190926	-40.628838	-53.659769999999995	-26.425822999999998	Bilali Kabula	Muleba	2015.0	6.0	-1.962	31.651	F	AG1000G-TZ	arabiensis	arabiensis
AC0247-C	public_wgs	Ag1000G Consortium (2021)	Anopheles_gambiae	Uganda	-95.928986	-21.722382	-9.769573	-48.991066	-39.728123	-24.243832	Martin Donnelly	Kihihi	2012.0	10.0	-0.7509999999999999	29.701	F	AG1000G-UG	gambiae	gambiae
BQ0091-C	public_wgs	Ag1000G Consortium (2021)	Anopheles_gambiae	Mozambique	-93.85649000000001	-47.77758	10.123362	-42.27754	-43.349392	-22.227036	Joao Pinto	Furvela	2004.0	3.0	-23.715999999999998	35.299	F	AG1000G-MZ	gambiae	gambiae
AB0502-C	public_wgs	Ag1000G Consortium (2021)	Anopheles_arabiensis	Burkina Faso	-86.03192	-72.98609	29.593838	-39.75018	-50.218815	-25.568628	Austin Burt	Pala	2014.0	7.0	11.15	-4.235	M	AG1000G-BF-B	arabiensis	arabiensis
AB0466-C	public_wgs	Ag1000G Consortium (2021)	Anopheles_gambiae	Burkina Faso	-96.92840600000001	-23.632858	-8.957414	-48.288895000000004	-39.425194	-24.860497	Austin Burt	Pala	2014.0	7.0	11.15	-4.235	F	AG1000G-BF-B	gambiae	gambiae
BL0090-C	public_wgs	Ag1000G Consortium (2021)	Anopheles_arabiensis	Tanzania	-83.52225	-76.81130999999998	32.70913	-40.024291999999996	-52.895813000000004	-26.165546	Bilali Kabula	Muleba	2015.0	3.0	-1.962	31.651	F	AG1000G-TZ	arabiensis	arabiensis
AC0274-C	public_wgs	Ag1000G Consortium (2021)	Anopheles_gambiae	Uganda	-80.30749499999997	-22.664270000000002	-4.182291	-40.513946999999995	-34.76168	-20.253675	Martin Donnelly	Kihihi	2012.0	11.0	-0.7509999999999999	29.701	F	AG1000G-UG	gambiae	gambiae
AC0101-C	public_wgs	Ag1000G Consortium (2021)	Anopheles_gambiae	Uganda	-80.47841	-22.025123999999998	-4.803545	-40.582767	-34.691685	-20.364138	Martin Donnelly	Nagongera	2012.0	10.0	0.77	34.025999999999996	F	AG1000G-UG	gambiae	gambiae
AC0070-C	public_wgs	Ag1000G Consortium (2021)	Anopheles_arabiensis	Uganda	-76.77492	-72.55265	31.355764	-37.346413	-50.228756	-24.335766	Martin Donnelly	Nagongera	2012.0	10.0	0.77	34.025999999999996	F	AG1000G-UG	arabiensis	arabiensis
AB0098-Cx	public_wgs	Ag1000G Consortium (2021)	Anopheles_coluzzii	Burkina Faso	-85.05291	8.023522999999999	-26.683653000000003	-52.996304	-33.01263	-25.136868	Austin Burt	Bana	2012.0	7.0	11.232999999999999	-4.4719999999999995	F	AG1000G-BF-A	coluzzii	coluzzii
BL0304-C	public_wgs	Ag1000G Consortium (2021)	Anopheles_arabiensis	Tanzania	-87.68884	-77.33287	32.02785	-41.224537	-53.147859999999994	-26.658564000000002	David Weetman	Tarime	2012.0	8.0	-1.431	34.199	F	AG1000G-TZ	arabiensis	arabiensis
AB0510-C	public_wgs	Ag1000G Consortium (2021)	Anopheles_coluzzii	Burkina Faso	-85.95766	3.056188	-23.62954	-51.415366999999996	-33.401367	-24.694275	Austin Burt	Souroukoudinga	2014.0	7.0	11.235	-4.535	F	AG1000G-BF-B	coluzzii	coluzzii
BL0101-C	public_wgs	Ag1000G Consortium (2021)	Anopheles_gambiae	Tanzania	-101.10536	-23.845776	-9.91817	-50.633186	-41.11517	-25.80485	Bilali Kabula	Muleba	2015.0	3.0	-1.962	31.651	F	AG1000G-TZ	gambiae	gambiae
AK0102-C	public_wgs	Ag1000G Consortium (2021)	Anopheles_gambiae	Kenya	-71.41809	-0.82622653	-16.830658	-41.925709999999995	-28.442123	-20.333458	Janet Midega	Kilifi	2012.0	-1.0	-3.511	39.909	F	AG1000G-KE	gambiae	gcx3
AG0323-C	public_wgs	Ag1000G Consortium (2021)	Anopheles_coluzzii	Gambia, The	-72.4872	14.775337	-27.910288	-49.743313	-29.057901	-22.875359	Charles Godfray	Wali Kunda	2012.0	10.0	13.567	-14.917	F	AG1000G-GM-C	coluzzii	gcx2
AV0292-C	public_wgs	Ag1000G Consortium (2021)	Anopheles_coluzzii	Mali	-90.09316	5.9075527	-26.760687	-54.531925	-34.57508	-26.278978000000002	Ken Vernick	Takan	2012.0	10.0	11.47	-8.33	M	AG1000G-GN-B	coluzzii	coluzzii
AN0195-Cx	public_wgs	Ag1000G Consortium (2021)	Anopheles_gambiae	Cameroon	-75.94051999999998	-24.851284	-1.2992829	-37.81071	-33.738937	-18.922182	Nora Besansky	Mayos	2009.0	9.0	4.341	13.558	F	AG1000G-CM-A	gambiae	gambiae
AN0085-C	public_wgs	Ag1000G Consortium (2021)	Anopheles_gambiae	Cameroon	-73.973816	-25.029331	-0.7053341	-36.370052	-32.918372999999995	-18.397177	Nora Besansky	Gado Badzere	2009.0	9.0	5.747000000000001	14.442	F	AG1000G-CM-A	gambiae	gambiae
AR0073-C	public_wgs	Ag1000G Consortium (2021)	Anopheles_coluzzii	Angola	-67.84014	30.570152	-37.974564	-54.246185	-27.529657	-24.835801999999997	Joao Pinto	Luanda	2009.0	4.0	-8.884	13.302	F	AG1000G-AO	coluzzii	coluzzii
AV0333-C	public_wgs	Ag1000G Consortium (2021)	Anopheles_gambiae	Mali	-84.13132	-14.229445000000002	-11.55552	-44.163593	-33.81839	-22.33792	Ken Vernick	Toumani Oulena	2012.0	10.0	10.83	-7.81	F	AG1000G-GN-B	gambiae	gambiae
AN0229-Cx	public_wgs	Ag1000G Consortium (2021)	Anopheles_gambiae	Cameroon	-74.04431	-21.390638	-3.2610266	-37.346354999999996	-32.37717	-18.753864	Nora Besansky	Daiguene	2009.0	9.0	4.777	13.844000000000001	M	AG1000G-CM-A	gambiae	gambiae
AR0010-Cx	public_wgs	Ag1000G Consortium (2021)	Anopheles_coluzzii	Angola	-67.54720999999999	13.554239	-25.183022	-46.871407	-27.609340000000003	-21.253770000000006	Joao Pinto	Luanda	2009.0	4.0	-8.884	13.302	F	AG1000G-AO	coluzzii	coluzzii
AN0011-C	public_wgs	Ag1000G Consortium (2021)	Anopheles_gambiae	Cameroon	-72.18519	-27.461414	1.53114	-34.802147	-32.70395300000001	-17.731846	Nora Besansky	Mayos	2009.0	9.0	4.341	13.558	F	AG1000G-CM-A	gambiae	gambiae
AA0086-C	public_wgs	Ag1000G Consortium (2021)	Anopheles_gambiae	Ghana	-70.86641	-17.470978	-5.257969	-36.679623	-30.678375	-18.268879000000002	David Weetman	Madina	2012.0	11.0	5.667999999999999	-0.21899999999999997	F	AG1000G-GH	gambiae	gambiae
VBS02006-4431STDY6672874	public_wgs	Ag1000G Consortium (2021)	Anopheles_gambiae	Cameroon	-84.34984	-23.188728	-5.1327376	-42.51683	-36.164494	-21.186747	Nora Besansky	Rompo	2005.0	-1.0	9.765	13.95	F	AG1000G-CM-B	gambiae	gambiae
AN0056-C	public_wgs	Ag1000G Consortium (2021)	Anopheles_gambiae	Cameroon	-76.35203	-26.588241999999997	-0.20137805	-37.472675	-34.10458	-18.856582999999997	Nora Besansky	Gado Badzere	2009.0	9.0	5.747000000000001	14.442	F	AG1000G-CM-A	gambiae	gambiae
AN0084-C	public_wgs	Ag1000G Consortium (2021)	Anopheles_gambiae	Cameroon	-75.38405	-25.461018	-0.6952347	-37.213223	-33.518845	-18.740289999999998	Nora Besansky	Zembe Borongo	2009.0	9.0	5.747000000000001	14.442	F	AG1000G-CM-A	gambiae	gambiae
AS0056-C	public_wgs	Ag1000G Consortium (2021)	Anopheles_gambiae	Gabon	-73.68457	-24.505123	-0.9186986999999999	-36.590934999999995	-32.884983	-18.360070999999998	Joao Pinto	Libreville	2000.0	12.0	0.384	9.455	F	AG1000G-GA-A	gambiae	gambiae
AC0236-C	public_wgs	Ag1000G Consortium (2021)	Anopheles_gambiae	Uganda	-83.72811	-22.288624	-5.612497	-42.243491999999996	-35.6986	-21.111407999999997	Martin Donnelly	Kihihi	2012.0	10.0	-0.7509999999999999	29.701	F	AG1000G-UG	gambiae	gambiae
AC0173-C	public_wgs	Ag1000G Consortium (2021)	Anopheles_gambiae	Uganda	-90.56190500000001	-30.085884000000004	-1.9031266	-43.512566	-38.98308	-22.457834	Martin Donnelly	Nagongera	2012.0	10.0	0.77	34.025999999999996	F	AG1000G-UG	gambiae	gambiae
AV0401-C	public_wgs	Ag1000G Consortium (2021)	Anopheles_gambiae	Mali	-92.84408	-26.311268	-5.631792	-45.22146	-38.41902	-23.670979	Ken Vernick	Toumani Oulena	2012.0	10.0	10.83	-7.81	F	AG1000G-GN-B	gambiae	gambiae
AN0270-C	public_wgs	Ag1000G Consortium (2021)	Anopheles_gambiae	Cameroon	-70.862495	-15.638418	-6.5369844000000015	-37.32857	-30.46275	-18.601242000000006	Nora Besansky	Daiguene	2009.0	9.0	4.777	13.844000000000001	F	AG1000G-CM-A	gambiae	gambiae
AN0233-C	public_wgs	Ag1000G Consortium (2021)	Anopheles_gambiae	Cameroon	-71.931046	-24.354858	-0.5711159	-35.63433	-32.296726	-17.986944	Nora Besansky	Daiguene	2009.0	9.0	4.777	13.844000000000001	M	AG1000G-CM-A	gambiae	gambiae
BK0022-C	public_wgs	Ag1000G Consortium (2021)	Anopheles_gambiae	Central African Republic	-73.38144	-16.712920999999998	-6.4756236	-38.356945	-31.346388	-18.998215	Alessandra della Torre	Bangui	1994.0	1.0	4.367	18.583	F	AG1000G-CF	gambiae	gambiae
BL0215-C	public_wgs	Ag1000G Consortium (2021)	Anopheles_arabiensis	Tanzania	-83.05696	-76.83281	32.73625	-40.106117	-53.006786	-26.001068	Bilali Kabula	Muleba	2015.0	3.0	-1.962	31.651	F	AG1000G-TZ	arabiensis	arabiensis
BP0027-C	public_wgs	Ag1000G Consortium (2021)	Anopheles_gambiae	Democratic Republic of Congo	-90.0581	-28.920434999999998	-2.673377	-43.351240000000004	-38.298725	-22.591652	David Weetman	Gbadolite	2015.0	7.0	4.283	21.017	F	AG1000G-CD	gambiae	gambiae
AY0047-C	public_wgs	Ag1000G Consortium (2021)	Anopheles_coluzzii	Cote d'Ivoire	-76.043655	28.494315999999998	-39.621272999999995	-57.46634	-29.674291999999998	-26.865343	David Weetman	Tiassale	2012.0	-1.0	5.898	-4.823	F	AG1000G-CI	coluzzii	coluzzii
AN0445-C	public_wgs	Ag1000G Consortium (2021)	Anopheles_gambiae	Cameroon	-95.11551	-31.2534	-2.5273478	-45.396114000000004	-40.411976	-23.73421	Nora Besansky	Bamendi	2005.0	-1.0	5.479	10.457	F	AG1000G-CM-B	gambiae	gambiae
AC0180-C	public_wgs	Ag1000G Consortium (2021)	Anopheles_gambiae	Uganda	-93.40281999999999	-17.831776	-11.947117	-48.179520000000004	-37.546345	-24.432987	Martin Donnelly	Nagongera	2012.0	10.0	0.77	34.025999999999996	F	AG1000G-UG	gambiae	gambiae
AJ0072-C	public_wgs	Ag1000G Consortium (2021)	Anopheles_gambiae	Guinea-Bissau	-56.585969999999996	6.6768465	-17.103583999999998	-37.833298	-24.098570000000002	-17.486872	Joao Pinto	Antula	2010.0	-1.0	11.890999999999998	-15.582	F	AG1000G-GW	gambiae	gcx1
AN0419-C	public_wgs	Ag1000G Consortium (2021)	Anopheles_gambiae	Cameroon	-76.065704	-25.150036	-1.0489665000000001	-37.67948	-33.89643	-18.806332	Nora Besansky	Palama	2005.0	-1.0	10.462	14.228	F	AG1000G-CM-B	gambiae	gambiae
AV0134-C	public_wgs	Ag1000G Consortium (2021)	Anopheles_gambiae	Guinea	-83.105705	-24.113756	-4.262414	-41.32079	-35.76012	-20.843212	Ken Vernick	Koraboh	2012.0	10.0	9.28	-10.03	F	AG1000G-GN-B	gambiae	gambiae
AG0364-C	public_wgs	Ag1000G Consortium (2021)	Anopheles_coluzzii	Gambia, The	-91.06511	-6.70945	-18.675388	-50.506744	-35.627415	-24.964857000000002	Charles Godfray	Wali Kunda	2012.0	10.0	13.567	-14.917	F	AG1000G-GM-C	coluzzii	gcx2
AN0086-C	public_wgs	Ag1000G Consortium (2021)	Anopheles_gambiae	Cameroon	-71.83006	-29.473990999999998	3.1494918	-34.219658	-32.6351	-17.460615	Nora Besansky	Gado Badzere	2009.0	9.0	5.747000000000001	14.442	F	AG1000G-CM-A	gambiae	gambiae
AN0185-C	public_wgs	Ag1000G Consortium (2021)	Anopheles_gambiae	Cameroon	-70.63277	-10.990066	-9.572691	-38.59876	-29.972738	-18.692429999999998	Nora Besansky	Mayos	2009.0	9.0	4.341	13.558	F	AG1000G-CM-A	gambiae	gambiae
AG0074-C	public_wgs	Ag1000G Consortium (2021)	Anopheles_gambiae	Gambia, The	-92.93109	-19.668777	-10.607134	-47.16422	-37.376305	-24.17435	Charles Godfray	Wali Kunda	2012.0	10.0	13.567	-14.917	F	AG1000G-GM-C	gambiae	gambiae
AV0402-C	public_wgs	Ag1000G Consortium (2021)	Anopheles_gambiae	Mali	-89.32757	-26.427807	-4.5609264000000005	-43.169353	-37.250233	-22.745214	Ken Vernick	Toumani Oulena	2012.0	10.0	10.83	-7.81	F	AG1000G-GN-B	gambiae	gambiae
AG0043-C	public_wgs	Ag1000G Consortium (2021)	Anopheles_coluzzii	Gambia, The	-84.15335	6.075296400000001	-25.116020000000002	-51.898113	-32.8343	-24.644274	Charles Godfray	Wali Kunda	2012.0	10.0	13.567	-14.917	F	AG1000G-GM-C	coluzzii	gcx2
AV0351-C	public_wgs	Ag1000G Consortium (2021)	Anopheles_gambiae	Mali	-86.86919	-18.160543	-9.759916	-44.52585	-35.374672	-22.545168	Ken Vernick	Toumani Oulena	2012.0	10.0	10.83	-7.81	F	AG1000G-GN-B	gambiae	gambiae
AC0117-Cx	public_wgs	Ag1000G Consortium (2021)	Anopheles_gambiae	Uganda	-90.9581	-23.0237	-7.284237400000001	-45.73059	-37.963703	-23.026132999999998	Martin Donnelly	Nagongera	2012.0	10.0	0.77	34.025999999999996	F	AG1000G-UG	gambiae	gambiae
AQ0013-C	public_wgs	Ag1000G Consortium (2021)	Anopheles_gambiae	Equatorial Guinea	-72.85251	-17.303549	-5.9771519999999985	-37.828262	-31.169464	-18.898375	Igor Sharakhov	Bioko	2002.0	9.0	3.7	8.7	F	AG1000G-GQ	gambiae	gambiae
BL0221-C	public_wgs	Ag1000G Consortium (2021)	Anopheles_arabiensis	Tanzania	-76.3071	-66.83008000000001	27.97451	-36.10842	-46.463234	-22.89191	Bilali Kabula	Muleba	2015.0	4.0	-1.962	31.651	F	AG1000G-TZ	arabiensis	arabiensis
AB0130-Cx	public_wgs	Ag1000G Consortium (2021)	Anopheles_gambiae	Burkina Faso	-92.002525	-23.918661	-7.295437	-45.298386	-37.50549	-23.698214	Austin Burt	Bana	2012.0	7.0	11.232999999999999	-4.4719999999999995	M	AG1000G-BF-A	gambiae	gambiae
AN0096-C	public_wgs	Ag1000G Consortium (2021)	Anopheles_gambiae	Cameroon	-77.40324	-16.268448	-8.078297000000001	-40.563858	-32.712475	-20.0357	Nora Besansky	Gado Badzere	2009.0	9.0	5.747000000000001	14.442	F	AG1000G-CM-A	gambiae	gambiae
AN0431-C	public_wgs	Ag1000G Consortium (2021)	Anopheles_gambiae	Cameroon	-101.792114	-30.96357	-4.8100758	-48.718037	-42.19394000000001	-25.715717	Nora Besansky	Karba	2005.0	-1.0	10.05	14.149000000000001	F	AG1000G-CM-B	gambiae	gambiae
AC0049-C	public_wgs	Ag1000G Consortium (2021)	Anopheles_arabiensis	Uganda	-79.06676	-73.16861999999998	31.19722	-38.016075	-50.445744	-24.827976	Martin Donnelly	Nagongera	2012.0	10.0	0.77	34.025999999999996	F	AG1000G-UG	arabiensis	arabiensis
BL0203-C	public_wgs	Ag1000G Consortium (2021)	Anopheles_arabiensis	Tanzania	-79.90384	-74.81223	32.029434	-38.772971999999996	-51.725229999999996	-25.11201	Bilali Kabula	Muleba	2015.0	6.0	-1.962	31.651	F	AG1000G-TZ	arabiensis	arabiensis
AS0041-C	public_wgs	Ag1000G Consortium (2021)	Anopheles_gambiae	Gabon	-79.43146	-41.834663	9.556331	-36.485459999999996	-37.881283	-19.04339	Joao Pinto	Libreville	2000.0	12.0	0.384	9.455	F	AG1000G-GA-A	gambiae	gambiae
AV0380-C	public_wgs	Ag1000G Consortium (2021)	Anopheles_gambiae	Mali	-87.204544	-12.820739	-13.538234	-46.14544	-34.526814	-23.445644	Ken Vernick	Toumani Oulena	2012.0	10.0	10.83	-7.81	F	AG1000G-GN-B	gambiae	gambiae
AJ0023-C	public_wgs	Ag1000G Consortium (2021)	Anopheles_gambiae	Guinea-Bissau	-69.906746	-4.0033199999999995	-14.079845	-40.64374	-29.116488	-19.477120000000006	Joao Pinto	Antula	2010.0	-1.0	11.890999999999998	-15.582	F	AG1000G-GW	gambiae	gcx1
BL0317-C	public_wgs	Ag1000G Consortium (2021)	Anopheles_arabiensis	Tanzania	-87.72482	-75.43261	30.805687	-40.835484	-51.951370000000004	-26.253453999999998	David Weetman	Tarime	2012.0	8.0	-1.431	34.199	F	AG1000G-TZ	arabiensis	arabiensis
BL0072-C	public_wgs	Ag1000G Consortium (2021)	Anopheles_arabiensis	Tanzania	-86.28879	-77.09571	32.28267	-40.982986	-53.086224	-26.523874	Bilali Kabula	Muleba	2015.0	6.0	-1.962	31.651	F	AG1000G-TZ	arabiensis	arabiensis
AR0006-C	public_wgs	Ag1000G Consortium (2021)	Anopheles_coluzzii	Angola	-68.78515	28.233859999999996	-36.752167	-53.708904000000004	-27.667728000000004	-24.399216	Joao Pinto	Luanda	2009.0	4.0	-8.884	13.302	M	AG1000G-AO	coluzzii	coluzzii
AV0396-C	public_wgs	Ag1000G Consortium (2021)	Anopheles_gambiae	Mali	-91.42232	-18.092827	-11.192747	-46.95408	-36.804695	-23.827548999999998	Ken Vernick	Toumani Oulena	2012.0	10.0	10.83	-7.81	M	AG1000G-GN-B	gambiae	gambiae
AN0222-Cx	public_wgs	Ag1000G Consortium (2021)	Anopheles_gambiae	Cameroon	-72.51209	-33.911636	5.8654145999999985	-34.26898	-34.183743	-17.293905	Nora Besansky	Daiguene	2009.0	9.0	4.777	13.844000000000001	M	AG1000G-CM-A	gambiae	gambiae
VBS02059-4431STDY6672927	public_wgs	Ag1000G Consortium (2021)	Anopheles_coluzzii	Mali	-91.25374599999999	3.4624422	-25.437117	-54.247032	-35.024753999999994	-26.207392000000002	Nora Besansky	N'Gabakoro	2004.0	8.0	12.68	-7.84	F	AG1000G-ML-B	coluzzii	coluzzii
AV0223-C	public_wgs	Ag1000G Consortium (2021)	Anopheles_gambiae	Guinea	-76.619934	-11.556393	-11.112886	-41.488754	-31.629595000000002	-20.412268	Ken Vernick	Koundara	2012.0	10.0	8.48	-9.53	M	AG1000G-GN-B	gambiae	gambiae
NG-2-59	amplicon_panel	this study	Anopheles_gambiae	Nigeria	-65.29355	-13.616266	-6.3044505	-34.630375	-28.39532	-17.312132000000002	Olaitan Omitola
NG-3-68	amplicon_panel	this study	Anopheles_gambiae	Nigeria	-68.31641	-19.727726	-2.8435245	-34.648284999999994	-30.297901	-17.479627999999998	Olaitan Omitola
NG-3-9	amplicon_panel	this study	Anopheles_gambiae	Nigeria	-61.7062	-12.37243	-5.9550843	-33.536217	-27.484295	-16.366410000000002	Olaitan Omitola
NG-3-4	amplicon_panel	this study	Anopheles_gambiae	Nigeria	-62.118644999999994	-13.246795	-5.634207	-33.04862	-27.108902	-16.700210000000002	Olaitan Omitola
NG-1-75	amplicon_panel	this study	Anopheles_gambiae	Nigeria	-55.66681	-14.249342	-3.2351806	-28.819727	-24.895409	-14.901678	Olaitan Omitola
NG-3-89	amplicon_panel	this study	Anopheles_gambiae	Nigeria	-53.414497	-13.698815	-2.8189561000000003	-27.939299	-24.311964	-14.281989000000001	Olaitan Omitola
NG-1-23	amplicon_panel	this study	Anopheles_gambiae	Nigeria	-63.38064	-1.1293756000000001	-14.144967999999999	-38.061615	-26.50285	-18.12497	Olaitan Omitola
NG-6-12	amplicon_panel	this study	Anopheles_gambiae	Nigeria	-66.95718000000001	-18.148628	-3.7345903	-33.897263	-28.981308000000002	-17.394918	Olaitan Omitola
NG-2-25	amplicon_panel	this study	Anopheles_gambiae	Nigeria	-70.95949	-12.495725	-8.665592	-38.172108	-29.933151000000002	-18.923622	Olaitan Omitola
NG-4-50	amplicon_panel	this study	Anopheles_coluzzii	Nigeria	-62.74331700000001	24.205313	-32.24524	-48.72189	-25.46596700000001	-21.616146	Olaitan Omitola
MADA3-22	amplicon_panel	this study	Anopheles_arabiensis	Madagascar	-52.638115	-54.21151	25.218004	-27.790289	-39.06389	-17.00069	Diego Ayala
MADA2-6	amplicon_panel	this study	Anopheles_gambiae	Madagascar	-51.317307	-32.754554999999996	10.796575	-25.239656	-28.118652	-12.986739	Diego Ayala
MADA3-29	amplicon_panel	this study	Anopheles_arabiensis	Madagascar	-53.604119999999995	-55.473312	25.779235999999997	-28.531683	-40.074093	-17.318735	Diego Ayala
MADA3-35	amplicon_panel	this study	Anopheles_arabiensis	Madagascar	-51.418484	-50.57841	23.266945	-26.886442	-36.724724	-16.03346	Diego Ayala
MADA3-63	amplicon_panel	this study	Anopheles_arabiensis	Madagascar	-43.535507	-47.257607	22.96289800000001	-24.134531	-35.230724	-14.431652	Diego Ayala
MADA3-33	amplicon_panel	this study	Anopheles_arabiensis	Madagascar	-55.40941	-56.661857999999995	26.155655	-29.12310200000001	-40.595264	-17.905792	Diego Ayala
MADA3-50	amplicon_panel	this study	Anopheles_arabiensis	Madagascar	-52.14355	-53.480812	24.919726999999998	-27.526186	-38.628883	-16.780819	Diego Ayala
MADA2-10	amplicon_panel	this study	Anopheles_gambiae	Madagascar	-63.5992	-40.2486	13.024642	-29.69148	-32.911705	-16.042091	Diego Ayala
MADA2-69	amplicon_panel	this study	Anopheles_gambiae	Madagascar	-62.44439000000001	-36.379954999999995	10.319732	-29.460287	-31.694491999999997	-15.4436655	Diego Ayala
MADA3-46	amplicon_panel	this study	Anopheles_arabiensis	Madagascar	-46.00228	-49.44325	23.627384	-25.045583999999998	-36.36079	-15.159208999999999	Diego Ayala
MADA2-12	amplicon_panel	this study	Anopheles_gambiae	Madagascar	-72.97721	-46.290905	14.845798	-33.80178	-37.19761	-18.252092	Diego Ayala
MADA3-75	amplicon_panel	this study	Anopheles_arabiensis	Madagascar	-48.885353	-52.06289	24.811076999999997	-26.421404	-38.089915999999995	-16.090376000000006	Diego Ayala
MADA3-67	amplicon_panel	this study	Anopheles_arabiensis	Madagascar	-49.51925	-50.018623	23.337460999999998	-26.461655	-36.6736	-15.643832999999999	Diego Ayala
MADA3-15	amplicon_panel	this study	Anopheles_arabiensis	Madagascar	-50.30337	-55.103855	26.335648	-27.076105	-40.013490000000004	-16.981869	Diego Ayala
MADA3-28	amplicon_panel	this study	Anopheles_arabiensis	Madagascar	-55.05681600000001	-54.915397999999996	25.141876	-28.660466999999997	-39.3457	-17.436435999999997	Diego Ayala
AmelSAMN01760619	public_wgs	Fontaine et al. (2015)	Anopheles_melas	Cameroon	27.705415999999996	-26.804295	22.451889	-11.382810000000001	-43.18023	-2.3101093999999995
AmerSAMN01760624	public_wgs	Fontaine et al. (2015)	Anopheles_merus	Kenya	33.72548	2.151322	11.028525	-5.7146893	-24.62021	-5.498602
AmerSAMN01760625	public_wgs	Fontaine et al. (2015)	Anopheles_merus	South Africa	29.715282000000002	1.8047401	9.888607	-4.2900634	-21.672954999999998	-4.305504
AmerSAMN01760629	public_wgs	Fontaine et al. (2015)	Anopheles_merus	Kenya	32.43464	1.8998319	10.699727000000001	-5.1599913	-23.766617	-5.0030603
AmerSAMN01760631	public_wgs	Fontaine et al. (2015)	Anopheles_merus	Kenya	21.320772	1.9325038	7.369494	-1.9406332999999998	-15.281676000000001	-2.2305205000000004
AmerSAMN01760632	public_wgs	Fontaine et al. (2015)	Anopheles_merus	South Africa	28.976677000000002	1.7953086999999999	9.658434	-4.1234894	-21.125084	-4.201623400000001
AtenSAMN15222350	public_wgs	Tennessen et al. (2021)	Anopheles_tengrela	Burkina Faso	-35.74673	45.903240000000004	-35.76398	-39.854209999999995	-21.490376	-17.969738
AtenSAMN15222354	public_wgs	Tennessen et al. (2021)	Anopheles_tengrela	Burkina Faso	-42.606316	50.60879	-40.772240000000004	-45.89712	-24.554865	-21.019779999999997
AtenSAMN15222356	public_wgs	Tennessen et al. (2021)	Anopheles_tengrela	Burkina Faso	-40.952071999999994	52.605118000000004	-41.100662	-45.60019000000001	-24.641095999999997	-20.756977
AtenSAMN15222364	public_wgs	Tennessen et al. (2021)	Anopheles_tengrela	Burkina Faso	-31.861057000000002	31.02617	-26.740705	-32.40325	-16.812412	-14.309106
AtenSAMN15222365	public_wgs	Tennessen et al. (2021)	Anopheles_tengrela	Burkina Faso	-44.705612	43.378506	-38.006294	-44.770073	-23.687815	-20.010368
AtenSAMN15222366	public_wgs	Tennessen et al. (2021)	Anopheles_tengrela	Burkina Faso	-35.175564	47.313515	-36.206314	-39.913456	-21.481163000000002	-18.306269
AtenSAMN15222368	public_wgs	Tennessen et al. (2021)	Anopheles_tengrela	Burkina Faso	-36.045326	51.334785	-37.97381	-40.787994	-21.315166	-19.199963
AtenSAMN15222371	public_wgs	Tennessen et al. (2021)	Anopheles_tengrela	Burkina Faso	-37.718090000000004	27.306023	-26.841726	-34.837115999999995	-17.81964	-15.456963
AtenSAMN15222379	public_wgs	Tennessen et al. (2021)	Anopheles_tengrela	Burkina Faso	-45.512817	30.580097	-31.371187	-41.09265	-21.13681	-18.149462
AtenSAMN15222382	public_wgs	Tennessen et al. (2021)	Anopheles_tengrela	Burkina Faso	-26.990156	38.709540000000004	-27.989418	-30.649818	-16.075426	-14.319239000000001
AtenSAMN15222414	public_wgs	Tennessen et al. (2021)	Anopheles_tengrela	Burkina Faso	-21.852554	35.244656	-23.411144	-25.40677	-12.533852	-12.57698
