## Supplementary Table 8 for "High resolution species assignment of *Anopheles* mosquitoes using *k*-mer distances on targeted sequences"

derived_sample_id	sample_set	assigned	res_coarse	res_int	res_fine	n_mosquito_targets	mean_mosquito_haps	n_multiallelic	VAE_species	species_call	call_method	country
VBS10123-4954STDY7089651	1178-VO-UG-LAWNICZAK-VMF00025	True	Myzomyia_Neocellia_series	Anopheles_funestus	Anopheles_funestus	47	1.1914893617021276	0		Anopheles_funestus	NN_FINE	Uganda
VBS10132-4954STDY7089660	1178-VO-UG-LAWNICZAK-VMF00025	True	Myzomyia_Neocellia_series	Anopheles_funestus	Anopheles_funestus	47	1.4042553191489362	1		Anopheles_funestus	NN_FINE	Uganda
VBS10154-4954STDY7089682	1178-VO-UG-LAWNICZAK-VMF00025	True	Myzomyia_Neocellia_series	Anopheles_funestus	Anopheles_funestus	44	1.4090909090909092	0		Anopheles_funestus	NN_FINE	Uganda
VBS10156-4954STDY7089684	1178-VO-UG-LAWNICZAK-VMF00025	True	Myzomyia_Neocellia_series	Anopheles_funestus	Anopheles_funestus	44	1.2045454545454546	0		Anopheles_funestus	NN_FINE	Uganda
VBS10195-4954STDY7089723	1178-VO-UG-LAWNICZAK-VMF00025	True	Myzomyia_Neocellia_series	Anopheles_funestus	Anopheles_funestus	47	1.4893617021276595	1		Anopheles_funestus	NN_FINE	Uganda
VBS10199-4954STDY7089727	1178-VO-UG-LAWNICZAK-VMF00025	True	Myzomyia_Neocellia_series	Anopheles_funestus	Anopheles_funestus	49	1.2857142857142858	0		Anopheles_funestus	NN_FINE	Uganda
VBS10202-4954STDY7089730	1178-VO-UG-LAWNICZAK-VMF00025	True	Myzomyia_Neocellia_series	Anopheles_funestus	Anopheles_funestus	52	1.4230769230769231	1		Anopheles_funestus	NN_FINE	Uganda
VBS03269-4690STDY7609204	1190-VO-GH-AMENGA-ETEGO-VMF00013	True	Myzomyia_Neocellia_series			47	1.3617021276595744	0		Myzomyia_Neocellia_series	NN_COARSE	Ghana
VBS03421-4690STDY7608896	1190-VO-GH-AMENGA-ETEGO-VMF00013	True	Myzomyia_Neocellia_series	Anopheles_funestus	Anopheles_funestus	49	1.2448979591836735	0		Anopheles_funestus	NN_FINE	Ghana
VBS03443-4690STDY7608882	1190-VO-GH-AMENGA-ETEGO-VMF00013	True	Myzomyia_Neocellia_series			51	1.3333333333333333	0		Myzomyia_Neocellia_series	NN_COARSE	Ghana
VBS04795-4651STDY7017931	1177-VO-ML-LEHMANN-VMF00015	True				44	1.1590909090909092	0		RAINBOW_SAMPLE		Mali
VBS12844-4690STDY7608617	1190-VO-GH-AMENGA-ETEGO-VMF00028	True	Myzomyia_Neocellia_series			44	1.2954545454545454	0		Myzomyia_Neocellia_series	NN_COARSE	Ghana
VBS12845-4690STDY7608625	1190-VO-GH-AMENGA-ETEGO-VMF00028	True	Myzomyia_Neocellia_series			50	1.24	0		Myzomyia_Neocellia_series	NN_COARSE	Ghana
VBS14428-4690STDY7608487	1190-VO-GH-AMENGA-ETEGO-VMF00029	True	Myzomyia_Neocellia_series			55	1.309090909090909	0		Myzomyia_Neocellia_series	NN_COARSE	Ghana
VBS17888-4690STDY7609123	1190-VO-GH-AMENGA-ETEGO-VMF00046	True	Myzomyia_Neocellia_series			47	1.2340425531914894	0		Myzomyia_Neocellia_series	NN_COARSE	Ghana
VBS18653-4690STDY7609344	1190-VO-GH-AMENGA-ETEGO-VMF00047	True				53	1.2641509433962264	0		RAINBOW_SAMPLE		Ghana
VBS18903-4690STDY7608720	1190-VO-GH-AMENGA-ETEGO-VMF00047	True	Myzomyia_Neocellia_series	Anopheles_funestus	Anopheles_funestus	49	1.346938775510204	0		Anopheles_funestus	NN_FINE	Ghana
VBS18925-4690STDY7608742	1190-VO-GH-AMENGA-ETEGO-VMF00047	True	Myzomyia_Neocellia_series			48	1.3125	1		Myzomyia_Neocellia_series	NN_COARSE	Ghana
VBS25372-5561STDY9810120	1191-VO-MULTI-OLOUGHLIN-VMF00106	True	Myzomyia_Neocellia_series	Anopheles_funestus	Anopheles_funestus	47	1.2765957446808511	0		Anopheles_funestus	NN_FINE	Mali
VBS21692-5562STDY7801714	1237-VO-BJ-DJOGBENOU-VMF00067	True				13	1.0	0		RAINBOW_SAMPLE		Benin
VBS21748-5562STDY7801771	1237-VO-BJ-DJOGBENOU-VMF00067	True	Myzomyia_Neocellia_series	Anopheles_funestus	Anopheles_funestus	49	1.2040816326530612	0		Anopheles_funestus	NN_FINE	Benin
VBS45196-5563STDY8782459	1244-VO-GH-YAWSON-VMF00149	True	Myzomyia_Neocellia_series	Anopheles_funestus	Anopheles_funestus	44	1.2272727272727273	0		Anopheles_funestus	NN_FINE	Ghana
VBS45209-5563STDY8782472	1244-VO-GH-YAWSON-VMF00149	True	Myzomyia_Neocellia_series	Anopheles_funestus	Anopheles_funestus	44	1.2727272727272727	0		Anopheles_funestus	NN_FINE	Ghana
VBS45275-5563STDY8782538	1244-VO-GH-YAWSON-VMF00149	True	Myzomyia_Neocellia_series	Anopheles_funestus	Anopheles_funestus	49	1.2448979591836735	1		Anopheles_funestus	NN_FINE	Ghana
VBS45347-5563STDY8794287	1244-VO-GH-YAWSON-VMF00149	True	Myzomyia_Neocellia_series	Anopheles_funestus	Anopheles_funestus	44	1.25	0		Anopheles_funestus	NN_FINE	Ghana
VBS45360-5563STDY8794300	1244-VO-GH-YAWSON-VMF00149	True	Myzomyia_Neocellia_series	Anopheles_moucheti_group	Anopheles_jebudensis	41	1.2439024390243902	0		Anopheles_jebudensis	NN_FINE	Ghana
VBS45453-5563STDY8794395	1244-VO-GH-YAWSON-VMF00149	True	Myzomyia_Neocellia_series	Anopheles_funestus	Anopheles_funestus	50	1.26	0		Anopheles_funestus	NN_FINE	Ghana
VBS45594-5563STDY9249521	1244-VO-GH-YAWSON-VMF00149	True	Myzomyia_Neocellia_series	Anopheles_funestus	Anopheles_funestus	44	1.3636363636363635	1		Anopheles_funestus	NN_FINE	Ghana
VBS45597-5563STDY9249524	1244-VO-GH-YAWSON-VMF00149	True				50	1.26	1		RAINBOW_SAMPLE		Ghana
VBS45663-5563STDY9249592	1244-VO-GH-YAWSON-VMF00149	True	Myzomyia_Neocellia_series	Anopheles_funestus	Anopheles_funestus	50	1.16	0		Anopheles_funestus	NN_FINE	Ghana
VBS45680-5563STDY9249609	1244-VO-GH-YAWSON-VMF00149	True	Myzomyia_Neocellia_series	Anopheles_funestus	Anopheles_funestus	48	1.3333333333333333	0		Anopheles_funestus	NN_FINE	Ghana
VBS48005-6366STDY9854603	1272-VO-GM-OPONDO-VMF00160	True	Myzomyia_Neocellia_series			53	1.320754716981132	1		Myzomyia_Neocellia_series	NN_COARSE	The Gambia
VBS48020-6366STDY9854620	1272-VO-GM-OPONDO-VMF00160	True	Myzomyia_Neocellia_series			54	1.1666666666666667	0		Myzomyia_Neocellia_series	NN_COARSE	The Gambia
AN0368-C	AG1000G-CM-C	True	Pyretophorus_series	Anopheles_gambiae_complex		62	1.1451612903225807	0	Anopheles_melas	Anopheles_melas	VAE	Cameroon
AP0038-C	AG1000G-FR	True	Myzomyia_Neocellia_series	Anopheles_funestus	Anopheles_funestus	47	1.3191489361702127	1		Anopheles_funestus	NN_FINE	Mayotte
AP0041-C	AG1000G-FR	True	Myzomyia_Neocellia_series	Anopheles_funestus	Anopheles_funestus	45	1.5333333333333334	5		Anopheles_funestus	NN_FINE	Mayotte
AP0043-C	AG1000G-FR	True	Myzomyia_Neocellia_series	Anopheles_funestus	Anopheles_funestus	48	1.3958333333333333	0		Anopheles_funestus	NN_FINE	Mayotte
AP0044-C	AG1000G-FR	True	Myzomyia_Neocellia_series	Anopheles_funestus	Anopheles_funestus	48	1.4375	2		Anopheles_funestus	NN_FINE	Mayotte
AP0045-C	AG1000G-FR	True	Myzomyia_Neocellia_series	Anopheles_funestus	Anopheles_funestus	46	1.3043478260869565	0		Anopheles_funestus	NN_FINE	Mayotte
AP0046-C	AG1000G-FR	True	Myzomyia_Neocellia_series	Anopheles_funestus	Anopheles_funestus	49	1.489795918367347	0		Anopheles_funestus	NN_FINE	Mayotte
AP0047-C	AG1000G-FR	True	Myzomyia_Neocellia_series	Anopheles_funestus	Anopheles_funestus	49	1.3673469387755102	0		Anopheles_funestus	NN_FINE	Mayotte
AP0048-C	AG1000G-FR	True	Myzomyia_Neocellia_series	Anopheles_funestus	Anopheles_funestus	46	1.4782608695652173	2		Anopheles_funestus	NN_FINE	Mayotte
AP0049-C	AG1000G-FR	True	Myzomyia_Neocellia_series	Anopheles_funestus	Anopheles_funestus	48	1.2916666666666667	0		Anopheles_funestus	NN_FINE	Mayotte
AP0052-C	AG1000G-FR	True	Myzomyia_Neocellia_series	Anopheles_funestus	Anopheles_funestus	50	1.46	1		Anopheles_funestus	NN_FINE	Mayotte
AP0053-C	AG1000G-FR	True	Myzomyia_Neocellia_series	Anopheles_funestus	Anopheles_funestus	47	1.5319148936170213	1		Anopheles_funestus	NN_FINE	Mayotte
AP0054-C	AG1000G-FR	True	Myzomyia_Neocellia_series	Anopheles_funestus	Anopheles_funestus	48	1.3958333333333333	0		Anopheles_funestus	NN_FINE	Mayotte
AP0055-C	AG1000G-FR	True	Myzomyia_Neocellia_series	Anopheles_funestus	Anopheles_funestus	49	1.4489795918367347	1		Anopheles_funestus	NN_FINE	Mayotte
AP0056-C	AG1000G-FR	True	Myzomyia_Neocellia_series	Anopheles_funestus	Anopheles_funestus	40	1.375	0		Anopheles_funestus	NN_FINE	Mayotte
AP0057-C	AG1000G-FR	True	Myzomyia_Neocellia_series	Anopheles_funestus	Anopheles_funestus	44	1.4772727272727273	1		Anopheles_funestus	NN_FINE	Mayotte
AP0058-C	AG1000G-FR	True	Myzomyia_Neocellia_series	Anopheles_funestus	Anopheles_funestus	51	1.3529411764705883	0		Anopheles_funestus	NN_FINE	Mayotte
AP0059-C	AG1000G-FR	True	Myzomyia_Neocellia_series	Anopheles_funestus	Anopheles_funestus	44	1.4318181818181819	0		Anopheles_funestus	NN_FINE	Mayotte
AP0060-C	AG1000G-FR	True	Myzomyia_Neocellia_series	Anopheles_funestus	Anopheles_funestus	45	1.5777777777777777	0		Anopheles_funestus	NN_FINE	Mayotte
AP0061-C	AG1000G-FR	True	Myzomyia_Neocellia_series	Anopheles_funestus	Anopheles_funestus	43	1.3255813953488371	1		Anopheles_funestus	NN_FINE	Mayotte
AP0062-C	AG1000G-FR	True	Myzomyia_Neocellia_series	Anopheles_funestus	Anopheles_funestus	47	1.3829787234042554	0		Anopheles_funestus	NN_FINE	Mayotte
AP0064-C	AG1000G-FR	True	Myzomyia_Neocellia_series	Anopheles_funestus	Anopheles_funestus	43	1.3488372093023255	0		Anopheles_funestus	NN_FINE	Mayotte
AG0160-C	AG1000G-GM-A	True	Pyretophorus_series	Anopheles_gambiae_complex		62	1.2258064516129032	0	Anopheles_melas	Anopheles_melas	VAE	The Gambia
AG0177-C	AG1000G-GM-A	True	Pyretophorus_series	Anopheles_gambiae_complex		56	1.1607142857142858	0	Anopheles_melas	Anopheles_melas	VAE	The Gambia
AG0219-C	AG1000G-GM-A	True	Pyretophorus_series	Anopheles_gambiae_complex		62	1.3548387096774193	1	Anopheles_melas	Anopheles_melas	VAE	The Gambia
AG0155-C	AG1000G-GM-A	True	Pyretophorus_series	Anopheles_gambiae_complex		59	1.152542372881356	0	Uncertain_melas_quadriannulatus	Uncertain_melas_quadriannulatus	VAE	The Gambia
AG0180-C	AG1000G-GM-A	True	Pyretophorus_series	Anopheles_gambiae_complex		59	1.1694915254237288	1	Anopheles_melas	Anopheles_melas	VAE	The Gambia
AG0182-C	AG1000G-GM-A	True	Pyretophorus_series	Anopheles_gambiae_complex		59	1.2372881355932204	0	Anopheles_melas	Anopheles_melas	VAE	The Gambia
AG0105-C	AG1000G-GM-A	True	Pyretophorus_series	Anopheles_gambiae_complex		61	1.360655737704918	0	Anopheles_melas	Anopheles_melas	VAE	The Gambia
AG0140-C	AG1000G-GM-A	True	Pyretophorus_series	Anopheles_gambiae_complex		62	1.2419354838709677	0	Anopheles_melas	Anopheles_melas	VAE	The Gambia
AG0150-C	AG1000G-GM-A	True	Pyretophorus_series	Anopheles_gambiae_complex		62	1.2580645161290323	0	Anopheles_melas	Anopheles_melas	VAE	The Gambia
AG0249-C	AG1000G-GM-A	True	Pyretophorus_series	Anopheles_gambiae_complex		62	1.2419354838709677	1	Anopheles_melas	Anopheles_melas	VAE	The Gambia
AG0414-CW	AG1000G-GM-B	True	Pyretophorus_series	Anopheles_gambiae_complex		58	1.3103448275862069	1	Anopheles_melas	Anopheles_melas	VAE	The Gambia
AG0280-C	AG1000G-GM-C	True	Neomyzomyia_series_II	Anopheles_nili_group	Anopheles_nili_gp_sp3	39	1.3846153846153846	1		Anopheles_nili_gp_sp3	NN_FINE	The Gambia
AQ0007-C	AG1000G-GQ	True	Myzomyia_Neocellia_series	Anopheles_funestus	Anopheles_funestus	44	1.4318181818181819	1		Anopheles_funestus	NN_FINE	Equatorial Guinea
AQ0022-C	AG1000G-GQ	True	Myzomyia_Neocellia_series	Anopheles_funestus	Anopheles_funestus	52	1.2115384615384615	0		Anopheles_funestus	NN_FINE	Equatorial Guinea
AQ0017-C	AG1000G-GQ	True	Myzomyia_Neocellia_series	Anopheles_funestus	Anopheles_funestus	46	1.4565217391304348	1		Anopheles_funestus	NN_FINE	Equatorial Guinea
AQ0020-C	AG1000G-GQ	True	Myzomyia_Neocellia_series	Anopheles_funestus	Anopheles_funestus	52	1.3461538461538463	0		Anopheles_funestus	NN_FINE	Equatorial Guinea
AQ0003-C	AG1000G-GQ	True	Myzomyia_Neocellia_series	Anopheles_funestus	Anopheles_funestus	47	1.3829787234042554	0		Anopheles_funestus	NN_FINE	Equatorial Guinea
AQ0010-C	AG1000G-GQ	True	Myzomyia_Neocellia_series	Anopheles_funestus	Anopheles_funestus	45	1.2666666666666666	0		Anopheles_funestus	NN_FINE	Equatorial Guinea
AQ0006-C	AG1000G-GQ	True	Myzomyia_Neocellia_series	Anopheles_funestus	Anopheles_funestus	46	1.434782608695652	0		Anopheles_funestus	NN_FINE	Equatorial Guinea
AK0061-C	AG1000G-KE	True	Pyretophorus_series	Anopheles_gambiae_complex		62	1.3225806451612903	0	Anopheles_merus	Anopheles_merus	VAE	Kenya
AK0097-C	AG1000G-KE	True	Pyretophorus_series	Anopheles_gambiae_complex	Anopheles_merus	61	1.278688524590164	0	Anopheles_merus	Anopheles_merus	VAE	Kenya
AK0123-C	AG1000G-KE	True	Myzomyia_Neocellia_series	Anopheles_funestus	Anopheles_funestus	43	1.3488372093023255	0		Anopheles_funestus	NN_FINE	Kenya
AK0124-C	AG1000G-KE	True	Myzomyia_Neocellia_series	Anopheles_funestus	Anopheles_funestus	47	1.297872340425532	0		Anopheles_funestus	NN_FINE	Kenya
AK0129-C	AG1000G-KE	True	Pyretophorus_series	Anopheles_gambiae_complex		62	1.2580645161290323	0	Anopheles_merus	Anopheles_merus	VAE	Kenya
AK0131-C	AG1000G-KE	True	Pyretophorus_series	Anopheles_gambiae_complex		62	1.2096774193548387	0	Anopheles_merus	Anopheles_merus	VAE	Kenya
AK0132-C	AG1000G-KE	True	Myzomyia_Neocellia_series	Anopheles_funestus	Anopheles_funestus	47	1.446808510638298	0		Anopheles_funestus	NN_FINE	Kenya
AK0133-C	AG1000G-KE	True	Myzomyia_Neocellia_series			49	1.183673469387755	0		Myzomyia_Neocellia_series	NN_COARSE	Kenya
AK0134-C	AG1000G-KE	True	Myzomyia_Neocellia_series			48	1.4583333333333333	1		Myzomyia_Neocellia_series	NN_COARSE	Kenya
AK0135-C	AG1000G-KE	True	Myzomyia_Neocellia_series			47	1.425531914893617	1		Myzomyia_Neocellia_series	NN_COARSE	Kenya
AK0136-C	AG1000G-KE	True	Myzomyia_Neocellia_series	Anopheles_funestus	Anopheles_funestus	45	1.2666666666666666	0		Anopheles_funestus	NN_FINE	Kenya
AK0138-C	AG1000G-KE	True	Myzomyia_Neocellia_series	Anopheles_funestus	Anopheles_funestus	49	1.4081632653061225	0		Anopheles_funestus	NN_FINE	Kenya
AK0139-C	AG1000G-KE	True	Myzomyia_Neocellia_series	Anopheles_funestus	Anopheles_funestus	50	1.24	0		Anopheles_funestus	NN_FINE	Kenya
AK0140-C	AG1000G-KE	True	Myzomyia_Neocellia_series	Anopheles_funestus	Anopheles_funestus	50	1.28	0		Anopheles_funestus	NN_FINE	Kenya
AK0141-C	AG1000G-KE	True	Pyretophorus_series	Anopheles_gambiae_complex	Anopheles_merus	61	1.3114754098360655	1	Anopheles_merus	Anopheles_merus	VAE	Kenya
AK0142-C	AG1000G-KE	True	Myzomyia_Neocellia_series	Anopheles_funestus	Anopheles_funestus	51	1.4509803921568627	0		Anopheles_funestus	NN_FINE	Kenya
AK0143-C	AG1000G-KE	True	Myzomyia_Neocellia_series	Anopheles_funestus	Anopheles_funestus	49	1.3673469387755102	0		Anopheles_funestus	NN_FINE	Kenya
AK0144-C	AG1000G-KE	True	Myzomyia_Neocellia_series	Anopheles_funestus	Anopheles_funestus	47	1.3191489361702127	0		Anopheles_funestus	NN_FINE	Kenya
AK0145-C	AG1000G-KE	True	Myzomyia_Neocellia_series	Anopheles_funestus	Anopheles_funestus	48	1.375	0		Anopheles_funestus	NN_FINE	Kenya
AK0146-C	AG1000G-KE	True	Myzomyia_Neocellia_series	Anopheles_funestus	Anopheles_funestus	46	1.3043478260869565	1		Anopheles_funestus	NN_FINE	Kenya
AK0147-C	AG1000G-KE	True	Myzomyia_Neocellia_series	Anopheles_funestus	Anopheles_funestus	44	1.2272727272727273	0		Anopheles_funestus	NN_FINE	Kenya
AK0148-C	AG1000G-KE	True	Myzomyia_Neocellia_series	Anopheles_funestus	Anopheles_funestus	46	1.3478260869565217	0		Anopheles_funestus	NN_FINE	Kenya
AK0149-C	AG1000G-KE	True	Myzomyia_Neocellia_series	Anopheles_funestus	Anopheles_funestus	46	1.2826086956521738	0		Anopheles_funestus	NN_FINE	Kenya
AK0150-C	AG1000G-KE	True	Myzomyia_Neocellia_series	Anopheles_funestus	Anopheles_funestus	50	1.26	0		Anopheles_funestus	NN_FINE	Kenya
AK0151-C	AG1000G-KE	True	Myzomyia_Neocellia_series	Anopheles_funestus	Anopheles_funestus	45	1.3333333333333333	0		Anopheles_funestus	NN_FINE	Kenya
AK0152-C	AG1000G-KE	True	Myzomyia_Neocellia_series	Anopheles_funestus	Anopheles_funestus	47	1.446808510638298	1		Anopheles_funestus	NN_FINE	Kenya
AK0153-C	AG1000G-KE	True	Myzomyia_Neocellia_series	Anopheles_funestus	Anopheles_funestus	43	1.2790697674418605	0		Anopheles_funestus	NN_FINE	Kenya
AK0154-C	AG1000G-KE	True	Myzomyia_Neocellia_series	Anopheles_funestus	Anopheles_funestus	46	1.3043478260869565	0		Anopheles_funestus	NN_FINE	Kenya
AK0155-C	AG1000G-KE	True	Myzomyia_Neocellia_series			43	1.4883720930232558	1		Myzomyia_Neocellia_series	NN_COARSE	Kenya
AK0157-C	AG1000G-KE	True	Myzomyia_Neocellia_series	Anopheles_funestus	Anopheles_funestus	48	1.3541666666666667	0		Anopheles_funestus	NN_FINE	Kenya
AK0158-C	AG1000G-KE	True	Myzomyia_Neocellia_series	Anopheles_funestus	Anopheles_funestus	49	1.4489795918367347	1		Anopheles_funestus	NN_FINE	Kenya
AK0159-C	AG1000G-KE	True	Myzomyia_Neocellia_series			45	1.6444444444444444	3		Myzomyia_Neocellia_series	NN_COARSE	Kenya
AK0160-C	AG1000G-KE	True	Myzomyia_Neocellia_series	Anopheles_funestus	Anopheles_funestus	46	1.4130434782608696	1		Anopheles_funestus	NN_FINE	Kenya
AK0161-C	AG1000G-KE	True	Myzomyia_Neocellia_series	Anopheles_funestus	Anopheles_funestus	47	1.3404255319148937	0		Anopheles_funestus	NN_FINE	Kenya
AK0163-C	AG1000G-KE	True	Myzomyia_Neocellia_series	Anopheles_funestus	Anopheles_funestus	51	1.2941176470588236	1		Anopheles_funestus	NN_FINE	Kenya
AK0164-C	AG1000G-KE	True	Myzomyia_Neocellia_series	Anopheles_funestus	Anopheles_funestus	47	1.297872340425532	0		Anopheles_funestus	NN_FINE	Kenya
AK0165-C	AG1000G-KE	True	Myzomyia_Neocellia_series	Anopheles_funestus	Anopheles_funestus	48	1.3125	0		Anopheles_funestus	NN_FINE	Kenya
AK0166-C	AG1000G-KE	True	Myzomyia_Neocellia_series	Anopheles_funestus	Anopheles_funestus	50	1.38	0		Anopheles_funestus	NN_FINE	Kenya
AK0459-C	AG1000G-KE	True	Myzomyia_Neocellia_series			43	1.3953488372093024	1		Myzomyia_Neocellia_series	NN_COARSE	Kenya
AZ0154-C	AG1000G-MW	True	Myzomyia_Neocellia_series			54	1.2592592592592593	0		Myzomyia_Neocellia_series	NN_COARSE	Malawi
AZ0162-C	AG1000G-MW	True	Myzomyia_Neocellia_series	Anopheles_funestus	Anopheles_funestus	53	1.2641509433962264	0		Anopheles_funestus	NN_FINE	Malawi
AZ0163-C	AG1000G-MW	True	Myzomyia_Neocellia_series	Anopheles_funestus	Anopheles_funestus	45	1.2	0		Anopheles_funestus	NN_FINE	Malawi
AZ0169-C	AG1000G-MW	True	Myzomyia_Neocellia_series	Anopheles_funestus	Anopheles_funestus	49	1.2040816326530612	0		Anopheles_funestus	NN_FINE	Malawi
AZ0171-C	AG1000G-MW	True	Myzomyia_Neocellia_series	Anopheles_funestus	Anopheles_funestus	52	1.2692307692307692	0		Anopheles_funestus	NN_FINE	Malawi
AZ0173-C	AG1000G-MW	True	Myzomyia_Neocellia_series	Anopheles_funestus	Anopheles_funestus	51	1.1568627450980393	0		Anopheles_funestus	NN_FINE	Malawi
AZ0177-C	AG1000G-MW	True	Myzomyia_Neocellia_series	Anopheles_funestus	Anopheles_funestus	55	1.1818181818181819	0		Anopheles_funestus	NN_FINE	Malawi
AZ0178-C	AG1000G-MW	True	Myzomyia_Neocellia_series	Anopheles_funestus	Anopheles_funestus	57	1.2280701754385965	0		Anopheles_funestus	NN_FINE	Malawi
AZ0189-C	AG1000G-MW	True	Myzomyia_Neocellia_series	Anopheles_funestus	Anopheles_funestus	50	1.26	1		Anopheles_funestus	NN_FINE	Malawi
AZ0190-C	AG1000G-MW	True	Myzomyia_Neocellia_series	Anopheles_funestus	Anopheles_funestus	49	1.163265306122449	0		Anopheles_funestus	NN_FINE	Malawi
AZ0193-C	AG1000G-MW	True	Myzomyia_Neocellia_series	Anopheles_funestus	Anopheles_funestus	52	1.1538461538461537	0		Anopheles_funestus	NN_FINE	Malawi
AZ0194-C	AG1000G-MW	True	Myzomyia_Neocellia_series	Anopheles_funestus	Anopheles_funestus	50	1.2	0		Anopheles_funestus	NN_FINE	Malawi
AZ0195-C	AG1000G-MW	True	Myzomyia_Neocellia_series	Anopheles_funestus	Anopheles_funestus	53	1.2264150943396226	0		Anopheles_funestus	NN_FINE	Malawi
AZ0196-C	AG1000G-MW	True	Myzomyia_Neocellia_series	Anopheles_funestus	Anopheles_funestus	52	1.2115384615384615	1		Anopheles_funestus	NN_FINE	Malawi
AZ0197-C	AG1000G-MW	True	Myzomyia_Neocellia_series	Anopheles_funestus	Anopheles_funestus	54	1.2592592592592593	0		Anopheles_funestus	NN_FINE	Malawi
AZ0198-C	AG1000G-MW	True	Myzomyia_Neocellia_series	Anopheles_funestus	Anopheles_funestus	50	1.1	0		Anopheles_funestus	NN_FINE	Malawi
AZ0204-C	AG1000G-MW	True	Myzomyia_Neocellia_series	Anopheles_funestus	Anopheles_funestus	50	1.08	0		Anopheles_funestus	NN_FINE	Malawi
AZ0205-C	AG1000G-MW	True	Myzomyia_Neocellia_series	Anopheles_funestus	Anopheles_funestus	55	1.2545454545454546	1		Anopheles_funestus	NN_FINE	Malawi
AZ0206-C	AG1000G-MW	True	Myzomyia_Neocellia_series	Anopheles_funestus	Anopheles_funestus	50	1.22	0		Anopheles_funestus	NN_FINE	Malawi
AZ0207-C	AG1000G-MW	True	Myzomyia_Neocellia_series	Anopheles_funestus	Anopheles_funestus	54	1.1851851851851851	0		Anopheles_funestus	NN_FINE	Malawi
AZ0208-C	AG1000G-MW	True	Myzomyia_Neocellia_series	Anopheles_funestus	Anopheles_funestus	49	1.2244897959183674	1		Anopheles_funestus	NN_FINE	Malawi
AZ0209-C	AG1000G-MW	True	Myzomyia_Neocellia_series	Anopheles_funestus	Anopheles_funestus	49	1.346938775510204	0		Anopheles_funestus	NN_FINE	Malawi
AZ0211-C	AG1000G-MW	True	Myzomyia_Neocellia_series	Anopheles_funestus	Anopheles_funestus	46	1.2173913043478262	0		Anopheles_funestus	NN_FINE	Malawi
AZ0215-C	AG1000G-MW	True	Myzomyia_Neocellia_series			46	1.1956521739130435	0		Myzomyia_Neocellia_series	NN_COARSE	Malawi
AZ0217-C	AG1000G-MW	True	Myzomyia_Neocellia_series	Anopheles_funestus	Anopheles_funestus	49	1.1428571428571428	0		Anopheles_funestus	NN_FINE	Malawi
AZ0219-C	AG1000G-MW	True	Myzomyia_Neocellia_series			46	1.3478260869565217	0		Myzomyia_Neocellia_series	NN_COARSE	Malawi
AZ0234-C	AG1000G-MW	True	Myzomyia_Neocellia_series	Anopheles_funestus	Anopheles_funestus	46	1.2826086956521738	0		Anopheles_funestus	NN_FINE	Malawi
AZ0235-C	AG1000G-MW	True	Myzomyia_Neocellia_series	Anopheles_funestus	Anopheles_funestus	53	1.3018867924528301	1		Anopheles_funestus	NN_FINE	Malawi
AZ0237-C	AG1000G-MW	True	Myzomyia_Neocellia_series	Anopheles_funestus	Anopheles_funestus	46	1.2608695652173914	1		Anopheles_funestus	NN_FINE	Malawi
AZ0240-C	AG1000G-MW	True	Myzomyia_Neocellia_series			42	1.3571428571428572	0		Myzomyia_Neocellia_series	NN_COARSE	Malawi
AZ0245-C	AG1000G-MW	True	Myzomyia_Neocellia_series	Anopheles_funestus	Anopheles_funestus	51	1.2745098039215685	0		Anopheles_funestus	NN_FINE	Malawi
BL0053-C	AG1000G-TZ	True				52	1.1923076923076923	0		RAINBOW_SAMPLE		Tanzania
BL0057-C	AG1000G-TZ	True	Myzomyia_Neocellia_series			55	1.1090909090909091	0		Myzomyia_Neocellia_series	NN_COARSE	Tanzania
BL0104-C	AG1000G-TZ	True	Myzomyia_Neocellia_series	Anopheles_marshallii_group		50	1.24	0		Anopheles_marshallii_group	NN_INTERMEDIATE	Tanzania
BL0220-C	AG1000G-TZ	True	Myzomyia_Neocellia_series	Anopheles_funestus	Anopheles_funestus	50	1.18	1		Anopheles_funestus	NN_FINE	Tanzania
BL0122-C	AG1000G-TZ	True	Myzomyia_Neocellia_series	Anopheles_funestus	Anopheles_funestus	47	1.2127659574468086	1		Anopheles_funestus	NN_FINE	Tanzania
BL0237-C	AG1000G-TZ	True	Myzomyia_Neocellia_series	Anopheles_funestus	Anopheles_funestus	56	1.1607142857142858	0		Anopheles_funestus	NN_FINE	Tanzania
VBS49316-6367STDY10108492	1264-VO-CD-WATSENGA-VMF00164	True	Myzomyia_Neocellia_series	Anopheles_funestus	Anopheles_funestus	47	1.1914893617021276	0		Anopheles_funestus	NN_FINE	Democratic Republic of the Congo
VBS49318-6367STDY10108494	1264-VO-CD-WATSENGA-VMF00164	True	Myzomyia_Neocellia_series	Anopheles_funestus	Anopheles_funestus	54	1.2962962962962963	0		Anopheles_funestus	NN_FINE	Democratic Republic of the Congo
VBS49324-6367STDY10108500	1264-VO-CD-WATSENGA-VMF00164	True	Myzomyia_Neocellia_series	Anopheles_funestus	Anopheles_funestus	52	1.2692307692307692	0		Anopheles_funestus	NN_FINE	Democratic Republic of the Congo
VBS49326-6367STDY10108502	1264-VO-CD-WATSENGA-VMF00164	True	Myzomyia_Neocellia_series	Anopheles_funestus	Anopheles_funestus	50	1.26	0		Anopheles_funestus	NN_FINE	Democratic Republic of the Congo
VBS49328-6367STDY10108503	1264-VO-CD-WATSENGA-VMF00164	True	Myzomyia_Neocellia_series	Anopheles_funestus	Anopheles_funestus	48	1.4166666666666667	1		Anopheles_funestus	NN_FINE	Democratic Republic of the Congo
VBS49329-6367STDY10108504	1264-VO-CD-WATSENGA-VMF00164	True	Myzomyia_Neocellia_series	Anopheles_funestus	Anopheles_funestus	51	1.2941176470588236	0		Anopheles_funestus	NN_FINE	Democratic Republic of the Congo
VBS49330-6367STDY10108505	1264-VO-CD-WATSENGA-VMF00164	True	Myzomyia_Neocellia_series	Anopheles_funestus	Anopheles_funestus	48	1.2083333333333333	0		Anopheles_funestus	NN_FINE	Democratic Republic of the Congo
VBS49331-6367STDY10108506	1264-VO-CD-WATSENGA-VMF00164	True	Myzomyia_Neocellia_series	Anopheles_funestus	Anopheles_funestus	46	1.326086956521739	0		Anopheles_funestus	NN_FINE	Democratic Republic of the Congo
VBS49332-6367STDY10108507	1264-VO-CD-WATSENGA-VMF00164	True	Myzomyia_Neocellia_series	Anopheles_funestus	Anopheles_funestus	50	1.3	0		Anopheles_funestus	NN_FINE	Democratic Republic of the Congo
VBS49333-6367STDY10108508	1264-VO-CD-WATSENGA-VMF00164	True	Myzomyia_Neocellia_series	Anopheles_funestus	Anopheles_funestus	53	1.2452830188679245	1		Anopheles_funestus	NN_FINE	Democratic Republic of the Congo
VBS49334-6367STDY10108509	1264-VO-CD-WATSENGA-VMF00164	True	Myzomyia_Neocellia_series	Anopheles_funestus	Anopheles_funestus	47	1.148936170212766	0		Anopheles_funestus	NN_FINE	Democratic Republic of the Congo
VBS49338-6367STDY10108513	1264-VO-CD-WATSENGA-VMF00164	True	Myzomyia_Neocellia_series	Anopheles_funestus	Anopheles_funestus	46	1.2391304347826086	1		Anopheles_funestus	NN_FINE	Democratic Republic of the Congo
VBS49349-6367STDY10108524	1264-VO-CD-WATSENGA-VMF00164	True	Myzomyia_Neocellia_series	Anopheles_funestus	Anopheles_funestus	48	1.3333333333333333	0		Anopheles_funestus	NN_FINE	Democratic Republic of the Congo
VBS49350-6367STDY10108525	1264-VO-CD-WATSENGA-VMF00164	True	Myzomyia_Neocellia_series	Anopheles_funestus	Anopheles_funestus	48	1.3125	0		Anopheles_funestus	NN_FINE	Democratic Republic of the Congo
VBS49352-6367STDY10108527	1264-VO-CD-WATSENGA-VMF00164	True	Myzomyia_Neocellia_series	Anopheles_funestus	Anopheles_funestus	49	1.346938775510204	0		Anopheles_funestus	NN_FINE	Democratic Republic of the Congo
VBS49355-6367STDY10108529	1264-VO-CD-WATSENGA-VMF00164	True	Myzomyia_Neocellia_series	Anopheles_funestus	Anopheles_funestus	53	1.169811320754717	0		Anopheles_funestus	NN_FINE	Democratic Republic of the Congo
VBS49357-6367STDY10108531	1264-VO-CD-WATSENGA-VMF00164	True	Myzomyia_Neocellia_series	Anopheles_funestus	Anopheles_funestus	48	1.1458333333333333	0		Anopheles_funestus	NN_FINE	Democratic Republic of the Congo
VBS49359-6367STDY10108533	1264-VO-CD-WATSENGA-VMF00164	True	Myzomyia_Neocellia_series	Anopheles_funestus	Anopheles_funestus	48	1.3541666666666667	0		Anopheles_funestus	NN_FINE	Democratic Republic of the Congo
VBS49362-6367STDY10108536	1264-VO-CD-WATSENGA-VMF00164	True	Myzomyia_Neocellia_series	Anopheles_funestus	Anopheles_funestus	46	1.3478260869565217	0		Anopheles_funestus	NN_FINE	Democratic Republic of the Congo
VBS49363-6367STDY10108537	1264-VO-CD-WATSENGA-VMF00164	True	Myzomyia_Neocellia_series	Anopheles_funestus	Anopheles_funestus	51	1.0784313725490196	0		Anopheles_funestus	NN_FINE	Democratic Republic of the Congo
VBS49364-6367STDY10108538	1264-VO-CD-WATSENGA-VMF00164	True	Myzomyia_Neocellia_series	Anopheles_funestus	Anopheles_funestus	53	1.150943396226415	0		Anopheles_funestus	NN_FINE	Democratic Republic of the Congo
VBS49365-6367STDY10108539	1264-VO-CD-WATSENGA-VMF00164	True	Myzomyia_Neocellia_series	Anopheles_funestus	Anopheles_funestus	53	1.3396226415094339	0		Anopheles_funestus	NN_FINE	Democratic Republic of the Congo
VBS49366-6367STDY10108540	1264-VO-CD-WATSENGA-VMF00164	True	Myzomyia_Neocellia_series	Anopheles_funestus	Anopheles_funestus	49	1.2040816326530612	1		Anopheles_funestus	NN_FINE	Democratic Republic of the Congo
VBS49367-6367STDY10108541	1264-VO-CD-WATSENGA-VMF00164	True	Myzomyia_Neocellia_series	Anopheles_funestus	Anopheles_funestus	37	1.027027027027027	0		Anopheles_funestus	NN_FINE	Democratic Republic of the Congo
VBS49370-6367STDY10108544	1264-VO-CD-WATSENGA-VMF00164	True	Myzomyia_Neocellia_series	Anopheles_funestus	Anopheles_funestus	47	1.2340425531914894	0		Anopheles_funestus	NN_FINE	Democratic Republic of the Congo
VBS49375-6367STDY10108548	1264-VO-CD-WATSENGA-VMF00164	True	Myzomyia_Neocellia_series	Anopheles_funestus	Anopheles_funestus	53	1.2452830188679245	1		Anopheles_funestus	NN_FINE	Democratic Republic of the Congo
VBS49376-6367STDY10108549	1264-VO-CD-WATSENGA-VMF00164	True	Myzomyia_Neocellia_series	Anopheles_funestus	Anopheles_funestus	49	1.1428571428571428	0		Anopheles_funestus	NN_FINE	Democratic Republic of the Congo
VBS49378-6367STDY10108551	1264-VO-CD-WATSENGA-VMF00164	True	Myzomyia_Neocellia_series	Anopheles_funestus	Anopheles_funestus	43	1.2093023255813953	0		Anopheles_funestus	NN_FINE	Democratic Republic of the Congo
VBS49379-6367STDY10108552	1264-VO-CD-WATSENGA-VMF00164	True	Myzomyia_Neocellia_series	Anopheles_funestus	Anopheles_funestus	50	1.18	0		Anopheles_funestus	NN_FINE	Democratic Republic of the Congo
VBS49381-6367STDY10108554	1264-VO-CD-WATSENGA-VMF00164	True	Myzomyia_Neocellia_series	Anopheles_funestus	Anopheles_funestus	54	1.1481481481481481	1		Anopheles_funestus	NN_FINE	Democratic Republic of the Congo
VBS49383-6367STDY10108556	1264-VO-CD-WATSENGA-VMF00164	True	Myzomyia_Neocellia_series	Anopheles_funestus	Anopheles_funestus	47	1.1914893617021276	0		Anopheles_funestus	NN_FINE	Democratic Republic of the Congo
VBS49394-6367STDY10108566	1264-VO-CD-WATSENGA-VMF00164	True	Myzomyia_Neocellia_series	Anopheles_funestus	Anopheles_funestus	55	1.2545454545454546	1		Anopheles_funestus	NN_FINE	Democratic Republic of the Congo
VBS49395-6367STDY10108567	1264-VO-CD-WATSENGA-VMF00164	True	Myzomyia_Neocellia_series	Anopheles_funestus	Anopheles_funestus	50	1.18	0		Anopheles_funestus	NN_FINE	Democratic Republic of the Congo
VBS49397-6367STDY10108569	1264-VO-CD-WATSENGA-VMF00164	True	Myzomyia_Neocellia_series	Anopheles_funestus	Anopheles_funestus	50	1.28	1		Anopheles_funestus	NN_FINE	Democratic Republic of the Congo
VBS49398-6367STDY10108570	1264-VO-CD-WATSENGA-VMF00164	True	Myzomyia_Neocellia_series	Anopheles_funestus	Anopheles_funestus	48	1.1458333333333333	0		Anopheles_funestus	NN_FINE	Democratic Republic of the Congo
VBS49399-6367STDY10108571	1264-VO-CD-WATSENGA-VMF00164	True	Myzomyia_Neocellia_series	Anopheles_funestus	Anopheles_funestus	50	1.32	0		Anopheles_funestus	NN_FINE	Democratic Republic of the Congo
VBS49401-6367STDY10108573	1264-VO-CD-WATSENGA-VMF00164	True				58	1.6379310344827587	4		RAINBOW_SAMPLE		Democratic Republic of the Congo
VBS49402-6367STDY10108574	1264-VO-CD-WATSENGA-VMF00164	True	Myzomyia_Neocellia_series	Anopheles_funestus	Anopheles_funestus	44	1.3409090909090908	0		Anopheles_funestus	NN_FINE	Democratic Republic of the Congo
VBS49405-6367STDY10108576	1264-VO-CD-WATSENGA-VMF00164	True	Myzomyia_Neocellia_series	Anopheles_funestus	Anopheles_funestus	50	1.28	0		Anopheles_funestus	NN_FINE	Democratic Republic of the Congo
VBS49406-6367STDY10108577	1264-VO-CD-WATSENGA-VMF00164	True	Myzomyia_Neocellia_series	Anopheles_funestus	Anopheles_funestus	49	1.4285714285714286	0		Anopheles_funestus	NN_FINE	Democratic Republic of the Congo
VBS49407-6367STDY10108578	1264-VO-CD-WATSENGA-VMF00164	True	Myzomyia_Neocellia_series	Anopheles_funestus	Anopheles_funestus	45	1.4222222222222223	3		Anopheles_funestus	NN_FINE	Democratic Republic of the Congo
VBS49408-6367STDY10108579	1264-VO-CD-WATSENGA-VMF00164	True	Myzomyia_Neocellia_series	Anopheles_funestus	Anopheles_funestus	52	1.2115384615384615	0		Anopheles_funestus	NN_FINE	Democratic Republic of the Congo
VBS49409-6367STDY10108580	1264-VO-CD-WATSENGA-VMF00164	True	Myzomyia_Neocellia_series	Anopheles_funestus	Anopheles_funestus	46	1.3478260869565217	1		Anopheles_funestus	NN_FINE	Democratic Republic of the Congo
VBS49410-6367STDY10108581	1264-VO-CD-WATSENGA-VMF00164	True	Myzomyia_Neocellia_series	Anopheles_funestus	Anopheles_funestus	52	1.25	0		Anopheles_funestus	NN_FINE	Democratic Republic of the Congo
VBS49411-6367STDY10108582	1264-VO-CD-WATSENGA-VMF00164	True	Myzomyia_Neocellia_series	Anopheles_funestus	Anopheles_funestus	53	1.169811320754717	0		Anopheles_funestus	NN_FINE	Democratic Republic of the Congo
VBS49412-6367STDY10108583	1264-VO-CD-WATSENGA-VMF00164	True	Myzomyia_Neocellia_series	Anopheles_funestus	Anopheles_funestus	48	1.1875	0		Anopheles_funestus	NN_FINE	Democratic Republic of the Congo
VBS49413-6367STDY10108584	1264-VO-CD-WATSENGA-VMF00164	True	Myzomyia_Neocellia_series	Anopheles_funestus	Anopheles_funestus	47	1.2127659574468086	0		Anopheles_funestus	NN_FINE	Democratic Republic of the Congo
VBS49414-6367STDY10108585	1264-VO-CD-WATSENGA-VMF00164	True	Myzomyia_Neocellia_series	Anopheles_funestus	Anopheles_funestus	50	1.2	0		Anopheles_funestus	NN_FINE	Democratic Republic of the Congo
VBS49430-6367STDY10108601	1264-VO-CD-WATSENGA-VMF00164	True	Myzomyia_Neocellia_series	Anopheles_funestus	Anopheles_funestus	45	1.2666666666666666	0		Anopheles_funestus	NN_FINE	Democratic Republic of the Congo
VBS49468-6367STDY10108639	1264-VO-CD-WATSENGA-VMF00164	True	Myzomyia_Neocellia_series	Anopheles_funestus	Anopheles_funestus	50	1.24	0		Anopheles_funestus	NN_FINE	Democratic Republic of the Congo
VBS49485-6367STDY10108655	1264-VO-CD-WATSENGA-VMF00164	True	Myzomyia_Neocellia_series	Anopheles_funestus	Anopheles_funestus	47	1.2127659574468086	0		Anopheles_funestus	NN_FINE	Democratic Republic of the Congo
VBS49498-6367STDY10108667	1264-VO-CD-WATSENGA-VMF00164	True	Myzomyia_Neocellia_series	Anopheles_funestus	Anopheles_funestus	51	1.2156862745098038	0		Anopheles_funestus	NN_FINE	Democratic Republic of the Congo
VBS49507-6367STDY10108672	1264-VO-CD-WATSENGA-VMF00164	True	Myzomyia_Neocellia_series	Anopheles_funestus	Anopheles_funestus	50	1.4	1		Anopheles_funestus	NN_FINE	Democratic Republic of the Congo
VBS49545-6367STDY10108711	1264-VO-CD-WATSENGA-VMF00164	True	Myzomyia_Neocellia_series	Anopheles_funestus	Anopheles_funestus	46	1.3478260869565217	0		Anopheles_funestus	NN_FINE	Democratic Republic of the Congo
VBS49551-6367STDY10108717	1264-VO-CD-WATSENGA-VMF00164	True	Myzomyia_Neocellia_series	Anopheles_funestus	Anopheles_funestus	51	1.196078431372549	0		Anopheles_funestus	NN_FINE	Democratic Republic of the Congo
VBS49556-6367STDY10108722	1264-VO-CD-WATSENGA-VMF00164	True	Myzomyia_Neocellia_series	Anopheles_funestus	Anopheles_funestus	54	1.2777777777777777	0		Anopheles_funestus	NN_FINE	Democratic Republic of the Congo
VBS49557-6367STDY10108723	1264-VO-CD-WATSENGA-VMF00164	True	Myzomyia_Neocellia_series	Anopheles_funestus	Anopheles_funestus	46	1.3043478260869565	0		Anopheles_funestus	NN_FINE	Democratic Republic of the Congo
VBS49561-6367STDY10108727	1264-VO-CD-WATSENGA-VMF00164	True	Myzomyia_Neocellia_series	Anopheles_funestus	Anopheles_funestus	50	1.26	0		Anopheles_funestus	NN_FINE	Democratic Republic of the Congo
VBS49563-6367STDY10108729	1264-VO-CD-WATSENGA-VMF00164	True	Myzomyia_Neocellia_series	Anopheles_funestus	Anopheles_funestus	50	1.24	0		Anopheles_funestus	NN_FINE	Democratic Republic of the Congo
VBS49564-6367STDY10108730	1264-VO-CD-WATSENGA-VMF00164	True	Myzomyia_Neocellia_series	Anopheles_funestus	Anopheles_funestus	47	1.297872340425532	0		Anopheles_funestus	NN_FINE	Democratic Republic of the Congo
VBS49565-6367STDY10108731	1264-VO-CD-WATSENGA-VMF00164	True	Myzomyia_Neocellia_series	Anopheles_funestus	Anopheles_funestus	47	1.2553191489361701	0		Anopheles_funestus	NN_FINE	Democratic Republic of the Congo
VBS49566-6367STDY10108732	1264-VO-CD-WATSENGA-VMF00164	True	Myzomyia_Neocellia_series	Anopheles_funestus	Anopheles_funestus	49	1.2653061224489797	0		Anopheles_funestus	NN_FINE	Democratic Republic of the Congo
